# Antipsychotic-induced epigenomic reorganization in frontal cortex of individuals with schizophrenia

**DOI:** 10.1101/2021.07.14.452426

**Authors:** Bohan Zhu, Richard I. Ainsworth, Zengmiao Wang, Zhengzhi Liu, Salvador Sierra, Chengyu Deng, Luis F. Callado, J. Javier Meana, Wei Wang, Chang Lu, Javier González-Maeso

## Abstract

Genome-wide association studies have revealed >270 loci associated with schizophrenia risk, yet these genetic factors do not seem to be sufficient to fully explain the molecular determinants behind this psychiatric condition. Epigenetic marks such as post-translational histone modifications remain largely plastic during development and adulthood, allowing a dynamic impact of environmental factors, including antipsychotic medications, on access to genes and regulatory elements. However, few studies so far have profiled cell-specific genome-wide histone modifications in postmortem brain samples from schizophrenia subjects, or the effect of antipsychotic treatment on such epigenetic marks. Here we conducted ChIP-seq analyses focusing on histone marks indicative of active enhancers (H3K27ac) and active promoters (H3K4me3), alongside RNA-seq, using frontal cortex samples from antipsychotic-free (AF) and antipsychotic-treated (AT) individuals with schizophrenia, as well as individually matched controls (n = 58). Schizophrenia subjects exhibited thousands of neuronal and non-neuronal epigenetic differences at regions that included several susceptibility genetic loci, such as *NRG1*, *DISC1,* and *DRD3*. By analyzing the AF and AT cohorts separately, we identified schizophrenia-associated alterations in specific transcription factors, their regulatees, and epigenomic and transcriptomic features that were reversed by antipsychotic treatment; as well as those that represented a consequence of antipsychotic medication rather than a hallmark of schizophrenia in postmortem human brain samples. Notably, we also found that the effect of age on epigenomic landscapes was more pronounced in frontal cortex of AT-schizophrenics, as compared to AF-schizophrenics and controls. Together, these data provide important evidence of epigenetic alterations in the frontal cortex of individuals with schizophrenia, and remark for the first time the impact of age and antipsychotic treatment on chromatin organization.
