## Supplementary material for "Antipsychotic-induced epigenomic reorganization in frontal cortex of individuals with schizophrenia": TableS3

### Sheet: SCZ_NeuN+
Sample	Nucleus type	Histone mark	replicate	Uniquely mapped reads	Fragment length	NSC	RSC	FRiP	Peaks	PBC
SCZ_1	NeuN+	H3K27ac	1	12214130	50	1.07023	3.33026	15.2	25895	0.896829
	NeuN+	H3K27ac	2	12260493	50	1.07627	3.61532	15.3	26651	0.935108
SCZ_2	NeuN+	H3K27ac	1	11234883	50	1.06796	3.15031	15.6	29421	0.883668
	NeuN+	H3K27ac	2	12884077	50	1.0674	3.34181	10.9	28148	0.840966
SCZ_3	NeuN+	H3K27ac	1	12733939	50	1.06754	2.95044	9.6	43193	0.915367
	NeuN+	H3K27ac	2	13739214	50	1.06742	2.84978	11.8	58923	0.950646
SCZ_4	NeuN+	H3K27ac	1	10485733	50	1.04623	2.50799	16.3	36367	0.95973
	NeuN+	H3K27ac	2	13228806	50	1.04377	2.68276	14.5	24433	0.881917
SCZ_5	NeuN+	H3K27ac	1	5559975	50	1.21592	9.87016	10.1	4335	0.771865
	NeuN+	H3K27ac	2	9181073	50	1.20372	14.4949	9.3	8897	0.829816
SCZ_6	NeuN+	H3K27ac	1	8953169	50	1.05185	3.46656	13.6	19504	0.881996
	NeuN+	H3K27ac	2	11252968	50	1.04608	2.8379	13.4	19417	0.952612
SCZ_7	NeuN+	H3K27ac	1	4260723	50	1.35552	9.52558	13	12591	0.954153
	NeuN+	H3K27ac	2	5994877	50	1.25541	9.24452	15.7	29291	0.802546
SCZ_8	NeuN+	H3K27ac	1	12526425	50	1.07722	3.42984	18.3	35760	0.871367
	NeuN+	H3K27ac	2	12416528	50	1.08287	3.5624	17.7	33252	0.946891
SCZ_9	NeuN+	H3K27ac	1	12361179	50	1.05906	2.16932	15.8	25805	0.941581
	NeuN+	H3K27ac	2	16314108	50	1.05693	2.15809	15.7	25077	0.842585
SCZ_10	NeuN+	H3K27ac	1	8513141	50	1.10108	2.06707	22.2	82370	0.958908
	NeuN+	H3K27ac	2	14497436	50	1.09505	2.10901	20.6	71045	0.952688
SCZ_11	NeuN+	H3K27ac	1	5067991	50	1.4288	7.60611	18	61403	0.956685
	NeuN+	H3K27ac	2	2709448	50	1.8565	15.4283	10.4	35454	0.982464
SCZ_12	NeuN+	H3K27ac	1	6507631	50	1.34545	4.95659	17.9	67816	0.807703
	NeuN+	H3K27ac	2	6443727	50	1.33859	4.87537	17.9	66853	0.99492
SCZ_13	NeuN+	H3K27ac	1	8183617	50	1.09422	2.99045	16.9	71277	0.928568
	NeuN+	H3K27ac	2	8283747	50	1.09188	2.9177	19.2	84190	0.884542
SCZ_14	NeuN+	H3K27ac	1	10145411	50	1.14189	4.41405	19.7	60152	0.792159
	NeuN+	H3K27ac	2	10808592	50	1.14875	4.64156	16.3	33836	0.739511
SCZ_15	NeuN+	H3K27ac	1	13486638	50	1.10279	2.38016	21.1	86647	0.90648
	NeuN+	H3K27ac	2	12041762	50	1.14681	2.57576	25.1	100092	0.940208
SCZ_16	NeuN+	H3K27ac	1	13292170	50	1.06453	2.30527	13.2	17546	0.965968
	NeuN+	H3K27ac	2	11417414	50	1.05513	2.12725	14.5	24079	0.768833
SCZ_17	NeuN+	H3K27ac	1	12554776	50	1.06951	4.49036	12.4	13572	0.960112
	NeuN+	H3K27ac	2	12806690	50	1.06834	4.93791	12.5	14175	0.888249
SCZ_18	NeuN+	H3K27ac	1	13681286	50	1.1371	3.20789	23.1	95589	0.799568
	NeuN+	H3K27ac	2	13140626	50	1.15139	3.3612	21.8	89263	0.722399
SCZ_19	NeuN+	H3K27ac	1	11336476	50	1.14377	2.98382	27.8	105392	0.950593
	NeuN+	H3K27ac	2	11957249	50	1.1439	3.00026	27.1	106268	0.907423
SCZ_20	NeuN+	H3K27ac	1	12863526	50	1.08994	3.21419	11.1	46253	0.908868
	NeuN+	H3K27ac	2	13940522	50	1.09563	3.07356	19.9	39973	0.982894
SCZ_21	NeuN+	H3K27ac	1	9778729	50	1.26252	3.34418	25.6	93325	0.945623
	NeuN+	H3K27ac	2	10041844	50	1.27097	3.35233	26.4	96084	0.958583
SCZ_22	NeuN+	H3K27ac	1	12727761	50	1.16708	2.69246	30	100680	0.821079
	NeuN+	H3K27ac	2	12154001	50	1.18936	2.96547	31.4	114142	0.888359
SCZ_23	NeuN+	H3K27ac	1	5349879	50	1.71451	7.63269	20.1	68105	0.93596
	NeuN+	H3K27ac	2	4675757	50	1.73529	7.67323	18.6	76390	0.915905
SCZ_24	NeuN+	H3K27ac	1	12758193	50	1.08201	2.08674	15.5	62790	0.952194
	NeuN+	H3K27ac	2	14612717	50	1.08282	2.06307	15.4	60893	0.964021
SCZ_25	NeuN+	H3K27ac	1	10252397	50	1.1553	3.5013	18.6	89301	0.860915
	NeuN+	H3K27ac	2	12950465	50	1.14649	3.54178	14.7	60816	0.835772
SCZ_26	NeuN+	H3K27ac	1	11751933	50	1.07223	2.8238	10.7	47223	0.843094
	NeuN+	H3K27ac	2	14700815	50	1.07928	2.86314	13.3	53369	0.993073
SCZ_27	NeuN+	H3K27ac	1	9192919	50	1.08528	2.30836	17.4	73765	0.960213
	NeuN+	H3K27ac	2	16101957	50	1.08362	3.17619	17.6	34209	0.995993
SCZ_28	NeuN+	H3K27ac	1	12170567	50	1.06676	2.73116	17.6	35524	0.95779
	NeuN+	H3K27ac	2	12805556	50	1.06481	2.8452	16.8	30073	0.886308
SCZ_29	NeuN+	H3K27ac	1	15589195	50	1.0886	2.82376	23.1	81849	0.967574
	NeuN+	H3K27ac	2	15675063	50	1.08452	2.86045	22.7	82236	0.974655
SCZ_1	NeuN+	H3K4me3	1	11382686	50	1.13247	1.54882	20.9	59679	0.916736
	NeuN+	H3K4me3	2	11000521	50	1.11045	1.76401	18.8	54059	0.932557
SCZ_2	NeuN+	H3K4me3	1	10666412	50	1.1192	1.80917	16.1	50675	0.863966
	NeuN+	H3K4me3	2	12691826	50	1.12043	1.72689	19.7	40767	0.939785
SCZ_3	NeuN+	H3K4me3	1	16634054	50	1.22339	1.71771	30.8	46449	0.894933
	NeuN+	H3K4me3	2	19006303	50	1.21918	1.70218	31.1	46011	0.853613
SCZ_4	NeuN+	H3K4me3	1	19244697	50	1.22146	1.79379	30.7	51908	0.88984
	NeuN+	H3K4me3	2	15806010	50	1.23304	1.82866	32.4	49565	0.913213
SCZ_5	NeuN+	H3K4me3	1	16766076	50	1.22883	1.62041	26	53370	0.911899
	NeuN+	H3K4me3	2	15432831	50	1.24286	1.64254	26.9	58009	0.874026
SCZ_6	NeuN+	H3K4me3	1	13921850	50	1.11497	1.96728	18.8	41184	0.967533
	NeuN+	H3K4me3	2	15908438	50	1.18375	1.79952	28.5	55365	0.914809
SCZ_7	NeuN+	H3K4me3	1	6901175	50	1.17775	2.02646	26.3	48778	0.994854
	NeuN+	H3K4me3	2	12340682	50	1.17353	1.94549	21.8	49985	0.960462
SCZ_8	NeuN+	H3K4me3	1	12927094	50	1.15903	2.20357	21.9	50526	0.970388
	NeuN+	H3K4me3	2	15950499	50	1.16766	2.1459	21.8	44212	0.924947
SCZ_9	NeuN+	H3K4me3	1	13798278	50	1.2059	2.13223	27	49543	0.937651
	NeuN+	H3K4me3	2	14234399	50	1.19903	2.08304	25.9	47260	0.900385
SCZ_10	NeuN+	H3K4me3	1	12415254	50	1.22349	2.06932	29	57996	0.955411
	NeuN+	H3K4me3	2	23036692	50	1.19625	2.06472	28.4	49966	0.920982
SCZ_11	NeuN+	H3K4me3	1	8778456	50	1.20634	1.98575	29.7	54767	0.925794
	NeuN+	H3K4me3	2	12636496	50	1.2563	1.94344	30.3	61774	0.98725
SCZ_12	NeuN+	H3K4me3	1	10904984	50	1.265	2.09979	33.5	68553	0.921205
	NeuN+	H3K4me3	2	9242538	50	1.28577	2.19812	35.9	60649	0.913437
SCZ_13	NeuN+	H3K4me3	1	13144197	50	1.25193	2.37663	32.5	57077	0.961342
	NeuN+	H3K4me3	2	12912574	50	1.25372	2.32145	31.7	56507	0.933932
SCZ_14	NeuN+	H3K4me3	1	16686999	50	1.26578	1.76153	33.9	53649	0.890671
	NeuN+	H3K4me3	2	13208966	50	1.2593	1.77943	34.1	50412	0.938441
SCZ_15	NeuN+	H3K4me3	1	15527014	50	1.11098	2.12957	19.7	36933	0.934233
	NeuN+	H3K4me3	2	17984458	50	1.10639	2.04448	18.7	36474	0.897498
SCZ_16	NeuN+	H3K4me3	1	15664064	50	1.25241	2.21171	40.7	81164	0.886169
	NeuN+	H3K4me3	2	10322600	50	1.60193	2.37759	44.8	94164	0.985863
SCZ_17	NeuN+	H3K4me3	1	13782314	50	1.20989	1.81024	37.5	83290	0.907034
	NeuN+	H3K4me3	2	12208155	50	1.21419	1.83474	36.9	89213	0.975147
SCZ_18	NeuN+	H3K4me3	1	12196132	50	1.66029	2.15037	48.8	84701	0.997125
	NeuN+	H3K4me3	2	13497799	50	1.63041	2.10335	49.8	78873	0.842134
SCZ_19	NeuN+	H3K4me3	1	15430515	50	1.25879	2.29336	45.9	80571	0.905948
	NeuN+	H3K4me3	2	16393133	50	1.22589	2.06493	43.5	83946	0.974911
SCZ_20	NeuN+	H3K4me3	1	10568187	50	1.36929	2.73486	28.6	72777	0.909425
	NeuN+	H3K4me3	2	11405662	50	1.35544	2.70176	29	60525	0.98328
SCZ_21	NeuN+	H3K4me3	1	12598614	50	1.24446	1.72122	37.3	85694	0.918866
	NeuN+	H3K4me3	2	11979485	50	1.23799	1.74484	38.1	95905	0.884287
SCZ_22	NeuN+	H3K4me3	1	14188564	50	1.1498	1.7619	29.6	72262	0.948337
	NeuN+	H3K4me3	2	15599562	50	1.13437	1.70673	29.6	70516	0.956468
SCZ_23	NeuN+	H3K4me3	1	13674736	50	1.1753	2.04362	36.7	85524	0.933175
	NeuN+	H3K4me3	2	16224578	50	1.16781	2.03138	36.4	86472	0.894866
SCZ_24	NeuN+	H3K4me3	1	16881180	50	1.16962	1.73218	35.9	77313	0.9392
	NeuN+	H3K4me3	2	17529239	50	1.16572	1.74782	35.9	77915	0.905653
SCZ_25	NeuN+	H3K4me3	1	10247361	50	1.32957	1.92424	41.6	73730	0.90979
	NeuN+	H3K4me3	2	16858668	50	1.26169	1.75956	38	72563	0.927889
SCZ_26	NeuN+	H3K4me3	1	10431414	50	1.44501	2.938	28.3	78449	0.944723
	NeuN+	H3K4me3	2	9663359	50	1.44149	2.89563	27.7	73323	0.980445
SCZ_27	NeuN+	H3K4me3	1	19024030	50	1.12592	1.91458	24.3	50142	0.958351
	NeuN+	H3K4me3	2	13136331	50	1.13036	1.92201	25.5	53241	0.938536
SCZ_28	NeuN+	H3K4me3	1	16459701	50	1.10814	2.28479	22.6	47808	0.965944
	NeuN+	H3K4me3	2	19134037	50	1.10529	2.17139	22.6	44795	0.931869
SCZ_29	NeuN+	H3K4me3	1	25527952	50	1.13209	1.80946	29.2	65982	0.897513
	NeuN+	H3K4me3	2	16145916	50	1.18728	1.86999	32.5	75081	0.949558

### Sheet: SCZ_NeuN-
Sample	Nucleus type	Histone mark	replicate	Uniquely mapped reads	Fragment length	NSC	RSC	FRiP	Peaks	PBC
SCZ_1	NeuN-	H3K27ac	1	13622382	50	1.05836	2.55132	9.3	19097	0.779427
	NeuN-	H3K27ac	2	12840797	50	1.05385	2.40526	17.8	19304	0.979714
SCZ_2	NeuN-	H3K27ac	1	8786596	50	1.09191	5.19285	23.9	22063	0.795035
	NeuN-	H3K27ac	2	5259019	50	1.091	3.79157	14.7	7077	0.803828
SCZ_3	NeuN-	H3K27ac	1	11628999	50	1.06108	2.60823	23.3	31960	0.774059
	NeuN-	H3K27ac	2	13066602	50	1.05788	2.78769	23.5	29939	0.949419
SCZ_4	NeuN-	H3K27ac	1	11065769	50	1.19604	2.33597	13.5	58690	0.869479
	NeuN-	H3K27ac	2	11469268	50	1.19745	2.34339	21.3	60418	0.910445
SCZ_5	NeuN-	H3K27ac	1	10770692	50	1.18885	3.06495	12.7	47760	0.917032
	NeuN-	H3K27ac	2	11134215	50	1.19422	3.04353	22.6	42129	0.842258
SCZ_6	NeuN-	H3K27ac	1	9709061	50	1.08162	2.74447	12.9	42895	0.943804
	NeuN-	H3K27ac	2	11305055	50	1.08436	2.81414	25.1	37107	0.92696
SCZ_7	NeuN-	H3K27ac	1	9524276	50	1.0838	2.80936	13.3	34445	0.888607
	NeuN-	H3K27ac	2	12635102	50	1.09655	3.34203	7.9	30556	0.872532
SCZ_8	NeuN-	H3K27ac	1	10855613	50	1.09417	3.26217	34.8	34672	0.883801
	NeuN-	H3K27ac	2	10498494	50	1.09822	2.91815	12.9	47764	0.942334
SCZ_9	NeuN-	H3K27ac	1	11826946	50	1.07847	2.49223	12.1	52207	0.894524
	NeuN-	H3K27ac	2	10261993	50	1.09491	2.83832	17	55874	0.94058
SCZ_10	NeuN-	H3K27ac	1	10238563	50	1.111	2.40502	28.6	53157	0.810248
	NeuN-	H3K27ac	2	9509996	50	1.11129	2.30981	21.7	48390	0.917741
SCZ_11	NeuN-	H3K27ac	1	6646905	50	1.25557	5.29481	16.9	72526	0.962062
	NeuN-	H3K27ac	2	7755018	50	1.19742	4.49962	34.9	51481	0.918613
SCZ_12	NeuN-	H3K27ac	1	8931391	50	1.16287	3.09659	17.3	52770	0.93127
	NeuN-	H3K27ac	2	9562906	50	1.1618	2.87743	12.7	57042	0.919078
SCZ_13	NeuN-	H3K27ac	1	8183617	50	1.17825	3.53805	19	60132	0.919173
	NeuN-	H3K27ac	2	8283747	50	1.18181	3.43161	19.1	60563	0.842245
SCZ_14	NeuN-	H3K27ac	1	9820105	50	1.23794	3.27759	24.7	61640	0.95337
	NeuN-	H3K27ac	2	11066314	50	1.22546	3.07017	19.4	54188	0.949564
SCZ_15	NeuN-	H3K27ac	1	7314972	50	1.16167	4.48709	10.7	61644	0.966369
	NeuN-	H3K27ac	2	16574566	50	1.09195	2.7148	22.1	45224	0.822675
SCZ_16	NeuN-	H3K27ac	1	12063022	50	1.1636	2.65387	23.3	50975	0.822688
	NeuN-	H3K27ac	2	15741385	50	1.14617	2.58574	18.9	46874	0.891754
SCZ_17	NeuN-	H3K27ac	1	6627394	50	1.13337	4.56198	19.5	27110	0.900148
	NeuN-	H3K27ac	2	8554543	50	1.14423	5.30464	14.2	39137	0.905947
SCZ_18	NeuN-	H3K27ac	1	16022836	50	1.27755	2.60915	19.7	66588	0.963628
	NeuN-	H3K27ac	2	10276697	50	1.3302	2.85998	18.3	91759	0.977877
SCZ_19	NeuN-	H3K27ac	1	11461770	50	1.14032	2.62193	13.5	53800	0.984191
	NeuN-	H3K27ac	2	12381693	50	1.14209	2.74106	15.5	57454	0.918941
SCZ_20	NeuN-	H3K27ac	1	9990563	50	1.24729	2.6279	13.6	75620	0.9896
	NeuN-	H3K27ac	2	10323964	50	1.25667	2.62063	19.5	79101	0.95652
SCZ_21	NeuN-	H3K27ac	1	13604527	50	1.14461	2.38831	16.7	48627	0.972405
	NeuN-	H3K27ac	2	13561383	50	1.13707	2.44191	25.2	48894	0.85086
SCZ_22	NeuN-	H3K27ac	1	13320502	50	1.1206	2.7119	22.1	53008	0.85551
	NeuN-	H3K27ac	2	13720612	50	1.14228	2.80642	20.4	52631	0.84084
SCZ_23	NeuN-	H3K27ac	1	11169542	50	1.18553	3.16382	21.7	54781	0.933817
	NeuN-	H3K27ac	2	9879939	50	1.19184	3.17081	10.4	60014	0.919881
SCZ_24	NeuN-	H3K27ac	1	9979988	50	1.14186	2.64075	18.2	62460	0.858782
	NeuN-	H3K27ac	2	12491323	50	1.1476	2.80889	22.5	51913	0.958638
SCZ_25	NeuN-	H3K27ac	1	5670619	50	1.43057	11.1775	19.7	11735	0.863031
	NeuN-	H3K27ac	2	5449494	50	1.40353	10.9708	15.1	10904	0.894918
SCZ_26	NeuN-	H3K27ac	1	10177418	50	1.16935	3.0017	14.9	49110	0.852593
	NeuN-	H3K27ac	2	10223518	50	1.17179	3.23306	20	49480	0.875867
SCZ_27	NeuN-	H3K27ac	1	7852356	50	1.17641	2.90791	17.5	42322	0.912167
	NeuN-	H3K27ac	2	7396744	50	1.1857	3.07849	18.5	40164	0.835746
SCZ_28	NeuN-	H3K27ac	1	11721299	50	1.09451	2.69176	14.7	36416	0.8753
	NeuN-	H3K27ac	2	12013975	50	1.08749	2.81334	19.6	34971	0.987943
SCZ_29	NeuN-	H3K27ac	1	11556301	50	1.11344	2.68679	19.2	46122	0.943972
	NeuN-	H3K27ac	2	15899665	50	1.11556	2.71265	16.4	50811	0.88182
SCZ_1	NeuN-	H3K4me3	1	15936454	50	1.14003	2.05766	19.3	39727	0.947419
	NeuN-	H3K4me3	2	15018355	50	1.15415	2.27509	20.2	44557	0.930022
SCZ_2	NeuN-	H3K4me3	1	12461582	50	1.08793	1.54208	13.4	31335	0.911125
	NeuN-	H3K4me3	2	11304572	50	1.0942	1.5859	14.5	36376	0.897766
SCZ_3	NeuN-	H3K4me3	1	16201619	50	1.14153	1.81871	21	45186	0.915018
	NeuN-	H3K4me3	2	14411715	50	1.15515	1.81479	21.5	46442	0.906544
SCZ_4	NeuN-	H3K4me3	1	13420972	50	1.26948	1.89984	32.7	70682	0.858758
	NeuN-	H3K4me3	2	14719617	50	1.22248	1.8295	30.7	64000	0.899089
SCZ_5	NeuN-	H3K4me3	1	15754479	50	1.23408	1.74793	31.4	60255	0.933117
	NeuN-	H3K4me3	2	13068910	50	1.24399	1.77824	32.1	58456	0.936787
SCZ_6	NeuN-	H3K4me3	1	16444281	50	1.08211	1.88828	12.8	30820	0.952072
	NeuN-	H3K4me3	2	13175115	50	1.12852	1.88322	18.8	48938	0.94331
SCZ_7	NeuN-	H3K4me3	1	10403027	50	1.15889	1.96873	22	52223	0.994451
	NeuN-	H3K4me3	2	10421503	50	1.15224	2.03375	21.8	52251	0.982214
SCZ_8	NeuN-	H3K4me3	1	14159664	50	1.14583	2.03698	18.2	42066	0.953854
	NeuN-	H3K4me3	2	16001492	50	1.2111	1.99092	25.8	50269	0.936343
SCZ_9	NeuN-	H3K4me3	1	14450691	50	1.13244	1.9349	20.8	34616	0.953171
	NeuN-	H3K4me3	2	15620841	50	1.19214	2.52424	23.6	45741	0.921463
SCZ_10	NeuN-	H3K4me3	1	17260505	50	1.2305	2.1438	31.1	59672	0.94122
	NeuN-	H3K4me3	2	16614184	50	1.234	2.04193	39.1	62185	0.923117
SCZ_11	NeuN-	H3K4me3	1	14955679	50	1.15983	2.29056	20.1	49595	0.924897
	NeuN-	H3K4me3	2	15302422	50	1.16863	2.03114	23.4	56984	0.874462
SCZ_12	NeuN-	H3K4me3	1	12187056	50	1.24849	2.27824	30	58205	0.903906
	NeuN-	H3K4me3	2	9746489	50	1.25805	2.29293	30.1	56677	0.887588
SCZ_13	NeuN-	H3K4me3	1	13144197	50	1.27413	2.98499	28.9	79560	0.893993
	NeuN-	H3K4me3	2	12912574	50	1.26585	2.87688	27.3	76316	0.896995
SCZ_14	NeuN-	H3K4me3	1	12235690	50	1.22972	1.79172	26.3	53853	0.960717
	NeuN-	H3K4me3	2	16041118	50	1.21906	1.77252	27	51628	0.91963
SCZ_15	NeuN-	H3K4me3	1	14295206	50	1.38484	1.75772	47.9	71232	0.866678
	NeuN-	H3K4me3	2	14058982	50	1.39018	1.82642	49.1	70254	0.866651
SCZ_16	NeuN-	H3K4me3	1	13055068	50	1.30189	2.07752	40	77514	0.866066
	NeuN-	H3K4me3	2	13260075	50	1.33625	1.94712	45.3	84994	0.879623
SCZ_17	NeuN-	H3K4me3	1	15071074	50	1.17935	1.83728	28.5	62748	0.899807
	NeuN-	H3K4me3	2	17926288	50	1.17914	1.85154	28.2	69821	0.882063
SCZ_18	NeuN-	H3K4me3	1	5937517	50	1.63469	5.44096	27.9	44869	0.989985
	NeuN-	H3K4me3	2	6878807	50	1.51792	4.67861	26	48048	0.924363
SCZ_19	NeuN-	H3K4me3	1	17130739	50	1.39867	2.07654	48.4	87811	0.820333
	NeuN-	H3K4me3	2	12309069	50	1.42952	2.09592	48.3	93714	0.870849
SCZ_20	NeuN-	H3K4me3	1	14991975	50	1.14859	1.98034	31.8	83441	0.926146
	NeuN-	H3K4me3	2	20017672	50	1.14123	1.94756	30.6	78477	0.904738
SCZ_21	NeuN-	H3K4me3	1	13746332	50	1.19184	1.82815	31.3	80023	0.899632
	NeuN-	H3K4me3	2	13971221	50	1.21	1.98388	33.7	83596	0.899679
SCZ_22	NeuN-	H3K4me3	1	17408017	50	1.16796	1.84194	32.9	77669	0.912273
	NeuN-	H3K4me3	2	13731754	50	1.1781	1.84053	33.5	80089	0.954528
SCZ_23	NeuN-	H3K4me3	1	15613628	50	1.19998	1.69338	38.6	85326	0.907377
	NeuN-	H3K4me3	2	13567423	50	1.20402	1.70842	38.1	85820	0.90695
SCZ_24	NeuN-	H3K4me3	1	12343594	50	1.38424	2.14857	33.3	73677	0.845818
	NeuN-	H3K4me3	2	9755914	50	1.39054	2.1701	34.8	70941	0.824637
SCZ_25	NeuN-	H3K4me3	1	9108166	50	1.44723	2.21388	36.9	67728	0.805092
	NeuN-	H3K4me3	2	11550748	50	1.4247	2.1551	36.4	70804	0.802365
SCZ_26	NeuN-	H3K4me3	1	15828998	50	1.14841	1.95097	29.3	74657	0.844896
	NeuN-	H3K4me3	2	13829191	50	1.15177	1.9038	29.9	75040	0.891738
SCZ_27	NeuN-	H3K4me3	1	7585997	50	1.30659	2.02315	38.2	85493	0.948482
	NeuN-	H3K4me3	2	10799453	50	1.32765	1.99259	36.6	72925	0.919887
SCZ_28	NeuN-	H3K4me3	1	21115890	50	1.13986	1.86284	17.5	51590	0.935197
	NeuN-	H3K4me3	2	16174680	50	1.14521	1.87717	17	56631	0.943873
SCZ_29	NeuN-	H3K4me3	1	25026129	50	1.0858	2.10154	27.4	67694	0.872585
	NeuN-	H3K4me3	2	19085798	50	1.09053	2.15391	27.9	68048	0.924049

### Sheet: Control_NeuN+
Sample	Nucleus type	Histone mark	replicate	Uniquely mapped reads	Fragment length	NSC	RSC	FRiP	Peaks	PBC
Control_1	NeuN+	H3K27ac	1	7773511	50	1.18802	5.18529	18.8	45321	0.954225
	NeuN+	H3K27ac	2	8120039	50	1.17034	4.70529	20	48101	0.88366
Control_2	NeuN+	H3K27ac	1	6497466	50	1.20731	5.1477	30.7	50446	0.902913
	NeuN+	H3K27ac	2	7422444	50	1.20556	5.46083	23.7	38139	0.976456
Control_3	NeuN+	H3K27ac	1	14716911	50	1.06011	2.2412	21.6	65293	0.968129
	NeuN+	H3K27ac	2	15214235	50	1.05886	2.36695	21.3	69365	0.948203
Control_4	NeuN+	H3K27ac	1	6885029	50	1.05305	2.61886	24	17811	0.904149
	NeuN+	H3K27ac	2	9508708	50	1.05658	2.99553	25.9	29749	0.88202
Control_5	NeuN+	H3K27ac	1	11596495	50	1.06882	4.304	24	18010	0.871465
	NeuN+	H3K27ac	2	11997650	50	1.0655	4.01177	26.8	16955	0.821682
Control_6	NeuN+	H3K27ac	1	10310697	50	1.12022	4.69967	17.2	20150	0.869201
	NeuN+	H3K27ac	2	10282161	50	1.11177	4.46864	16.5	21261	0.858482
Control_7	NeuN+	H3K27ac	1	8422722	50	1.06695	3.17351	34.6	39074	0.852711
	NeuN+	H3K27ac	2	8812226	50	1.06747	3.52427	25.7	43269	0.838131
Control_8	NeuN+	H3K27ac	1	13623095	50	1.0748	3.03074	12.2	34970	0.819004
	NeuN+	H3K27ac	2	11253230	50	1.07674	2.80468	19.2	54274	0.968667
Control_9	NeuN+	H3K27ac	1	13925939	50	1.05407	2.23371	14.3	26244	0.961843
	NeuN+	H3K27ac	2	13567839	50	1.05293	2.3785	23.3	26116	0.876711
Control_10	NeuN+	H3K27ac	1	12321382	50	1.08745	2.79379	17.2	38435	0.872483
	NeuN+	H3K27ac	2	14061750	50	1.07512	2.69048	34.5	36716	0.866558
Control_11	NeuN+	H3K27ac	1	12699221	50	1.05421	2.22358	16.1	29456	0.937025
	NeuN+	H3K27ac	2	11637977	50	1.05053	2.17692	23	25531	0.960006
Control_12	NeuN+	H3K27ac	1	9256857	50	1.12568	3.80843	28.5	69086	0.941183
	NeuN+	H3K27ac	2	10351098	50	1.11445	3.81148	17.1	53297	0.967586
Control_13	NeuN+	H3K27ac	1	9915302	50	1.10566	4.15221	10.5	29797	0.846531
	NeuN+	H3K27ac	2	11773601	50	1.10313	4.5235	14.5	25314	0.843217
Control_14	NeuN+	H3K27ac	1	15497253	50	1.16379	2.14524	28.8	69738	0.892737
	NeuN+	H3K27ac	2	11942656	50	1.16564	2.09747	14.6	74735	0.991728
Control_15	NeuN+	H3K27ac	1	9861307	50	1.09472	4.50082	10.1	25379	0.837951
	NeuN+	H3K27ac	2	9984084	50	1.10199	4.14642	18.3	30608	0.965674
Control_16	NeuN+	H3K27ac	1	9694924	50	1.06177	2.20652	22.5	32723	0.925141
	NeuN+	H3K27ac	2	15350383	50	1.05043	2.23652	16.6	18376	0.899278
Control_17	NeuN+	H3K27ac	1	8569673	50	1.13443	4.87201	25.4	37742	0.892751
	NeuN+	H3K27ac	2	9504710	50	1.1233	4.58999	29.4	46879	0.953739
Control_18	NeuN+	H3K27ac	1	9916922	50	1.08946	4.50341	27.9	54065	0.873769
	NeuN+	H3K27ac	2	14022276	50	1.09874	5.17552	17.6	17550	0.914023
Control_19	NeuN+	H3K27ac	1	11586226	50	1.12991	2.94518	18.9	81802	0.901102
	NeuN+	H3K27ac	2	12368805	50	1.12749	2.93077	8.9	69173	0.942246
Control_20	NeuN+	H3K27ac	1	11697553	50	1.17872	4.91725	30.5	47503	0.807868
	NeuN+	H3K27ac	2	13235019	50	1.11563	3.64709	12.3	61632	0.851993
Control_21	NeuN+	H3K27ac	1	10003001	50	1.1539	6.08009	10.8	12234	0.931825
	NeuN+	H3K27ac	2	11758878	50	1.14446	6.33489	15.9	10824	0.871127
Control_22	NeuN+	H3K27ac	1	12102943	50	1.07882	4.1642	25	32676	0.829798
	NeuN+	H3K27ac	2	12719771	50	1.07352	3.9375	25.3	34553	0.893715
Control_23	NeuN+	H3K27ac	1	8969679	50	1.18389	5.55706	18.4	65985	0.971895
	NeuN+	H3K27ac	2	9733750	50	1.16644	5.25624	16.7	77788	0.809578
Control_24	NeuN+	H3K27ac	1	10465688	50	1.11558	3.41963	24.3	51665	0.816818
	NeuN+	H3K27ac	2	12968420	50	1.1125	3.44909	14.1	51605	0.905926
Control_25	NeuN+	H3K27ac	1	11273518	50	1.06115	3.51434	24.5	33249	0.985961
	NeuN+	H3K27ac	2	11617537	50	1.05948	3.55097	24.4	34800	0.822154
Control_26	NeuN+	H3K27ac	1	8316980	50	1.16108	5.61537	15.6	39542	0.997511
	NeuN+	H3K27ac	2	7109777	50	1.17155	5.41118	18.5	28745	0.85147
Control_27	NeuN+	H3K27ac	1	16101957	50	1.0667	2.70108	26.6	28779	0.849984
	NeuN+	H3K27ac	2	15393447	50	1.07163	2.9532	19	31032	0.776139
Control_28	NeuN+	H3K27ac	1	9288761	50	1.10209	4.82343	12.2	17207	0.950879
	NeuN+	H3K27ac	2	8852971	50	1.10211	5.09224	11.7	28691	0.868329
Control_29	NeuN+	H3K27ac	1	6406629	50	1.25099	7.28663	14.3	39144	0.905525
	NeuN+	H3K27ac	2	5101478	50	1.42782	10.9579	19.1	26425	0.833964
Control_1	NeuN+	H3K4me3	1	10664503	50	1.11415	1.88016	12.4	46883	0.869208
	NeuN+	H3K4me3	2	11825721	50	1.07056	1.31949	8.5	52176	0.894105
Control_2	NeuN+	H3K4me3	1	14216093	50	1.14201	1.72786	19	45715	0.889283
	NeuN+	H3K4me3	2	12481654	50	1.12801	1.63255	19	49974	0.908123
Control_3	NeuN+	H3K4me3	1	13764561	50	1.17252	1.50471	25	48772	0.909179
	NeuN+	H3K4me3	2	14322757	50	1.17171	1.51238	25.3	50159	0.880702
Control_4	NeuN+	H3K4me3	1	14023869	50	1.1326	1.88242	18.7	43194	0.934712
	NeuN+	H3K4me3	2	14880492	50	1.1357	1.86901	19	44284	0.893268
Control_5	NeuN+	H3K4me3	1	15858526	50	1.20765	1.73338	25.2	47471	0.937061
	NeuN+	H3K4me3	2	14134820	50	1.21804	1.73343	25.9	49635	0.920034
Control_6	NeuN+	H3K4me3	1	17366584	50	1.12464	2.15492	17.2	38715	0.953464
	NeuN+	H3K4me3	2	13603840	50	1.09483	2.02765	13.7	36765	0.974813
Control_7	NeuN+	H3K4me3	1	9636119	50	1.14361	2.02035	18.9	49715	0.968052
	NeuN+	H3K4me3	2	13249417	50	1.12627	1.93183	15.6	39115	0.969603
Control_8	NeuN+	H3K4me3	1	15095097	50	1.18544	2.30494	22	43650	0.948992
	NeuN+	H3K4me3	2	12554646	50	1.1502	2.43684	17.7	39791	0.971572
Control_9	NeuN+	H3K4me3	1	13716162	50	1.15509	2.36388	18.5	42624	0.936347
	NeuN+	H3K4me3	2	13468549	50	1.19195	2.22184	22.3	46260	0.946086
Control_10	NeuN+	H3K4me3	1	11900213	50	1.29208	2.13854	32	61504	0.925715
	NeuN+	H3K4me3	2	14103197	50	1.28743	2.03388	31.7	59404	0.913581
Control_11	NeuN+	H3K4me3	1	15648686	50	1.18935	1.94478	24	45610	0.915295
	NeuN+	H3K4me3	2	13107780	50	1.20785	2.08926	25.5	45926	0.921829
Control_12	NeuN+	H3K4me3	1	13138016	50	1.246	2.06975	27.6	49402	0.889577
	NeuN+	H3K4me3	2	11894141	50	1.24061	2.03176	28.2	53782	0.894069
Control_13	NeuN+	H3K4me3	1	17033471	50	1.17656	2.25849	22	38641	0.964005
	NeuN+	H3K4me3	2	18044278	50	1.17152	2.22407	21.1	36536	0.933727
Control_14	NeuN+	H3K4me3	1	11628261	50	1.60132	1.88486	47.4	63266	0.942922
	NeuN+	H3K4me3	2	13003224	50	1.54486	1.83533	44.8	59639	0.927228
Control_15	NeuN+	H3K4me3	1	15929111	50	1.16379	1.99578	24.3	45484	0.925413
	NeuN+	H3K4me3	2	14653574	50	1.16564	2.0024	24.2	43687	0.933558
Control_16	NeuN+	H3K4me3	1	11712962	50	1.49297	1.89341	39.8	81910	0.925498
	NeuN+	H3K4me3	2	15466101	50	1.40905	1.86271	38.8	72759	0.902252
Control_17	NeuN+	H3K4me3	1	8977799	50	1.91285	2.55042	44.1	91527	0.867367
	NeuN+	H3K4me3	2	8243445	50	1.92942	2.53821	45	82186	0.912232
Control_18	NeuN+	H3K4me3	1	12043905	50	1.08636	2.05784	13.5	49144	0.865032
	NeuN+	H3K4me3	2	16712013	50	1.08201	2.04056	11.3	36616	0.896133
Control_19	NeuN+	H3K4me3	1	17350456	50	1.18873	2.22529	34.5	72275	0.9181
	NeuN+	H3K4me3	2	17043394	50	1.14783	2.09764	30.9	71250	0.93938
Control_20	NeuN+	H3K4me3	1	11918751	50	1.1876	2.39272	34.1	76213	0.941409
	NeuN+	H3K4me3	2	14258536	50	1.15603	2.07976	30.8	74086	0.906107
Control_21	NeuN+	H3K4me3	1	16004415	50	1.18104	1.68585	24.7	64259	0.890678
	NeuN+	H3K4me3	2	13661217	50	1.18773	1.70588	26.7	76055	0.912431
Control_22	NeuN+	H3K4me3	1	15076369	50	1.16315	1.86016	31.9	70331	0.955934
	NeuN+	H3K4me3	2	15886984	50	1.16546	1.75797	32	73081	0.926377
Control_23	NeuN+	H3K4me3	1	6193828	50	1.40458	8.49137	9	37724	0.928305
	NeuN+	H3K4me3	2	3075318	50	1.29644	6.50121	9.9	29675	0.966139
Control_24	NeuN+	H3K4me3	1	12863269	50	1.36431	1.97892	32.1	79776	0.974418
	NeuN+	H3K4me3	2	9134378	50	1.3356	1.8983	33.7	80693	0.921619
Control_25	NeuN+	H3K4me3	1	12426820	50	1.24971	1.98355	40.3	74423	0.873913
	NeuN+	H3K4me3	2	22397326	50	1.20341	1.83598	37.8	70781	0.952988
Control_26	NeuN+	H3K4me3	1	15374833	50	1.13002	2.07038	26.6	64018	0.910416
	NeuN+	H3K4me3	2	16912002	50	1.1174	1.95523	24	58283	0.872275
Control_27	NeuN+	H3K4me3	1	21177724	50	1.12454	2.10016	21.5	52099	0.938423
	NeuN+	H3K4me3	2	11499036	50	1.13315	2.10192	22.7	62367	0.973263
Control_28	NeuN+	H3K4me3	1	9578447	50	1.6932	2.46202	41	88685	0.973236
	NeuN+	H3K4me3	2	8817095	50	1.6526	2.42504	41	94155	0.924522
Control_29	NeuN+	H3K4me3	1	9504840	50	1.15599	3.71837	9.3	40516	0.92474
	NeuN+	H3K4me3	2	9029307	50	1.16848	3.71194	8.8	37331	0.931456

### Sheet: Control_NeuN-
Sample	Nucleus type	Histone mark	replicate	Uniquely mapped reads	Fragment length	NSC	RSC	FRiP	Peaks	PBC
Control_1	NeuN-	H3K27ac	1	18871657	50	1.10469	3.42892	14.8	15174	0.921751
	NeuN-	H3K27ac	2	7565153	50	1.13436	4.30249	14.5	14203	0.810318
Control_2	NeuN-	H3K27ac	1	10927085	50	1.15604	3.01006	10.2	40809	0.827282
	NeuN-	H3K27ac	2	8672182	50	1.1746	3.14937	11.8	51910	0.741231
Control_3	NeuN-	H3K27ac	1	9869464	50	1.12024	3.6589	9.3	24973	0.898289
	NeuN-	H3K27ac	2	10124325	50	1.11945	3.4878	13.6	25294	0.93635
Control_4	NeuN-	H3K27ac	1	11393874	50	1.08261	2.42301	9.9	25968	0.944642
	NeuN-	H3K27ac	2	12745103	50	1.08269	2.35489	16	25542	0.96346
Control_5	NeuN-	H3K27ac	1	18258106	50	1.08092	2.26899	13.3	18721	0.979446
	NeuN-	H3K27ac	2	14391824	50	1.09082	2.27977	19.1	21133	0.885376
Control_6	NeuN-	H3K27ac	1	12264455	50	1.09456	2.53725	10	25811	0.860694
	NeuN-	H3K27ac	2	9971584	50	1.11877	3.4705	17	29205	0.872814
Control_7	NeuN-	H3K27ac	1	10135780	50	1.0881	2.69921	9.3	29208	0.960398
	NeuN-	H3K27ac	2	9681045	50	1.09254	2.78407	8.7	26665	0.88828
Control_8	NeuN-	H3K27ac	1	12128648	50	1.07053	2.81015	9.3	18257	0.914721
	NeuN-	H3K27ac	2	11510654	50	1.07224	2.86586	14.4	16902	0.914347
Control_9	NeuN-	H3K27ac	1	11633876	50	1.08478	2.45332	20	22112	0.881167
	NeuN-	H3K27ac	2	14482378	50	1.08216	2.52206	8.1	21740	0.888742
Control_10	NeuN-	H3K27ac	1	9997159	50	1.17911	2.87759	14.1	52219	0.972742
	NeuN-	H3K27ac	2	10340432	50	1.19468	3.06043	12.5	53411	0.988992
Control_11	NeuN-	H3K27ac	1	10470643	50	1.06834	2.24259	9.2	18569	0.933462
	NeuN-	H3K27ac	2	9491594	50	1.06899	2.23074	13.4	20207	0.889182
Control_12	NeuN-	H3K27ac	1	13780660	50	1.13002	3.21093	17.4	28954	0.959778
	NeuN-	H3K27ac	2	12809817	50	1.13176	3.21863	16.3	29755	0.821404
Control_13	NeuN-	H3K27ac	1	11427401	50	1.10523	3.38035	13.7	31184	0.888008
	NeuN-	H3K27ac	2	12958345	50	1.10434	3.41463	9.8	31186	0.975822
Control_14	NeuN-	H3K27ac	1	16749672	50	1.21436	1.9882	15.4	50693	0.958902
	NeuN-	H3K27ac	2	11754666	50	1.24597	2.07221	19.4	54271	0.923876
Control_15	NeuN-	H3K27ac	1	12146143	50	1.068	2.66919	10.5	26387	0.92749
	NeuN-	H3K27ac	2	12991386	50	1.07892	2.51263	17.3	27774	0.970995
Control_16	NeuN-	H3K27ac	1	9124513	50	1.26975	3.81356	17	36486	0.770954
	NeuN-	H3K27ac	2	8511403	50	1.282	4.00822	11.6	41487	0.943469
Control_17	NeuN-	H3K27ac	1	11455550	50	1.16515	4.61464	14.7	30059	0.915329
	NeuN-	H3K27ac	2	7443070	50	1.18174	4.75798	9.2	37883	0.980996
Control_18	NeuN-	H3K27ac	1	9294295	50	1.08445	4.07713	15.5	18384	0.915422
	NeuN-	H3K27ac	2	9759405	50	1.18574	7.39541	8.5	27334	0.893154
Control_19	NeuN-	H3K27ac	1	12518285	50	1.23567	3.04477	15.6	40903	0.851557
	NeuN-	H3K27ac	2	12324072	50	1.14371	2.45403	14.6	37446	0.945165
Control_20	NeuN-	H3K27ac	1	5472845	50	1.66637	8.36323	12.2	54373	0.8828
	NeuN-	H3K27ac	2	5837072	50	1.69994	8.30093	13.6	57708	0.948152
Control_21	NeuN-	H3K27ac	1	12600574	50	1.14607	3.1133	10.9	22923	0.917987
	NeuN-	H3K27ac	2	11101010	50	1.1528	3.08793	10.4	24662	0.931675
Control_22	NeuN-	H3K27ac	1	11522180	50	1.06082	4.78997	6.3	8540	0.830161
	NeuN-	H3K27ac	2	12225361	50	1.05277	4.22327	9.1	10349	0.834965
Control_23	NeuN-	H3K27ac	1	12072254	50	1.16013	2.72156	19.2	51437	0.885208
	NeuN-	H3K27ac	2	11432351	50	1.16788	3.06409	18.7	57375	0.910982
Control_24	NeuN-	H3K27ac	1	3963231	50	1.97691	7.0061	10.3	41562	0.9481
	NeuN-	H3K27ac	2	4021630	50	1.9783	7.01862	10.5	42393	0.961224
Control_25	NeuN-	H3K27ac	1	10471415	50	1.13296	5.74186	19.5	17842	0.970778
	NeuN-	H3K27ac	2	10291494	50	1.06095	4.04372	13.4	4948	0.946741
Control_26	NeuN-	H3K27ac	1	9496271	50	1.22182	3.54606	5	48492	0.97056
	NeuN-	H3K27ac	2	10273011	50	1.22263	3.54371	8.9	35998	0.945131
Control_27	NeuN-	H3K27ac	1	17675008	50	1.07404	2.2699	8.7	21220	0.93481
	NeuN-	H3K27ac	2	17313504	50	1.075	2.27292	15.8	22391	0.905987
Control_28	NeuN-	H3K27ac	1	13189757	50	1.10444	1.68637	9.1	32258	0.953766
	NeuN-	H3K27ac	2	16011615	50	1.10398	1.78545	14.8	30719	0.818886
Control_29	NeuN-	H3K27ac	1	7449971	50	1.27191	6.06482	14.5	25114	0.887019
	NeuN-	H3K27ac	2	5351601	50	1.31607	6.74746	19.7	33554	0.83604
Control_1	NeuN-	H3K4me3	1	13179946	50	1.09109	1.74118	14.3	29021	0.949331
	NeuN-	H3K4me3	2	11510821	50	1.0903	1.69493	14.5	27211	0.953054
Control_2	NeuN-	H3K4me3	1	13976714	50	1.07058	1.71175	8.5	17216	0.879443
	NeuN-	H3K4me3	2	13795239	50	1.06015	1.51768	7.4	14857	0.923147
Control_3	NeuN-	H3K4me3	1	12528911	50	1.21105	1.72972	23.3	46310	0.90443
	NeuN-	H3K4me3	2	17049279	50	1.17416	1.69072	20.5	34216	0.882985
Control_4	NeuN-	H3K4me3	1	15612935	50	1.16377	1.83684	18.6	39535	0.927538
	NeuN-	H3K4me3	2	15465914	50	1.17283	1.85659	19	39883	0.914134
Control_5	NeuN-	H3K4me3	1	14537403	50	1.24658	1.82249	25.1	42891	0.9395
	NeuN-	H3K4me3	2	14218439	50	1.24176	1.84868	26.4	42006	0.947675
Control_6	NeuN-	H3K4me3	1	14341006	50	1.1375	1.70503	18.5	44251	0.911715
	NeuN-	H3K4me3	2	13909472	50	1.13911	1.70537	18.8	42493	0.94836
Control_7	NeuN-	H3K4me3	1	12271753	50	1.1458	2.14235	14.4	28802	0.97331
	NeuN-	H3K4me3	2	14308422	50	1.15491	2.16305	15.3	29917	0.938121
Control_8	NeuN-	H3K4me3	1	14585390	50	1.126	2.28724	13.1	26271	0.936199
	NeuN-	H3K4me3	2	14387135	50	1.12552	2.3199	13.1	25956	0.967921
Control_9	NeuN-	H3K4me3	1	18661167	50	1.11233	2.48842	11.4	21922	0.915678
	NeuN-	H3K4me3	2	12017868	50	1.19481	2.29586	22	36189	0.946044
Control_10	NeuN-	H3K4me3	1	17846898	50	1.19721	2.27978	23.7	42706	0.936907
	NeuN-	H3K4me3	2	16397041	50	1.2231	2.29639	24.5	40184	0.923656
Control_11	NeuN-	H3K4me3	1	15522889	50	1.09679	2.03326	11	22442	0.949827
	NeuN-	H3K4me3	2	12901079	50	1.10276	2.02066	10.9	23813	0.93499
Control_12	NeuN-	H3K4me3	1	13212251	50	1.27511	2.39036	27.4	42382	0.898159
	NeuN-	H3K4me3	2	12730384	50	1.26487	2.2964	26.2	45162	0.878689
Control_13	NeuN-	H3K4me3	1	15981352	50	1.16296	2.43575	20	41990	0.951852
	NeuN-	H3K4me3	2	15263666	50	1.16535	2.38233	20.3	37125	0.952926
Control_14	NeuN-	H3K4me3	1	16020444	50	1.32075	1.69056	30.9	50690	0.925574
	NeuN-	H3K4me3	2	14972601	50	1.34234	1.72699	31.8	53463	0.935793
Control_15	NeuN-	H3K4me3	1	9634994	50	1.28147	1.30742	22.7	68601	0.89808
	NeuN-	H3K4me3	2	9355505	50	1.29975	1.38199	29.7	64925	0.915139
Control_16	NeuN-	H3K4me3	1	16435705	50	1.23447	2.22243	28.9	62421	0.898217
	NeuN-	H3K4me3	2	15332792	50	1.24061	2.13039	29.3	58857	0.88444
Control_17	NeuN-	H3K4me3	1	13877401	50	1.37441	2.0005	35.7	66673	0.865376
	NeuN-	H3K4me3	2	13144519	50	1.37178	1.9965	37.3	72779	0.82818
Control_18	NeuN-	H3K4me3	1	13095826	50	1.23803	1.87453	31.1	68085	0.84963
	NeuN-	H3K4me3	2	12146311	50	1.24282	1.8895	30.5	63005	0.836973
Control_19	NeuN-	H3K4me3	1	14860228	50	1.15815	1.84424	26.4	62284	0.91371
	NeuN-	H3K4me3	2	13758361	50	1.15352	1.84901	26.3	48993	0.943559
Control_20	NeuN-	H3K4me3	1	15485614	50	1.20385	1.92412	32.9	68218	0.91003
	NeuN-	H3K4me3	2	15717867	50	1.20461	1.77397	33.2	69296	0.908132
Control_21	NeuN-	H3K4me3	1	14624468	50	1.15602	1.72967	19.2	45532	0.861623
	NeuN-	H3K4me3	2	12402628	50	1.15659	1.75224	19.2	43042	0.907193
Control_22	NeuN-	H3K4me3	1	12751616	50	1.18065	1.88375	28.5	53999	0.914692
	NeuN-	H3K4me3	2	17216132	50	1.10006	1.79552	17.3	30630	0.905095
Control_23	NeuN-	H3K4me3	1	11376383	50	1.45659	2.03121	40.4	73941	0.966367
	NeuN-	H3K4me3	2	10898962	50	1.45757	2.05467	39.8	75383	0.935151
Control_24	NeuN-	H3K4me3	1	14295642	50	1.48093	1.79462	44.3	77807	0.831223
	NeuN-	H3K4me3	2	12807147	50	1.47361	1.80036	44.9	78908	0.887434
Control_25	NeuN-	H3K4me3	1	29439358	50	1.15579	1.99544	29.2	50885	0.899666
	NeuN-	H3K4me3	2	21914238	50	1.17062	2.04964	29.8	50353	0.861886
Control_26	NeuN-	H3K4me3	1	14799698	50	1.11605	1.99883	22.2	49596	0.904339
	NeuN-	H3K4me3	2	16067760	50	1.11163	2.04064	21.8	48906	0.880169
Control_27	NeuN-	H3K4me3	1	15960406	50	1.25694	1.84125	37.1	69671	0.882855
	NeuN-	H3K4me3	2	16928339	50	1.23951	1.78512	37.1	69026	0.912136
Control_28	NeuN-	H3K4me3	1	11403798	50	1.13028	3.01556	24.3	33916	0.998842
	NeuN-	H3K4me3	2	7919997	50	1.13768	2.98386	23.4	52982	0.974112
Control_29	NeuN-	H3K4me3	1	19947158	50	1.14558	1.93087	24	46824	0.979375
	NeuN-	H3K4me3	2	16924792	50	1.14119	1.87691	21.8	39044	0.997386
