## Supplementary material for "Antipsychotic-induced epigenomic reorganization in frontal cortex of individuals with schizophrenia": TableS4

### Sheet: SCZ
Sample	Nucleus type	replicate	Uniquely mapped reads	Fragment length	uniquely mapped rate %	dup%	GC%	exon%
SCZ-1	NeuN+	1	4490048	50	88.7	77.55	41	40
	NeuN+	2	4650455	50	88.37	78.62	41	40
	NeuN-	1	4705483	50	86.4	76.41	40	45.3
	NeuN-	2	5039287	50	84.39	75.57	40	45.3
SCZ-2	NeuN+	1	7360464	50	87.86	67.44	43	40.8
	NeuN+	2	6027223	50	87.7	69.98	43	40.9
	NeuN-	1	6498870	50	87.04	69.58	43	37
	NeuN-	2	5901904	50	86.86	71.67	43	37
SCZ-3	NeuN+	1	9099216	50	85.13	68.17	45	35.9
	NeuN+	2	7092236	50	84.89	69.79	45	35.9
	NeuN-	1	6961614	50	82.23	48	41	43.7
	NeuN-	2	5723671	50	81.94	49.45	41	43.7
SCZ-4	NeuN+	1	5787976	50	80.23	60.82	43	34.4
	NeuN+	2	4715447	50	80	62.5	44	34.5
	NeuN-	1	3314063	50	79.12	47.41	47	41.8
	NeuN-	2	4121633	50	78.78	47.19	48	41.4
SCZ-5	NeuN+	1	7026621	50	66	48.88	39	37.8
	NeuN+	2	5982477	50	67	46.27	39	38
	NeuN-	1	4837123	50	65.15	54.71	39	34.8
	NeuN-	2	4320931	50	66.44	51.54	39	35
SCZ-6	NeuN+	1	6186310	50	80.94	48.68	41	45.1
	NeuN+	2	5073631	50	80.74	51.22	41	45.1
	NeuN-	1	7051275	50	85.05	62.49	42	41.1
	NeuN-	2	6398015	50	85.26	64.46	42	41.2
SCZ-7	NeuN+	1	6416234	50	85.4	67.35	39	30.2
	NeuN+	2	11352531	50	84.79	63.61	39	30
	NeuN-	1	10070580	50	86.29	65.63	41	33.5
	NeuN-	2	7512289	50	85.55	67.91	41	33.2
SCZ-8	NeuN+	1	5469833	50	80.23	51.66	44	35.3
	NeuN+	2	5201140	50	80.16	51.39	44	35.7
	NeuN-	1	4672113	50	80.19	56.43	45	29.3
	NeuN-	2	4921685	50	80.18	55.66	45	29.3
SCZ-9	NeuN+	1	5594688	50	88.26	73.21	42	42.6
	NeuN+	2	5509163	50	88.24	72.89	42	42.6
	NeuN-	1	3942501	50	86.39	65.5	43	50.2
	NeuN-	2	4150929	50	86.38	64.86	43	50.2
SCZ-10	NeuN+	1	4816137	50	78.83	66.99	44	26.1
	NeuN+	2	5948162	50	78.96	65.17	44	26.1
	NeuN-	1	4516685	50	78.17	45.69	45	31.1
	NeuN-	2	4749663	50	78.23	44.55	45	31.1
SCZ-11	NeuN+	1	9905056	50	87.58	64.58	44	34
	NeuN+	2	12683747	50	88.04	57.98	44	33.9
	NeuN-	1	14942294	50	86.31	63.29	43	31.9
	NeuN-	2	8875453	50	87.03	63.79	43	31.7
SCZ-12	NeuN+	1	11940253	50	84.8	56.82	42	35.3
	NeuN+	2	12270577	50	84.47	54.56	43	35.1
	NeuN-	1	12722229	50	85.2	57.37	43	35
	NeuN-	2	10951432	50	85.21	57.8	42	34.8
SCZ-13	NeuN+	1	4335145	50	79.75	66.45	43	31.5
	NeuN+	2	9303169	50	80.11	62.51	43	31.3
	NeuN-	1	3702532	50	77.43	51.42	46	43.9
	NeuN-	2	5698300	50	77.27	49.96	46	43.3
SCZ-14	NeuN+	1	5512118	50	89.28	69.9	44	41.3
	NeuN+	2	4802203	50	89.01	72.4	44	41.3
	NeuN-	1	6527692	50	87.26	63.67	42	54
	NeuN-	2	5988914	50	86.85	65.2	42	54
SCZ-15	NeuN+	1	5025328	50	80.98	66.49	40	27.2
	NeuN+	2	6516032	50	81.13	66.22	40	27
	NeuN-	1	4572251	50	74.94	60.62	39	35.9
	NeuN-	2	4480381	50	73.85	62.37	39	36
SCZ-16	NeuN+	1	7730185	50	88.97	72.42	41	41.8
	NeuN+	2	8198514	50	88.82	73.51	41	41.7
	NeuN-	1	6789216	50	80.98	64.68	39	44.9
	NeuN-	2	7750867	50	80.64	65.4	39	44.8
SCZ-17	NeuN+	1	6518013	50	78.37	68.19	38	28.7
	NeuN+	2	5362505	50	78.21	70.27	38	28.7
	NeuN-	1	5673740	50	72.65	66.47	37	32
	NeuN-	2	5042896	50	71.64	67.97	38	32.3
SCZ-18	NeuN+	1	6413371	50	90.57	72.56	41	44
	NeuN+	2	14609286	50	90.73	68.38	41	43.8
	NeuN-	1	5942661	50	88	72.95	39	38.1
	NeuN-	2	13806812	50	88.22	68.41	39	37.8
SCZ-19	NeuN+	1	5299789	50	83.99	64.91	38	29.8
	NeuN+	2	6789436	50	83.33	64.06	38	29.7
	NeuN-	1	4605299	50	78.35	58.46	37	37.3
	NeuN-	2	5687774	50	77.63	57.2	37	37.2
SCZ-20	NeuN+	1	9368047	50	86.49	64.52	38	31
	NeuN+	2	13203517	50	86.14	63.33	38	31
	NeuN-	1	8481803	50	85.07	60.78	38	39.6
	NeuN-	2	9006931	50	84.84	61.25	38	39.5
SCZ-21	NeuN+	1	9551943	50	90.02	76.39	38	28.9
	NeuN+	2	9398470	50	91.1	76.27	39	28.8
	NeuN-	1	10905173	50	87.28	68.54	37	37.9
	NeuN-	2	11072774	50	87.12	68.27	37	38
SCZ-22	NeuN+	1	3763509	50	71.37	70.34	38	30.4
	NeuN+	2	3229995	50	71.65	71.5	38	30.5
	NeuN-	1	4534397	50	70.02	56.47	37	27.7
	NeuN-	2	2740750	50	70.42	59.66	37	27.6
SCZ-23	NeuN+	1	6365499	50	79.91	56.3	38	25.1
	NeuN+	2	6061793	50	79.9	56.96	38	25
	NeuN-	1	3854919	50	74.13	64.92	38	38.5
	NeuN-	2	3592539	50	73.97	66.16	38	38.4
SCZ-24	NeuN+	1	6000143	50	84.76	74.09	40	27.1
	NeuN+	2	6482645	50	84.7	74.05	38	27.1
	NeuN-	1	5382506	50	81.92	69.96	38	34.7
	NeuN-	2	5687109	50	81.92	69.85	38	34.7
SCZ-25	NeuN+	1	5530465	50	77.5	65.71	40	21.2
	NeuN+	2	5852806	50	77.65	65.81	38	21.3
	NeuN-	1	4052336	50	71.63	66.06	37	26.3
	NeuN-	2	3315244	50	72.16	67.74	38	26.3
SCZ-26	NeuN+	1	5014295	50	74.09	62.77	40	33.1
	NeuN+	2	4608973	50	74.53	61.69	38	33.5
	NeuN-	1	3119722	50	62.51	58.1	38	38.7
	NeuN-	2	2863396	50	63.32	58.6	38	38.7
SCZ-27	NeuN+	1	6044631	50	74.59	56.06	40	31.8
	NeuN+	2	7881122	50	74.56	54.52	38	31.7
	NeuN-	1	3350154	50	67.66	56.14	39	33.5
	NeuN-	2	4324400	50	67.71	54.65	39	33.4
SCZ-28	NeuN+	1	9809140	50	91.14	68.66	41	43.9
	NeuN+	2	12387627	50	91.09	68.59	41	44
	NeuN-	1	7955405	50	89.29	66.53	40	46.1
	NeuN-	2	9707916	50	89.19	66.37	40	46.2
SCZ-29	NeuN+	1	5150852	50	72.16	54.91	38	32.2
	NeuN+	2	6080612	50	71.85	55.91	38	32.2
	NeuN-	1	4641298	50	74.43	59.46	38	28.6
	NeuN-	2	5478446	50	74.22	60.62	39	28.5
			6.60379e+06	50	80.9834	63.0573	40.569	35.8267

### Sheet: Control
Sample	Nucleus type	replicate	Uniquely mapped reads	Fragment length	uniquely mapped rate %	dup%	GC%	exon%
Control-1	NeuN+	1	5283807	50	90.96	79.24	42	38.7
	NeuN+	2	5425318	50	90.09	77.32	42	39.5
	NeuN-	1	6461633	50	88.01	72.15	41	48.9
	NeuN-	2	6176191	50	86.57	71.88	41	48.9
Control-2	NeuN+	1	8355512	50	85.25	57.55	44	35.3
	NeuN+	2	7501410	50	85.04	58.79	44	35.3
	NeuN-	1	7451456	50	85.85	45.95	46	35.3
	NeuN-	2	5145779	50	85.64	47.74	46	35.3
Control-3	NeuN+	1	7998978	50	83.31	67.2	42	39.9
	NeuN+	2	6727121	50	83.12	69.16	42	39.9
	NeuN-	1	5783107	50	82.28	64.84	43	39.3
	NeuN-	2	4787104	50	82.01	68.61	43	39.2
Control-4	NeuN+	1	5436785	50	80.23	62	43	34.5
	NeuN+	2	5490960	50	79.98	62.38	44	34.6
	NeuN-	1	4081577	50	78.65	45.8	46	43.2
	NeuN-	2	3854424	50	78.43	46.44	47	43
Control-5	NeuN+	1	9290792	50	86.86	69.7	41	47
	NeuN+	2	8299149	50	86.5	71.11	40	47
	NeuN-	1	6184858	50	84.47	67.65	41	53.7
	NeuN-	2	5700929	50	84.35	68.55	41	53.9
Control-6	NeuN+	1	9948873	50	81.23	58.49	43	36.5
	NeuN+	2	9705625	50	81.21	58.26	43	36.6
	NeuN-	1	6101127	50	81.05	59.55	43	43.5
	NeuN-	2	3868837	50	81.82	60.48	43	44.6
Control-7	NeuN+	1	6758550	50	81.43	65.32	40	31.5
	NeuN+	2	7763365	50	80.56	64.7	40	31.3
	NeuN-	1	6554842	50	85.24	65	40	33.9
	NeuN-	2	8807819	50	84.63	63.25	40	33.7
Control-8	NeuN+	1	6300280	50	88.65	64.76	45	45.7
	NeuN+	2	5848143	50	88.59	65.01	45	45.8
	NeuN-	1	5802670	50	87	61.24	44	41.4
	NeuN-	2	6226576	50	86.94	62.12	44	41.5
Control-9	NeuN+	1	7177644	50	88.07	73.53	43	37.7
	NeuN+	2	7428984	50	88.06	72.7	44	37.7
	NeuN-	1	7818201	50	85.86	62.64	44	44.1
	NeuN-	2	7879077	50	85.82	62.07	44	44
Control-10	NeuN+	1	5238938	50	78.23	66.04	45	23.4
	NeuN+	2	9113234	50	78.48	63.78	45	23.2
	NeuN-	1	3116359	50	76.92	46.89	46	36.4
	NeuN-	2	8016194	50	77.1	41.85	46	36.5
Control-11	NeuN+	1	8224697	50	87.35	65.54	43	27.4
	NeuN+	2	8315190	50	87.52	64.67	43	27.4
	NeuN-	1	6541202	50	84.01	66.4	42	27.5
	NeuN-	2	8946826	50	85.17	62.99	42	27.5
Control-12	NeuN+	1	10353872	50	89	70.17	41	34.1
	NeuN+	2	8751926	50	89.09	70.17	41	34
	NeuN-	1	10192764	50	88.25	67.1	40	32.6
	NeuN-	2	8815809	50	88.38	67.14	40	32.5
Control-13	NeuN+	1	5895030	50	88.39	75.06	43	31
	NeuN+	2	11194031	50	88.48	71.81	43	30.9
	NeuN-	1	4935513	50	85.15	63.62	44	40.3
	NeuN-	2	6912874	50	85.24	61.96	44	40
Control-14	NeuN+	1	6242485	50	78.05	62.02	42	26.6
	NeuN+	2	6634605	50	77.81	63.25	42	26.6
	NeuN-	1	5006721	50	78.86	64.19	43	30.2
	NeuN-	2	5427828	50	78.56	65	42	30.2
Control-15	NeuN+	1	6261027	50	86.36	74.34	40	30.3
	NeuN+	2	15019936	50	86.52	70.04	40	29.9
	NeuN-	1	5465011	50	86.92	74.72	39	37.5
	NeuN-	2	9497421	50	86.58	72.2	39	37.4
Control-16	NeuN+	1	5692152	50	80.21	63.71	39	36.6
	NeuN+	2	6446453	50	79.99	64.79	39	36.5
	NeuN-	1	6322113	50	77.28	65.51	38	36
	NeuN-	2	6977030	50	76.85	66.06	37	36.3
Control-17	NeuN+	1	8275422	50	88.34	73.2	39	29.2
	NeuN+	2	8621049	50	88.31	73.21	39	29.1
	NeuN-	1	6412168	50	83.3	68.82	38	36.7
	NeuN-	2	7137972	50	83.29	68.1	38	36.6
Control-18	NeuN+	1	7392102	50	90.32	77.25	39	33.8
	NeuN+	2	6547293	50	90.08	78.36	39	33.7
	NeuN-	1	5007173	50	85.39	74.62	38	39
	NeuN-	2	4346709	50	85.2	73.32	38	38.7
Control-19	NeuN+	1	13444044	50	88.18	64.16	39	33.8
	NeuN+	2	13366631	50	87.82	65.76	39	33.8
	NeuN-	1	10133050	50	85.54	62.58	38	37.3
	NeuN-	2	10057194	50	85.31	61.6	38	37.2
Control-20	NeuN+	1	7927614	50	89.25	67.25	39	31.7
	NeuN+	2	10923202	50	89.01	67.25	39	31.6
	NeuN-	1	8748734	50	82.74	59.44	37	42.5
	NeuN-	2	6416101	50	82.26	62.93	37	42.4
Control-21	NeuN+	1	9227206	50	87.66	74.48	39	30.4
	NeuN+	2	7042784	50	87.34	76.51	39	30.3
	NeuN-	1	5902502	50	78.31	68.93	37	42
	NeuN-	2	4980074	50	77.77	70.67	38	41.8
Control-22	NeuN+	1	6912684	50	88.07	68.89	41	45.6
	NeuN+	2	4111354	50	88.06	72.19	41	45.6
	NeuN-	1	5048342	50	81.29	67.36	39	44.5
	NeuN-	2	4062709	50	81.61	69.45	39	44.5
Control-23	NeuN+	1	8090233	50	87.61	72.76	39	28.1
	NeuN+	2	7808519	50	87.58	74.18	39	28.1
	NeuN-	1	6981259	50	84.18	71.57	38	37.7
	NeuN-	2	6673576	50	84.11	70.48	38	37.9
Control-24	NeuN+	1	7598798	50	82.89	70.05	39	29.5
	NeuN+	2	8189822	50	82.89	69.71	39	29.5
	NeuN-	1	4947566	50	73.26	62.5	37	42.3
	NeuN-	2	5304637	50	73.31	62.24	37	42.3
Control-25	NeuN+	1	6154411	50	82.79	72.6	40	28
	NeuN+	2	5872406	50	83.26	74.53	40	28.1
	NeuN-	1	5788723	50	81.44	69.62	40	32.9
	NeuN-	2	5457355	50	81.91	70.91	40	33.2
Control-26	NeuN+	1	6319045	50	83.48	71.44	39	30.1
	NeuN+	2	8312831	50	83.48	69.95	39	30.1
	NeuN-	1	4090870	50	75.24	67.27	39	41.9
	NeuN-	2	5779417	50	75.45	65.67	39	42
Control-27	NeuN+	1	6238407	50	81.55	69.74	40	31.9
	NeuN+	2	8059505	50	81.54	68.44	40	31.8
	NeuN-	1	3678329	50	72.41	66.32	39	41.4
	NeuN-	2	4782505	50	71.99	64.34	39	42.1
Control-28	NeuN+	1	8392966	50	88.87	64.69	40	47.2
	NeuN+	2	7980947	50	88.84	65.88	40	47.2
	NeuN-	1	6716210	50	85.91	61.5	40	47.8
	NeuN-	2	7053195	50	85.92	62.76	40	47.8
Control-29	neuron	1	10162771	50	91.85	70.68	41	45.3
	neuron	2	12934678	50	91.81	70.42	41	45.2
	glia	1	5914839	50	90.68	70.92	41	46.6
	glia	2	7375851	50	90.63	70.79	41	46.8
			7.10076e+06	50	84.0848	66.487	40.8879	37.2009
