## Supplementary material for "Antipsychotic-induced epigenomic reorganization in frontal cortex of individuals with schizophrenia": TableS8

### Sheet: NeuN+
promoters_unique	enhancers_unique	DEGs_unique	promoters & DEGs	enhancers & DEGs	promoters & enhancers	promoters & enhancers & DEGs
LOC101927560	TEX41	PGAP1	DNAH14	DPYSL5	LINC02711	HSPB3
PEX26	POP1	POP7	RAD18	FEZ1	UNC5D	SLC8A1
MYLK	LOC105372026	PGAP2	SERPINB6	KCND2	ERGIC1	SPRED1
GOLGA3	DPYSL2	IFT172	MGAT4C	RAPGEF5	RAPGEF4	COL24A1
FAM110B	DPYSL3	TMEM97	IFT27	MFN1	ZNF462
EPSTI1	NDST3	NOC2L		CCDC6	BLM
BTRC	LINC01866	TSEN54		IST1	CABLES1
LOC105379332	LINC02713	PTPDC1		LIN7A	SMARCA2
ZNF436-AS1	MTERF1	PSMD8		PTEN	PTK2
ENDOG	LINC02715	C14orf79		STXBP5-AS1	LOC100505685
XXYLT1-AS2	PKNOX2	PPP4R1		TNFRSF21	SH3RF2
PABIR2	SECISBP2	KIAA1586		MLLT3	GNAL
SRRM1	CACNA2D1	TRBC2		NTNG2	GNB5
RNF125	LOC101927450	MYL5		CSRNP3	NAV2
DAAM2	SEPSECS-AS1	MYL6		GRIN3A	ETV6
PPP1R3D	MTHFD1	PSME1		NMRK1	ASAP1
VSTM2B-DT	FEZ2	RABL3		MYO9B	HECW2
TRIB3	MAFTRR	UQCRC1		RND1	STARD13
SNORD87	LINC01854	RBCK1		HUNK	ADAMTSL1
LOC100506178	VOPP1	ATF4		GNG7	ELMOD1
NCBP2-AS1	LINC02703	NCBP2-AS2		MXI1	GAS7
LINC02821	LOC100131496	ZNF276		MBNL1	SYNPR
LXN	FAR2	TSTA3		ASTN2	TRPM3
SLC30A10	LINC01852	EXD3		SLC8A1-AS1	APBA2
LOC153684	LINC00560	SHMT2		EGR3	ALDH1A2
IQGAP2	ADAMTS12	FLII		ANKRD13A	NRXN3
TTBK1	ADAMTS16	NPRL2		CCDC30	LINC00320
NKAIN4	LOC107986079	AGAP3		IRAK1BP1	GRIN2B
FLRT2	LOC105375556	AAAS		RFC1	KCNMA1
NPBWR1	EPB41L2	HACD4		P2RX4	FOXP2
EPB41L3	PDGFD	LYPD8		CWC22	GFPT1
LDHD	PIP5K1A	MRPL20		LMO7	HSD17B12
LOC107984215	ATG7	RHOT2		FAM161A	NELL2
LINC02857	MIR548D2	HSPH1		LRRTM1	ANK3
PCDHA2	NEBL	ZNF266		MYH9	KIAA1217
AMZ1	EIF2AK3	EXPH5		SAMD12	CACNB2
DNAH11	ATP1A1-AS1	JAG2		MEF2A	ABHD2
HOMER1	MAGOHB	NCAPH2		LINC01616	RYR2
LRBA	PBX1	PMM2		PRKAR2B	CCKBR
PDE2A	PPFIBP1	MRPL28		LYRM9	DISC1
UBAC1	AGO4	ABCA7		NELL1	DPP4
ZNF37A	AGO2	BTBD11		LINC01184	DLG2
NMU	LINC02720	PKIA		MICAL2	CAMK1G
SNORA47	ZRANB2-DT	STRN		CTSL
FAT1	KCNC1	GPR18		PLEKHA2
HIF1A-AS3	CRYBB2P1	PIGZ		ANKS1B
PCDHB5	KCNC2	MRPL37		NISCH
PLCH1	SNX10	CTA-204B4.2		ZNF148
PCDHB9	ZNF48	JPH1		KCNIP4-IT1
C12orf76	LOC105375971	PQBP1		DGKB
ZNF135	DLGAP1	NHSL2		CACNB4
PCDHB7	OR52B2	MED13		KCNAB1
MYOM1	LOC105375970	MAMDC4		SSX2IP
RARG	LOC105370281	FAHD2B		TMTC1
DAZAP1	DLGAP2	DDB1		NCEH1
DHRS11	DLGAP4	TMEFF2		IPCEF1
LINC02123	LOC105379080	MBLAC2		DTWD1
MTMR14	SLC39A11	CTD-2020K17.1
MTRNR2L6	DUSP6	RP11-731J8.2
LYST	SLC7A6	LINC00963
DNM3-IT1	LOC105370275	ISPD
CLDN23	LOC105370278	ERGIC3
BBS9	SLC7A8	SLC29A2
OLR1	LINC01817	TMF1
RNF150	LINC01816	GSTP1
SORCS1	LINC01811	KCNA4
GPR155-DT	RAPGEF2	FSTL1
FAM210B	PPARG	RP11-416N2.4
PSMA3	PAFAH1B1	MRPL55
AEBP2	OAT	CENPC
B3GNT6	CIPC	PSMB6
LOC107984685	KCNA1	MICALL2
ZNF358	ADAM22	STAT6
CD47	KCNA3	CSMD3
DEPDC4	LNCOG	JAM2
RHOQ	KCNA6	CASP8AP2
POPDC3	EGFR	UTP6
KANK1	MIR4803	RP1-257A7.4
LINC01299	LINC01848	ATAD2
TOMM40	SNX25	ADAM33
LINC02384	ZSWIM6	PLXDC2
NOL9	JAM3	GATAD2B
LOC105376845	KCNB1	SLMAP
LOC286178	COL22A1	TMEM56
SPP1	MBD2	YPEL1
PKNOX2-DT	DAB2IP	PKN2
ZSWIM9	LOC105372473	CRAT
LOC105376960	LINC00501	ZNF692
TMEM30CP	NCAPD3	ZBTB25
CA12	FRYL	GOLIM4
CDKN2B	ADGRL2	ZBTB20
SMAGP	YPEL2	RORA
FOXCUT	MTCH1	SAT2
TMEM272	DPP10-AS3	APEH
OXR1-AS1	LINC01474	SLK
TMCO3	LINC01470	SESN3
LOC105378333	NAB1	RUVBL2
PTENP1-AS	CASC6	MTPAP
LOC107984787	FRY	NUDT14
MARCHF11-DT	MCHR2-AS1	KCNH2
TTLL9	HHAT	KCNH3
TUSC8	LOC105374601	RP11-615I2.6
GUCY1B2	LINC02313	PRPF4B
WWC1	KCNH1	TUBA4A
LOC101927723	FBXW7	CDC25B
ZC3HAV1L	KCNH7	SLC9A7
WASHC2C	STX7	ANAPC5
SLA	FBXO15	RP11-9G1.3
LOC112268433	TPST2	SNRNP200
PRDM1	TPST1	SLC27A4
UBE2Z	MSH2	SHC2
TEKT3	LOC105372896	LINC01250
IGFBP1	LINC02305	GMPS
RNF43	LINC02789	GPR83
TENM3-AS1	LINC02301	LIN7B
NGF-AS1	GRIA1	STK38
SWAP70	GRIA2	TNFRSF14
FBXO10	KHDRBS2	TSNAXIP1
POU3F1	SHC3	RASL10A
FAM21EP	KHDRBS3	STYX
RAB31	SPATA6	FBXO30
ZNF439	NPAS3	MLXIPL
THBS4-AS1	LOC105373774	PTPRE
LINC00487	LOXHD1	UQCRQ
LOC105375001	SMYD2	STK25
LOC105376571	CABP1-DT	ZNF418
ARHGEF28	SMYD1	TUBGCP6
LZTS1-AS1	AP4S1	ALAS1
DTX1	LINC02337	ONECUT2
MAP3K2-DT	LINC00159	POMT1
FOXO1	GRIA4	CDC73
GLB1L2	IP6K2	MRPL4
ARHGAP22	SLC14A2	ITGAV
LINC01800	HTR1E	ERC1
MIR4288	HTR1F	UNC45A
UGT3A2	NRDC	VPS9D1
DRD3	FBXO34	SMIM15
LINC01489	FBXO32	CES4A
WNT3	CORO2B	ARFGAP1
SNX10-AS1	IBTK	RP11-768G7.2
B3GALT5	LRCH1	NT5C3B
MIR614	LINC01476	ARL4A
CALHM6	LINC01478	RP11-768G7.1
LOC105374735	POM121L12	HAX1
LINC01117	BCAR3	SPACA6
LHX6	MIPEP	GAPDH
MKRN3	SNAP25	SLC25A14
ZNF536	LINC02762	SNAP47
MIR31HG	MTCL1	FOCAD
LINC00460	LOC105369685	RP11-556G22.2
POMT2	BICD2	NDUFB7
RTP1	LOC107985126	PRCD
FLT3	MIR4424	ZBTB48
MYSM1	PPP6R2	LRP8
ENOSF1	DDI1	FOXRED1
GRID2	LINC00578	SLC25A28
NAV2-AS2	PGM3	PHKG2
LINC02197	LOC105379011	FSD1
SENP2	LINC02752	WHAMM
DCN	LINC00570	PCBD2
SHROOM4	EIF5B	ZNF622
PCDHGA9	LINCR-0001	GADD45GIP1
ACTA2	CERS6	PPP1R14C
NSMCE4A	GRID1	TPD52L1
EHHADH	VPS13D	ATOX1
PRICKLE2-AS3	VPS13A	SLC25A39
NFAT5	MIR548AV	NAGK
RAB1A	NRG1	SST
PDXK	SEZ6L	TRIM35
DDC-AS1	MSL1	SLC25A30
MGRN1	ARL4C	MDGA1
DNAH5	NRG3	SPON2
BRAT1	LOC642484	AHCYL1
DBX2	MIR548AB	GCC2
PKIA-AS1	ITGA9	SPATA20
PPM1E	LINC02743	MIR7-3HG
BARX2	BECN1	CYB5D2
PRTG	CARNMT1	ZDHHC4
IGFBPL1	ROCK2	NUBP2
MIR4645	LINC02780	UXT
FCHO2	STARD13-AS	SNRPD2
P2RY1	ATP10B	PEG10
SH3BP5	LOC101929294	FBXO3
LINC00237	FYN	CPNE2
BEND4	KCNJ2	ACAD10
CYYR1	LOC349160	EIF2A
DNAI1	KCNJ3	ARMT1
CYTH1	NTRK2	IMP3
USP25	KCNJ6	ENTPD6
TTC13	LINC01442	BCS1L
KCNIP2	PCDH9	MFSD11
PLA2G2C	LOC728739	ASRGL1
LIMK2	PCDH7	PPA2
LGI2	NTRK3	CDC37
DTNBP1	NALF1-IT1	CSNK2B
FGF12-AS1	PCDH8	KIF20B
SEMA4F	TXNL1	L3MBTL1
USP29	SYT16	PEX11B
KLF6	KIAA1549L	RP11-342K6.1
TSPAN14	SYT13	SNHG17
KANSL1	MSMP	PCBP4
LEP	SORL1	DHX34
LOC101926905	MYO1D	MICAL1
LOC105370690	NLGN1-AS1	ATP5E
	MIR1302-1	DHX36
	TSPAN13	ATP5D
	TRIM36	CEP192
	KCNK1	KCNN3
	LINC02764	RAB11FIP3
	C16orf87	ZBED3
	IKZF3	BBS1
	RCBTB2	SURF2
	LOC102724934	SMARCA5
	HERC4	SUCO
	PEG13	HARS2
	HERC1	IFFO1
	EPC2	MED13L
	THSD7A	AIMP1
	KCNMA1-AS1	ANKRD18CP
	ALG9	WNK3
	LINC02272	PPP1R1B
	LIMCH1	KYAT1
	ACTN2	ANKRD18A
	ADGRA3	MRPS15
	KEL	PTPRS
	CCDC80	GPAA1
	ADGRB3	AKR1B1
	KCNQ3	GRIK1
	KCTD16	PCSK5
	MYCBP2	LARP1B
	CWF19L2	AKAP12
	KALRN	PPP3CA
	GSPT2	C5orf49
	SEC14L1	CNTRL
	LOC644135	ARIH2
	LOC105370664	SPTAN1
	KCNN2	MCF2L2
	BBS2	GAA
	EGR1	MRPS7
	LOC105377280	NBPF1
	YES1	C5orf51
	LINC02296	ANO3
	MYO5A	CNKSR2
	DELE1	TAX1BP1
	LOC105369673	DEPDC5
	EXT1	MRPS34
	MSRA	IGHMBP2
	PEX5L	COX5B
	MAGI2-AS3	SAMM50
	FBXL2	ALS2CL
	MIR1288	FAM172A
	MIR4790	GPC1
	LOC101926953	TCEB2
	ICA1	YIPF3
	OTUD7A	PLEKHA3
	CNTNAP2-AS1	PNMA3
	PPP3CB	SGSM3
	NUDCD3	KLHL7
	PCLO	NDUFAB1
	CRTAC1	TCEA2
	BBS7	C6orf136
	RAC1	DPAGT1
	LINC02238	NARF
	OXGR1	SYS1
	MRPS27	PCDH11X
	IL15	CAPN5
	SYN2	CAPN2
	RNF144A	CAPN1
	FSHR	ACAA1
	PITPNM2	RGS6
	ARHGEF3	CCDC159
	ARHGEF4	SDHB
	ARHGEF7	GRIP2
	LINC02225	RP11-996F15.2
	SAMD12-AS1	SCNN1D
	LOC107984207	DOK4
	SOX2-OT	ADAM15
	DYNC1I2	TMX2
	LINC02264	TBC1D20
	LOC101927825	PPIE
	PRICKLE2	LYG2
	CACNA2D3-AS1	CARS2
	COL6A4P2	RP11-216L13.19
	GNAI1	VCP
	LOC107985983	NDUFB10
	LOC107986837	NDUFB11
	MFSD4B	CCDC146
	CAP2	COX17
	LINC02254	UTP23
	GABBR2	PLD6
	C1orf21	PDS5B
	GCA	CACNA1G
	SORT1	RHPN1
	PNPLA8	TAC3
	LOC105370600	COX14
	TTC1	CNTLN
	TTC8	GGT7
	ITCH	TCAF1
	TTC6	CRIM1
	MIR3976HG	ZFHX4
	TACC2	CLK3
	UBXN2B	AHI1
	FILNC1	UBE2W
	UBE3A	TMEM234
	LINC00939	MEA1
	GRIP1	PPP1R9A
	PLPPR5-AS1	RERG
	SCHLAP1	RPGR
	FAM3C	PIDD1
	ENPP6	C9orf142
	IL6R	HSP90B2P
	PCID2	RB1CC1
	TMOD3	CA4
	TTC7B	CA7
	LOC100996664	RP13-104F24.3
	UBE4B	CTA-228A9.3
	POU3F2	GALNT8
	DLGAP1-AS3	FAM73B
	SPOCD1	DDX58
	DLGAP1-AS1	RFPL2
	LINC00929	DDX51
	PCP4	PEX2
	LINC00924	PJA2
	MAP7D1	RCN1
	MAP7D2	NDUFS8
	ADAM12	NDUFS7
	WDFY3	NDUFS6
	WDFY2	NDUFS4
	LINC00922	PEX5
	BBOF1	NDUFS3
	DLGAP1-AS4	TMEM219
	OR9Q2	ACOX3
	OR9Q1	OTUB1
	CACNA1D	PLEC
	CACNA1C	LAMA5
	TMEM241	PNKP
	KCNV1	DDX21
	CACNA1I	SV2C
	RAI1	ACVR1C
	LOC105377698	MAT2A
	DHRS7B	TMEM205
	LOC105377697	RP11-627G23.1
	TFAP2B	SLIT1
	SYT1	RP11-88H9.2
	CNTN5	CHURC1
	AUTS2	TAF12
	CRTAM	CCK
	GNAO1	ERCC1
	TMEM232	CTBP1-AS2
	SDK1	ERCC5
	NAT1	SUGT1
	GNAS	VIP
	CNTN1	FAM50B
	LOC105377684	CCDC171
	TCF4	OTUD3
	CNTN3	PATJ
	CNTN4	WIPF3
	DNAL4	XYLT2
	LOC107984627	SMC5
	FBN1	SLC4A3
	RERE	SMC2
	NGLY1	ZSCAN30
	LDB2	WDR90
	TTC28	RASSF8-AS1
	GHR	C10orf35
	UFL1	CEP97
	MYO18B	ACOT9
	MAN1A1	MBNL2
	SFTA1P	TSPYL1
	QRFPR	NUP210
	GRM7-AS2	PIH1D1
	LOC100507477	COL23A1
	MYBL1	WDR74
	UST-AS2	BIN3
	SHROOM3	PRKD3
	NAV1	PARD3
	TENT5C	HMBS
	SPIDR	VPS28
	TTI2	GPLD1
	ETV5	ZNF397
	LOC105374114	SLAIN2
	LOC105371087	HIF1A
	NAV3	PRKCZ
	LOC105377621	DICER1-AS1
	GFOD1	RP11-508N22.12
	ADGRF4	PRDX5
	LOC105375448	RIC8B
	CAT	RAD21
	CRY2	VPS11
	CHI3L1	MCMBP
	MIR103B2	NRBF2
	SPATA31D1	ARL14EP
	PSD2-AS1	CTC-340A15.2
	DNAH6	UPF3B
	CBL	WDR55
	AGPAT4	FIBP
	IL1RL2	GNPTG
	LOC105375477	HNRNPM
	SV2B	FAM160A2
	OXCT1	RPSAP69
	MKNK1	GPR180
	CLVS2	PNOC
	SPOCK1	MKS1
	PTK2B	CDK10
	CASC18	PHF3
	CASC16	ZNF133
	CASC15	TRMU
	MTA3	SPEF2
	LOC101927434	CLTB
	TMED7-TICAM2	SMG7
	CERS6-AS1	ABCC10
	MIR9-3HG	CLINT1
	MIR4500HG	PHF6
	LINC00901	WDR43
	TEF	SMG6
	ERCC4	ING4
	ACKR4	MTATP6P1
	ACKR3	MTG1
	GALM	TMSB4X
	ERCC6	RP11-319G9.3
	IPO13	HELLS
	FRMPD1	RPS6KL1
	WIPF2	EXOC7
	XYLT1	TTC3P1
	GPATCH4	LRRC75A-AS1
	DMP1	WDR35
	SMC6	CDYL2
	WDR89	HADHA
	SLC4A4	KAT2A
	LOC105376987	FAM234A
	LINC01748	WDR27
	LOC105374325	OCA2
	CDK5RAP1	RNMT
	LINC01745	TIMM13
	CDK5RAP2	GPS2
	CMKLR1	ADCY8
	NUP214	ADCY6
	PRKCB	MIPOL1
	PRKCE	USP1
	ARMC9	ANKRD54
	ATG10	BRD9
	REV1	ZNF589
	SORL1-AS1	DTD1
	DDX10	GABRA5
	AFAP1	GSS
	GTPBP2	TRMT1
	ATG14	ELP5
	GABRG3	C11orf63
	LOC105376976	RNF149
	ARMC2	LPCAT4
	PLEKHS1	MORN2
	LOC105376975	TRMT6
	LINC01735	ZYX
	PRKD1	CEP41
	LINC00882	ZNF333
	LOC105372131	CEP126
	LINC00400	SEMA5B
	ASTN1	UHRF1BP1L
	MIR8485	GTF2B
	TPH2	PPP1CB
	PHYHIPL	ABHD10
	WDR64	ZNF324
	PRDM11	TXNL4A
	MIR204	SLC39A3
	LOC105378706	RAB2A
	FAM124A	CEP131
	ZFPM2-AS1	CSGALNACT2
	FLRT3	AIP
	PPFIA2-AS1	BSCL2
	ST3GAL4	CLIP2
	GSG1L	DGKQ
	ST3GAL6	SNRNP27
	LINC00437	ADAM9
	PROM1	PHPT1
	MIR7157	DGKH
	LINC01762	RTN4R
	HMOX2	ZNF550
	PCDHA6	ANKRD16
	LINC02611	CCDC24
	PRELID2	CHRD
	NDFIP2	RASAL1
	LINC00430	GOLGA7B
	ARPP21	ZNF767P
	POU6F2	CTB-152G17.6
	PAFAH2	DVL3
	LOC105377845	DRD1
	PPT1	SRGAP1
	MMS19	MCL1
	GABRB2	EIF2B5
	GABRB1	TMEM132D
	LOC101928451	TRAPPC2
	CHM	OSBPL7
	PYGL	ANKRD24
	GJE1	OSBPL2
	LINC01707	TOR1B
	ZNF365	CDK9
	GRAMD2B	CDK5
	ASAP1-IT2	RNF181
	TERF2	PLXNB2
	MIR634	LZTR1
	ZEB2	COPS9
	LOC105370399	LMBR1L
	ANGPTL7	LINC01551
	LOC105374754	MCM7
	ANGPTL2	WDR3
	SOCS2-AS1	C19orf60
	MGLL	UFSP2
	CDC123	ZC3H6
	NBAS	TRO
	LINC00880	OPA1
	CEP295NL	PSD3
	PRUNE2	RNPEP
	WDR20	IDH3B
	ADCY2	CEP170B
	ADCY5	EIF2B1
	NECTIN3-AS1	CCDC39
	LOC105375630	C19orf70
	LOC105375635	METTL22
	SLC17A5	DNAJC1
	SIAE	PAPD7
	FARP1	RTN4RL1
	LOC102723392	GTF2A1
	LOC400867	HDAC2
	KIDINS220	DENND3
	GABRA4	DPCD
	GATB	HDAC6
	LOC105374769	TMA16
	HIPK1	LMF2
	SLC8A3	JAKMIP2
	DHRS7	MROH1
	NFIA	PUF60
	NFIB	VPS51
	LINC00865	RAB24
	TMEM39B	MAL2
	SCRG1	MROH8
	RAB3C	RP11-454H19.2
	TMEM131L	MEST
	LCLAT1	SEMA4A
	CDC14B	SEMA4D
	SLC8A2	CFLAR
	IPO5	PTPN13
	RIMS1	SNRNP40
	RIMS4	APC
	DEPTOR	IMPDH2
	LOC100422781	POLR3E
	PAPOLA	PPIL4
	TNR	LINC01314
	PLS1	PANK4
	MAGI1	FAAH
	LINC02672	TP53RK
	CSNK1G3	GDE1
	LINC00494	GBA2
	LINC00491	RPS6KA5
	LINC02670	HABP4
	MAGI2	LONP1
	DYRK1A	KAT8
	FRMD4A	ZNF841
	MIR100HG	SIL1
	LOC101927179	AQR
	TOM1L1	COG7
	LINC02669	ARRDC2
	B4GALT4-AS1	METTL3
	SREK1	TINF2
	LINC01335	HSD11B1L
	LINC02223	COG1
	HMMR	P3H3
	LOC105373406	CPT1C
	LOC105373893	PLPP5
	LOC105373899	XRN1
	PLXNA2	CYP2U1
	LINC02217	CEP57L1
	LOC107985028	GRWD1
	SRGAP3	PWAR1
	PLTP	OBSL1
	LINC02697	SPTBN4
	UVRAG	TMEM161A
	OSBPL8	TSC22D1-AS1
	TMEM132B	DCUN1D2
	SLC4A10	RPAP2
	PXDNL	INPP5B
	SYNJ2	TRPM2
	FAM217B	DPH1
	LRFN3	ZNHIT6
	REEP1	MAP7
	CNIH1	GSE1
	REEP5	DPH7
	LOC107985038	TRMT1L
	BCL2	BANP
	CPE	TRPM4
	LINC02208	TRAP1
	CNIH3	FIS1
	MIR8079	C19orf53
	LINC01794	BCL11B
	WDR1	UBAC2
	CPQ	CDAN1
	LINC01790	ADCK1
	LOC102724612	GOLGB1
	ADAMTS1	CREBRF
	LOC105373831	CORO6
	LOC105370324	ADCK5
	LINC00457	MAGED2
	TLK1	RBAK
	PRKG2	CC2D1A
	PHACTR1	BEX5
	WDR7	UBXN1
	COA8	C2CD2
	ADAMTS9	ZFAND2B
	LINC00456	RSF1
	LINC01781	UCHL1
	C1orf146	SERP1
	TRPC3	PCF11
	PLEKHG7	GUK1
	CTDSPL	C1QBP
	C1QL3	UBXN7
	AOPEP	TOMM70
	DNAJC6	PARP2
	MIR3200	TOP3A
	XCL1	TUBG2
	LOC105379127	TUBG1
	LINC02627	GLTSCR2
	LINC01773	ZDHHC15
	LINC00444	SCNM1
	HDAC4	SGK3
	LINC01331	PRMT9
	THSD4	C12orf10
	MIR4528	CSTB
	LOC105371672	TUBD1
	LOC102724637	AKAP5
	ABLIM1	SHOC2
	LOC105372523	MPP1
	HECTD2	NQO2
	HECTD4	MPP5
	LINC01322	MARS
	TUB	CAMK4
	LINC02650	TRIP11
	ITPK1-AS1	TRIP12
	LINC01320	RAB9B
	SMOX	GUCY1B3
	LOC105370327	GALNT14
	LOC107985474	NDUFA10
	TAFA2	CIB1
	LINC02647	MYRFL
	CCDC60	TMEM143
	MIR3660	SACS
	LINC02165	CPSF3L
	MTRR	GBAP1
	LOC100506869	GUCY1A3
	ZMYND8	PDIA2
	DCAF4L2	RP11-138A9.1
	PPP2R2A	TSC2
	IFIT2	CENPBD1P1
	KIAA0930	NOSIP
	LOC102723724	ACYP1
	RPS6KA3	KCTD3
	LOC107986770	TMEM131
	RPS6KA2	RSBN1
	LOC112268155	TUFM
	LOC107984116	ALDH3A2
	LOC105378247	LRIF1
	LINC02159	ZCCHC6
	SRRM4	CHRNA2
	LINC02156	ZNF213-AS1
	COG2	RPS19BP1
	TIAM1	COX7A2
	SIK3	CAMSAP2
	HECA	SCUBE3
	MIR2277	SDCBP
	SIK2	PDZD2
	MACF1	SOHLH1
	LOC105369302	UBB
	ZNF827	DNAJC21
	TP53BP1	UBC
	SPTBN1	DMAP1
	ZRANB3	BPTF
	LOC105369793	CPSF1
	PUM2	IDH1
	NREP-AS1	EPHX2
	MIR4438	ADGRA1-AS1
	MIR4431	COQ4
	TECPR2	CAMSAP3
	LINC02122	GRHPR
	TENM2	PLCXD3
	TENM4	SELO
	SLC44A1	DLG5
	LINC01271	SKIV2L
	SLC35F1	BRWD3
	SPPL3	COLGALT2
	CHMP1B	USP32
	RALGPS1	NDUFA9P1
	LOC107985406	PKD1
	MIR3161	ATP5G1
	LINC02112	STX18-AS1
	ZDHHC17	SLC2A8
	LOC100133077	GMPPB
	VGLL4	LRRTM3
	SDCCAG8	TRPS1
	LINC02144	MFSD3
	MIR4481	GUSB
	HAAO	DESI2
	GDPD1	DCC
	GDPD5	PDE4C
	SUSD6	CTPS2
	APBB1	TRNAU1AP
	METTL9	ARAP1
	SNORD56B	FAM189B
	LINC02134	RASA3
	NFYC	RASA1
	SUSD1	CHMP3
	LSAMP	PDE5A
	PLAC8L1	HAGH
	B3GAT1-DT	PFDN5
	SORBS2	USP14
	MLH1	LTK
	CT66	POLDIP2
	QPCT	GMPR2
	LOC105378218	ETFDH
	LHFPL6	SPG7
	LINC02125	THBS3
	MIR4474	TBRG4
	GUCY1B1	RP11-795F19.5
	LOC107985839	RMND5B
	TAMM41	ERICH3
	CWC27	AC013461.1
	BMPER	MAPK1
	CT70	ROMO1
	PBX1-AS1	ABCF3
	LOC101928819	S100PBP
	NRCAM	VAT1L
	SRGAP3-AS4	MUTYH
	GUCY1A2	ATE1
	KAZN	NIFK
	SHISA9	CYHR1
	EMCN	LCA5
	AMPH	MEIS3
	LOC105377785	MEIS2
	JCAD	DLK2
	XPR1
	STEAP1B
	HMHB1
	CSNKA2IP
	EFNA5
	HRH2
	LOC105375150
	CLSPN
	LOC105375153
	LOC101928842
	LOC101927516
	LOC112268107
	PI4KA
	PI4KB
	SAE1
	FGFR2
	THRB
	SPRED2
	SNAPC1
	MCF2L
	STPG2
	L3MBTL4-AS1
	SPATS1
	LINC02196
	MYRIP
	OXSR1
	DNM1
	DNM3
	GAP43
	LOC105376418
	DDAH1
	CDH10
	CDH11
	CDH12
	CDH18
	RBKS
	MIR1289-2
	PAPPA2
	KDM3A
	NRXN1
	ATP1A1
	MAPK8
	RASD1
	ERICH1
	RPS6KC1
	LOC105372083
	POC1B
	PCDH9-AS4
	CHSY3
	PCDH9-AS2
	MAPK4
	OPCML
	SNCA
	DAW1
	FGF12-AS2
	LOC105374258
	SLC4A8
	PPP2R2C
	LOC105376433
	PPP2R2B
	ATP13A5
	C15orf32
	MPPED2-AS1
	LOC101928535
	PID1
	GHITM
	RBPJ
	EPB41L4A-AS1
	LOC105378805
	LIPG
	LINC01625
	THEG5
	LOC102724382
	RBFOX1
	RBFOX3
	CSNK2A3
	MRTFA
	HDHD5
	SND1
	MIR557
	FAM133B
	LOC105374433
	EML6
	LINC01619
	TBPL1
	LINC01613
	SPARCL1
	UBE2E2-DT
	NGEF
	ZNF277
	LOC101927226
	HHLA2
	TTYH1
	CEP85L
	IQGAP1
	NYAP2
	HACD2
	OAZ2
	MTMR7
	GRIN2A
	HMGXB4
	LOC105374464
	C6
	LOC105373137
	KCNMB2
	LINC01645
	OR10D3
	TMEM132D-AS2
	PPARGC1B
	HACE1
	CADM1
	CADM2
	LOC112267892
	FANCD2OS
	GRIK2
	ZFAT
	LOC105377964
	NOX4
	AVL9
	FERMT2
	LOC107984900
	SRPX
	GPR22
	ATF7IP2
	CTCF
	HSPB11
	JPH4
	TUBA1A
	SH3BGRL2
	MYT1L-AS1
	LOC101927259
	EMP1
	TMC3
	SUMF1
	LINC02903
	GARS1-DT
	ZNF236
	DSCAML1
	DMAC1
	LOC100505918
	MIR29B2CHG
	ZNF518B
	LOC101928119
	FSTL4
	VWC2L-IT1
	LOC107986277
	FSTL5
	LOC105374421
	TCOF1
	TMEM68
	CSMD1
	NRG3-AS1
	AADAT
	SAMD4A
	LOC105375738
	VWA3B
	ASPRV1
	PRKCA-AS1
	GASAL1
	TTLL7
	LOC105377923
	FABP3
	RIMBP2
	CELF2-DT
	RPL22L1
	UOX
	LINC02562
	FAM13B
	FAM13C
	FAM13A
	LINC00382
	LOC105372666
	SESN1
	NEPRO
	DSEL-AS1
	ZNF684
	PPP1R16B
	LINC00374
	ZBTB38
	ZBTB34
	OLFM4
	STON1-GTF2A1L
	FOXP1
	LOC107984088
	FRMD5
	OLFM2
	OLFM3
	TXLNB
	LINC01216
	LINC01217
	LINC01218
	ROR1
	UTRN
	LINC02546
	LOC105370470
	LINC01698
	GLIS3
	SLC9A1
	CTIF
	ATXN2
	LOC105372202
	MBP
	LRRC4C
	EVI5
	LINC01242
	KL
	LINC01243
	ZBTB16
	LINC00393
	SRD5A3
	FOXN3
	NFKB1
	QKI
	PTPRD
	LOC105370497
	LOC105373522
	LINC01239
	TUBGCP3
	LINC01235
	LINC02567
	CNTNAP2
	MOXD1
	PRICKLE2-DT
	CELF1
	RASGRF2
	CELF2
	SCHIP1
	CELF4
	FHL2
	PIK3CB
	EFCAB11
	NGRN
	ZNF648
	IQUB
	NCK2
	ME3
	DNM1L
	ERC2
	LOC102723409
	SPG11
	LINC00333
	TMCO5A
	LINC01657
	LINC02505
	CNTNAP5
	AHDC1
	LINC00323
	C9orf72
	CNTNAP4
	GTF3C3
	SLC47A1
	PPM1L
	B3GALT1-AS1
	PPM1H
	LOC105369464
	LOC105371310
	KIAA1328
	SLITRK1
	LINC02536
	LINC00355
	BEND5
	LYSMD2
	FOXJ2
	MERTK
	LOC105373963
	LINC00347
	NECTIN1-DT
	MDGA2
	SPON1
	LINC02047
	CCNH
	THUMPD2
	TXNDC11
	FGF14-IT1
	CHORDC1
	FAM53B
	TET2-AS1
	EPHB2
	MARCHF10-DT
	EPHB1
	LINC01186
	EPHA4
	ST6GAL1
	ST6GAL2
	MYCBP2-AS2
	ANK2
	LINC01181
	ANK1
	FNDC7
	LOC105369890
	SHTN1
	NEGR1-IT1
	SNTN
	CCNY
	LOC107986666
	ALPK2
	LINC02063
	EPHA10
	PCDH10
	PPP1R3A
	MIR3142HG
	FAM86B3P
	ERI3
	ST8SIA4
	HIVEP1
	TSPAN5
	HIVEP2
	RCE1
	SCN3A
	CLHC1
	LINC02056
	PAICS
	DCLK1
	ACER2
	ID2
	RETREG1
	KIAA0825
	PCSK1
	PTPRR
	PPP1R17
	LINC02002
	MOGAT1
	LOC105370832
	MIA2
	PTPRJ
	FER1L6-AS2
	GRID1-AS1
	PTPRG
	LOC107984433
	ENC1
	FAM170A
	LINC01148
	NDEL1
	NCOA1
	CCDC112
	LINC00298
	TMEM150C
	AJAP1
	LOC105378318
	VSNL1
	BANK1
	RABGAP1
	RAMP3
	SATB2
	NEDD9
	PAK1
	LOC107984893
	LOC107984413
	LOC105376168
	LOC105378340
	PAK3
	LOC645261
	PAK5
	MARCHF6
	NPM2
	RFTN1
	CAVIN4
	PLEKHA6
	LINC02008
	SH3GL3
	LOC101927604
	GXYLT2
	KIF5C
	LOC105376105
	KIF5A
	CAPN3
	BAALC
	LOC105376101
	PPFIA4
	SH3GL2
	LOC105375253
	PPFIA2
	SLC30A8
	LMTK2
	TANC2
	KLHL42
	TMX3
	DOK5
	LOC105374392
	LY86-AS1
	RTN1
	RTN4
	BRINP2
	BRINP1
	LINC00710
	LOC105376121
	CAMTA1
	KIF3C
	NXPH1
	CCDC138
	CYRIA
	CLK4
	LOC105370802
	COL5A2
	SERGEF
	MIR5002
	RBM26
	LINC02085
	MAST4
	DDX47
	ATP2A2
	AFF3
	SOBP
	B4GALT1-AS1
	FAM178B
	ZNF385B
	LRRFIP2
	ZNF385D
	ARMH3
	YWHAG
	RBM17
	MIR488
	CCNA1
	LMBRD1
	CFAP54
	LAMA2
	LOC101927668
	LAMA3
	PARN
	CSTF2T
	MAT2B
	PRAMENP
	NPVF
	CCDC177
	CCDC175
	ATP2B2
	MYO16-AS2
	PAFAH1B2P2
	MAPK10
	ABHD17A
	SHLD1
	CHPT1
	NAA15
	LOC107983976
	CYFIP2
	LINC01992
	TRIO
	MYT1L
	GLDC
	DPY19L2P4
	STMN2
	STMN4
	ABCA12
	FNBP1L
	RXFP1
	BACH2
	LOC105375896
	CHODL-AS1
	STMN1
	ANKS1A
	DIP2C
	LINC01500
	LINC01501
	CHGB
	LOC101929998
	UNC13C
	DAPK1
	MED9
	LOC101928663
	LOC101929510
	DKK3
	EOLA2-DT
	LOC105374558
	IFT81
	LINC00644
	LINC02823
	TSPYL6
	ENPEP
	ENDOD1
	NEDD4L
	SKA1
	SNORA75B
	PLCG1
	KIAA0319L
	FZD1
	CDK19
	DNASE2B
	TMEM192
	MTHFS
	FAM13A-AS1
	SERPINI2
	LINC02844
	LINC01516
	CPEB3
	CDK14
	CDC42SE2
	SERPINA3
	CLTA
	FMN2
	AGK-DT
	TRIM9
	MIR4705
	CSRP2
	LOC105373678
	IMPA1
	LINC01949
	TRIM2
	NUF2
	RSPO2
	LINC01941
	GARNL3
	SLC2A13
	ANXA4
	TESC
	MDN1-AS1
	BAAT
	MIR876
	LOC107986182
	TMEM177
	MIR885
	GCFC2
	LINC01931
	PLCB1
	PLPPR4
	FIGN
	AFP
	LOC101929563
	LOC105373696
	BCLAF1
	LOC102724479
	CHN1
	SC5D
	LINC-PINT
	LINC00630
	GPR158
	CARD8
	WWP2
	NMNAT2
	GPR3
	SEPTIN9
	LOC101927397
	TMEM154
	FIG4
	AGBL4
	RNF148
	AGBL1
	ABI2
	ABI1
	LINC01954
	LOC105375860
	LINC01951
	SEMA5A
	CHRM3
	ATP8A2
	CHRM3-AS2
	ANKRD35
	CLSTN2
	LOC112267904
	CLSTN3
	CTNND2
	LINC01591
	CIBAR1-DT
	SLC14A2-AS1
	SERTM1
	CDH9
	CDH8
	RPH3A
	CDH2
	LOC107986138
	MACROD2
	STK32A
	MIR138-1
	LOC105378073
	ANKRD44
	SEMA6D
	TEX2
	DGKZ
	MIR4729
	CLIP1
	LINC02427
	DGKI
	LINC02424
	ANKRD17
	CEMIP
	LINC02461
	LINC02460
	ITPR1
	LOC105375826
	AK5
	LOC105369147
	MIR4719
	KLC1
	LOC101928277
	RHEX
	RAD51AP2
	NEUROD6
	LINC02458
	LINC01122
	LINC00276
	CAPS2-AS1
	ESRRG
	BTBD8
	YEATS2
	RCAN2
	LOC105373643
	TADA1
	DPP10
	ALK
	ANKRD33B
	KIAA1671
	MAIP1
	DUSP14
	DUSP11
	CNGA3
	SGCG
	LINC00698
	LINC00691
	LOC105377183
	ELOA-AS1
	NUMB
	LINC02869
	EVL
	MIR4774
	C4orf45
	SOS1
	NLGN1
	LINC01574
	LUZP1
	SEMA3E
	AMBRA1
	VXN
	CACNG8
	MIR1252
	LINC02418
	FNIP2
	CTNNAL1
	LINC02898
	LINC02414
	MIR4760
	RCVRN
	ANKRD30A
	PLCL1
	WDR7-OT1
	OXR1
	PTPN14
	LOC105372749
	KLF2
	ENOX1
	NFASC
	NIN
	KLF9
	LINC02889
	LINC02888
	INSM1
	LOC101926908
	SLC46A3
	APP
	ZNF608
	RUSC2
	SOX9
	LOC105379330
	EYS
	AGFG2
	LOC101930053
	SOX5
	LINC01065
	LOC105376291
	SLC6A17
	EBF2
	SLC6A11
	RUNX1
	INPP4A
	LOC105370991
	LOC107985211
	VDAC2
	TTLL11
	ZFPM2
	NECAB1
	GPM6A
	TSHZ3
	PDE1C
	IGSF3
	GYPC
	MAOA
	PDE1A
	TSHZ2
	LINC01090
	TMTC2
	NLK
	NUAK1
	LOC105378029
	MAP2
	ASL
	GPM6B
	SCAI
	LINC01088
	CARMIL1
	NUS1
	RABGAP1L
	DTNA
	DTNB
	BCL11A
	GADD45A
	LOC105371857
	STAG1
	CYP27C1
	SPATS2L
	ANP32D
	ITM2A
	SHROOM3-AS1
	SH3KBP1
	LINC01031
	C21orf62
	VLDLR
	LOC105370956
	SERP2
	HINT1
	AUH
	MIR4268
	LINC01023
	TSC22D1
	MIOS-DT
	RHOB
	MDFIC
	POC5
	MPPED2
	MIR4256
	FAM20B
	MIR5584
	MAPRE2
	OPRD1
	LINC02383
	AKAP6
	TRAK1
	LYZL4
	ARNTL
	ANKMY2
	LOC105379316
	LOC105370982
	CUX1
	EBLN1
	OR5AN1
	CTNNA3
	PTCHD4
	MAP4K5
	LINC01049
	CORIN
	ARNT2
	LOC101927711
	LINC02377
	CACNA1C-AS4
	RYK
	NUDT16-DT
	RANBP6
	PODN
	TJP1
	DLC1
	RAB3GAP2
	LRRTM4-AS1
	PRAG1
	GALNT15
	GALNT17
	ARID4B
	CMIP
	EFTUD2
	BASP1
	CHCHD6
	PDE8B
	STARD4-AS1
	LOC107986934
	DSCAM
	ANGEL2
	KCTD1
	PDIA5
	ELMO1
	ESRG
	LOC105369946
	CTTNBP2
	ARHGAP18
	ADRB1
	CPLX2
	LINC01929
	ARHGAP21
	DPP6
	ATP6V1H
	LINC01923
	MYH10
	MARK3
	OPN3
	DNAJC11
	ARHGAP26
	COX7B2
	AZIN1
	LOC100507560
	ARHGAP32
	LOC105374058
	RALYL
	ATG16L1
	TMEM117
	COL20A1
	LOC105375382
	LOC107986925
	KLRD1
	PALS2
	ULBP3
	RPL37A-DT
	DOCK4
	MCTP1
	CRYZL2P-SEC16B
	USP31
	SLC2A1
	LOC105378839
	LOC105377509
	ELAVL2
	PDE4B
	LOC101928618
	MIR5197
	KAZN-AS1
	MEF2C-AS1
	PDE4D
	ARAP2
	OPRM1
	TGFBR3
	ARHGAP10
	CAMK2D
	LOC101929963
	CD163L1
	POLDIP3
	PRELP
	TM2D3
	TOB1
	NCALD
	ERBB4
	NRIP1
	LRIG1
	NCAM1
	LRIG2
	NCAM2
	SASH1
	REPS1
	USP24
	LOC101927314
	CMTM8
	NEGR1
	LOC105369911
	LOC153910
	NAP1L1
	GDAP1
	CRACDL
	FMNL2
	NEURL3
	MIR3681HG
	NEURL1
	AQP11
	SPRY2
	SSBP3

### Sheet: NeuN-
promoters_unique	enhancers_unique	DEGs_unique	promoters & DEGs	enhancers & DEGs	promoters & enhancers	promoters & enhancers & DEGs
LINC01750	ATF1	SCOC	STXBP5L	KIAA1109	MOBP	CDH1
MYT1L	TEX41	ZNF292	ALDH1L1	CH25H	LOC401478	ANK2
ABAT	TEX44	ITSN1	PARD3B	BAZ2B	NTRK2	ELMO1
IKZF1	TESK2	ATP5C1	EGR3	EPB41L2	ANK2-AS1	RTN4
LOC105369520	SPINT2	NOC2L	RGL3	CREBBP	PEX5L	PDZD2
ZDHHC2	AKT3	ALKBH2	PTPRR	OLR1	AGTRAP	FAM135B
PEX26	LINC02713	ALKBH5	NCOA6	TMEFF2	IL1B	LPAR6
LOC105372143	BBX	SCP2	ST3GAL2	URM1	IGF1R	CHD7
RNF114	LINC00536	PPP4R4	FAM102B	EGFR	ADAM12
LOC105375899	LOC101928304	ZC3H12B	APBB1IP	RIF1	PLD1
PRKACG	RUNX2-AS1	PRKACA	DGKG	MSI2	TEF
NIPAL2	ATG3	FAM19A5	KIAA1671	NPAS3	WIPF1
CREB3L2	SAP30BP	FNBP4	SCAI	GRID2	SAMSN1
TNS3	CXADR	GSTK1	KREMEN1	MYO10	ST3GAL5
GOLGA7	FNBP1	STARD4	FAM189A2	NTNG2	STARD13
SLC9A3R1-AS1	CACNA2D1	TYW3	CSF2RA	MED13L	PHC2
ST6GAL1	SECISBP2	PHKA2	PTCH1	OTUD7A	TIMP3
GIMAP1-GIMAP5	UNC5C	FAM133B		ZHX3	GAS7
TMEM52B	CACNA2D4	LL22NC03-2H8.5		MICU3	CDC14B
SLC11A2	LOC105373345	MYL6		POU3F2	FRMD4B
PRKCD	MIR3922	EID2		TMEM254	HDAC9
KCNK13	MIR3924	RFX4		RERE	HS6ST3
CACNA2D3	LOC105375527	PSME2		MYO18A	BMPR1B
TAAR2	FEZ1	TXNIP		CUEDC1	RABEP1
HOGA1	FEZ2	MPPE1		DNAH7	LIPC
ATG13	DDIT4	TMEM126B		ADD3	MRTFA
RNASE1	FAR2	EXD3		MXI1	FAM222B
RUNX2	CLOCK	MTMR3		WIPF2	LOC105377918
DKK3	LINC01852	AASDH		SLC4A4	LOC105369496
RNU5D-1	LINC02740	C22orf46		NCKAP5	PTPRD
PARD3	PDGFA	MRPL16		ZNF395	CNTNAP2
MIR135A2	MIR326	OAZ1		SMG7	LOC107985366
SNORA74A	LOC105375556	ZNF25		CIT	MDGA2
CD226	LOC105377732	GIGYF2		NCOR2	SMAP2
OTULINL	EPB41L1	CYB5R1		ADCY3	ACER2
PRR7-AS1	PDGFC	RNF214		FGD4	LOC107986646
IGSF6	RNF217	PCNX1		NFIA	PTPRO
IGSF3	LINC02736	GRIN2A		SMOC1	LINC01141
OMA1	ATG7	KCNQ1OT1		FGF2	SORCS1
KALRN	MIR548D2	FIGNL1		DEPTOR	MARCHF8
TRPM1	CADM2-AS2	KCNMB2		KAT6B	SCARA3
SYNJ2-IT1	TEX33	RDH14		KAT6A	TMEM200C
CHST12	PBX3	LTA4H		TRAPPC9	PACC1
TTPA	LNPEP	ATG5		CPM	AGT
LINC01645	CYP2U1-AS1	GSTM4		PHACTR3	MITF
BANP	PBX1	ABCA1		CTDSPL	DHCR7
CCR1	MIR346	PRPF38B		DNAJC7	SERINC5
C10orf53	PPFIBP1	PRRT2		DNAJB2	KCNIP4
FN1	PPFIBP2	CFAP70		FIP1L1	MAP7
BRI3BP	AGO3	PMM2		JAZF1	DTNB
LARP6	MIR340	ZNF32		SMOX	TMCC2
SYNM-AS1	LINC01877	LARP7		ASXL1	B3GNT5
NET1	RNF220	TMEM254-AS1		TRAF3IP2	GALNT13
PRXL2A	LOC102724577	ERLIN2		ZMYND8	DLG1
LOC107985433	ARHGAP5	BBIP1		SRRM1	LINC01910
GPR183	NHSL1	GRIN2C		SIK2	DOCK5
GJB6	LOC105375971	CTB-176F20.3		STXBP6	PDE4D
PCDHB6	DUSP2	SASS6		RALGDS
XKR4	SLC39A11	NMT1		SPTBN1
ITM2B	SLC39A10	NAPEPLD		TMEM184B
CD109-AS1	JOSD2	DZIP1		AIG1
ACY3	MED28	CH17-472G23.4		RAB11A
LINC01273	DUSP7	LRSAM1		LPP
GRIK2	DDB1	STAG3L2		CDH23
MED16	TMEFF1	CRYBB2P1		BPTF
SLC6A1	LOC105370278	QPRT		SPECC1
RCSD1	RAPGEF2	CTA-204B4.2		CPSF7
OSBPL10	POT1	EEA1		TRPS1
CASP10	HHIP-AS1	TUBA1B		CYP2R1
MRC1	RAPGEF5	NIPBL		FAM167A
HLA-DPA1	RAPGEF6	MRPL40		TTYH1
LINC02473	CACUL1	NKRF		AMZ1
SERPINB1	RAPGEF3	ZNF248		ZBTB20
FCER1G	CHST3	UPF2		ANAPC5
SYK	PPARD	APC2		RNASEH2B
GPR34	LOC101927026	OFD1		LRRC4C
LOC100507507	ATL1	MYBPC1		DST
NCOA4	ADAM22	FOS		PPM1H
IL18	LNCOG	BAZ1B		HIP1R
RHOG	SNX30	JOSD1		AHCYL1
ELOVL6	SPP1	HEXDC		RAB11FIP4
AMPD3	LINC01846	GOLGA2P5		HSPA12A
SYN3	RICTOR	PSMA1		KIF19
CFAP299	FPGT-TNNI3K	OAF		REV3L
MIR633	LINC00992	PSMA2		SORCS2
FABP6-AS1	IL12RB1	TMEM106C		KIF2A
RAB33B	LINC00511	TUT1		CD74
LINC00609	EGLN3	CTC-529P8.1		PLEKHA1
LOC102546299	RIC1	RP11-631M6.2		CLK1
TFEC	TRAPPC10	HAP1		CHD4
COL21A1	DAB2IP	RAPGEF4		CHD2
ACSBG1	MIR3937	PAFAH1B1		RRBP1
PLEKHO1	DCBLD2	EMX2OS		SAMHD1
DSCAML1	SNX18	CCDC18-AS1		MAML2
CD63	LOC105372473	ELOF1		IFT81
MARCHF2	TAOK3	SRRT		TMSB4X
MARCHF1	SLCO3A1	TSR3		TMEM163
SPINDOC	MIR3941	RP11-983P16.4		LINC00632
STAU2	TAOK1	PSMB6		CTNND2
DOCK8-AS1	ETNK1	GGA2		TNIK
AKAP5	LINC00987	WRN		RHOBTB3
LOC101929563	NCAPD3	HLA-DMB		NACC2
HLA-DMA	LINC00504	TCOF1		RCAN2
LOC107985065	FRYL	TMEM68		EFHC1
LINC01726	LINC01831	MICALL2		RBBP6
CHN2	ADGRL3	SRSF11		CDC42BPA
ADAM23	LIMS1	NKTR		CBLN4
HSF1	DPP10-AS3	UTP6		GOLGA4
GCNT2	NAB1	UTP4		ZNF608
LOC105376289	RAI1-AS1	YLPM1		MTURN
DISC1	FBXO27	GATAD2B		DTNA
DYNC1I1	LTN1	TARBP2		CCDC88A
RPRM	LOC100289473	TARBP1		MANBA
SNAP25-AS1	HHAT	TMEM57		TSC22D2
ATRNL1	SLK	LYRM7		AKAP6
LOC101927712	CDKL2	AP001172.2		TJP1
IL10RA	KCNH8	CCDC144CP		TSC1
SORBS1	STX8	PDCD7		KIF16B
SEPTIN4	LOC101927057	ATN1		SLC2A3
PCDHB10	MIR5702	GOLIM4		TOB2
LOC105375743	MIR5700	RORA		IWS1
C17orf64	LINC02306	EFEMP2		ERBB4
WT1	PKP4	POFUT2		MEIS2
CCNG2	IL6ST	RP11-66N24.4
VEPH1	LINC02301	UROD
LOC100505588	CHODL	NEK1
CHRM3	LINC01010	PMPCB
DGKD	LINC01013	PMPCA
LOC101927723	CREM	PIM3
GIMAP4	GMPR	ZNF688
FGF1	FBXO42	NUDT16
TEPSIN	SLC9A3R1	KPNA2
RIMS1	LOC107986479	ANAPC7
SALL2	GRM3-AS1	FBXW7
BASP1	SLIT2-IT1	PPP1R16A
MIR6129	GRIA3	ATP11C
ADORA3	GRIA4	PRPF4B
HDAC11-AS1	LINC01006	CNPY2
SLC25A42	BOD1	FTSJ3
PAMR1	FBXO38	ADCYAP1
SEMA6D	NEK7	ACAP1
IRAG1	LOC105375937	OLFM3
LOC101928143	ARPC5	MSH2
IRAG2	CORO2B	SRSF7
IPCEF1	LOC101927082	RP11-1094M14.11
DGKZ	ACO1	PTOV1-AS1
PDIA5	ADSS2	TXNDC9
TUBA4A	ACO2	KMT2A
MPEG1	LINC02324	UQCRB
BMPR1B-DT	PPP1R9A-AS1	MAX
MSH6	PIWIL3	KMT2C
ERN1	ITGB5	BOD1L1
KIAA1614	LEAP2	CREBL2
TXLNB	ITGB3	XXbac-BPG283O16.9
MAPKAPK2	MIR1260B	FOXO3
CLIP4	CDC73	KRCC1
CMPK2	PKN2-AS1	SPATA6
LINC01338	LOC107985126	FBXO41
AMPH	LINC00578	CTIF
SHC4	TRIM69	CCDC144B
IQCA1	MIR4422	STK35
CSF1R	NEO1	HNRNPDL
LOC105369827	LOC728755	G3BP2
ABHD1	BCAS1	E4F1
MORC2-AS1	BCAS3	ZNF423
GLB1L3	TRIM62	SLC38A3
ARHGAP22	ITGA2	MDN1
IGSF21	COMMD10	SLC14A1
FLJ46906	VPS13D	ZNF660
HRH1	NRG2	ODF2
HCAR1	MSL1	TNFRSF10B
GPR158-AS1	LOC105372850	EEF2
LOC105371115	ATRN	SON
BAG3	RN7SK	ZNF419
LINC01926	LCOR	TUBGCP5
EIF4EBP3	BCAT1	SPRN
MROCKI	LINC02300	RMND1
TAC1	SMIM29	FAM208B
SKIL	UHRF2	ECE1
CD276	STARD13-AS	RP4-673D20.6
TMEM132D	SLC5A11	NENF
ZFHX3	CDC42	BICD1
ATP8B4	LOC101929294	NADK2
OPN3	CCDC85A	ZNF407
LINC01486	LINC01448	ERC1
WSCD2	FYN	UPP1
NFKBIA	LINC00598	RP11-147L13.2
MIR124-1HG	TRIM44	CEP290
LOC107984063	KCNJ2	TRIM65
FGF14	LINC01442	TRIM66
REEP2	EXTL3-AS1	SMIM12
PYROXD2	PCDH9	PGM1
PALS2	FEM1B	PELP1
MYF5	KCNJ9	EIF5B
COLGALT2	NTRK3	RP11-398K22.12
GAL3ST1	KIAA1549L	VPS13C
NUMA1	SYT14	ATRX
MAST4	MYO19	NDUFC1
CPQ	SORL1	RABGGTB
SCHIP1	LOC102723670	ARFGAP2
MS4A7	TTC39B	SLC25A16
SIRPB2	MFSD14A	RP11-768G7.1
TSPAN12	TSPAN15	HAX1
ARHGAP28-AS1	NLGN1-AS1	NEMF
RND3	PRKCQ-AS1	TMBIM1
PIK3CG	LINC02286	IL1RAPL1
TNFSF13B	STH	RP11-582J16.4
POLB	HHIP	TOP1
ADAMTS4	LDLRAD3	BDP1
GRM7	IKZF2	SLC25A12
PPP6R2	LOC112268039	CERS1
LOC105373159	MIR1302-4	SNAP47
LINC01546	RCBTB1	ROCK1
LOC100130075	RCBTB2	CXXC1
CYTIP	HERC4	NDUFB1
KRT222	HERC3	PBXIP1
TASL	TRIM24	MLLT4
HSDL1	CPNE1	MLLT6
PACERR	CPNE2	PPM1G
ARHGEF18	FBXO9	SLC25A27
POMGNT1	LINC02272	CECR2
TTC38	LIMCH1	SLC25A26
SHROOM4	ADGRB3	ZNRF3
TBC1D4	KCTD13	ZNF629
MMRN1	KCTD14	ARL13B
IFNE	RIN2	TSPOAP1
ZNF514	GGNBP2	SH2B1
EVL	DHX8	MGA
CNTNAP5-DT	MYCBP2	MID1IP1
LCP1	LPAR1	TXNL1
LINC02744	TTBK2	SYT16
ACSS3	NKAIN2	RP11-434B12.1
LUZP1	SEC14L1	NDUFA1
RGS16	SEC14L5	CDC5L
LOC107986790	MIR1296	TPD52L2
NT5C2	MIR4322	DHODH
MIR148B	NTNG1	NELL1
ABLIM1	TNFSF18	EIF3I
FOXN3-AS1	MSR1	TRIM36
FCHO1	FAM9B	TRIM37
CNR1	GREB1	BCAR1
ERICH3	IFFO2	EIF4A2
PCED1B	MYO5A	EIF4A1
CEACAM21	SMARCA1	CCNI
LOC107984019	SMARCA2	PREP
LINC00910	PTK2	ZDHHC6
EIF4E	MAGI2-AS3	GCC2
CLVS1	MIR4798	UBE2L3
PPP1R14C	MIR4311	CCAR1
LOC105372988	MIR4791	ZDHHC4
RYR3-DT	CD200	HERC5
HS3ST4	HERPUD2	LGALS3
TSPAN14	CSRNP3	OPHN1
ATP6V1B1-AS1	LINC02240	RP11-213G2.3
INAFM2	MTRNR2L6	OGFOD1
RNU5A-1	SH3RF1	TRIM25
ALOX5AP	HERPUD1	KIF21A
SPAG1	PPP3CA	CPNE3
LNX1	CRTAC1	EPHB2
RGS10	LOC105376387	SCAPER
MNDA	RAC1	ENTPD1
ATP13A3	PBRM1	SMARCC2
EVI2B	PCYT1B	CSNK1E
LPIN2	MRPS27	BCS1L
PTPN2	GAB2	CRISPLD2
RAN	KIF6	ZNF711
PCED1B-AS1	RNF144A	PREB
	PDIK1L	C1orf216
	KIT	CES2
	MICU1	SDC4
	DEPDC5	CWF19L2
	LINC01378	UBE2J2
	SAMD12-AS1	RP5-858L17.1
	ITPKB-IT1	ATP5O
	SOX2-OT	ZBTB4
	SEPTIN7-DT	SEC14L2
	DYNC1I2	NEU3
	C1QTNF7-AS1	NKAIN4
	LOC105370614	SNHG25
	GNAI1	ANKRD20A5P
	XPC-AS1	CEP192
	LOC105371952	KCNN3
	MGAT5	CD14
	NCKAP5-AS2	ZBED6
	BCL2L2-PABPN1	N4BP1
	MAP3K3	PPP1R26
	MAP3K1	STAT5B
	SORT1	EGR1
	H2BC6	SLC10A7
	ZNF652-AS1	CRADD
	TTC1	RCC2
	KLHL4	SUCO
	MYO9A	MICAL2
	MIR216B	PILRB
	VMP1	C16orf52
	LOC399900	AC006042.8
	ITCH	ALDH6A1
	TTC8	WNK1
	KLHL6	PPP1R1B
	KLHL8	WNK3
	CFAP161	PEMT
	MIR5688	ECHDC2
	MAMLD1	ANKRD18A
	CRTC3	GLIPR1L2
	ICE1	INTS8
	UBXN2B	PCSK2
	UBE3C	BRCA1
	ZFAND3	HSCB
	FILNC1	C5orf42
	PTPRD-AS1	CLYBL
	PRDM2	AKAP13
	UBE3B	ARV1
	NR3C1	PCM1
	GRIP1	NMRK1
	GNPTAB	CNTRL
	ENPP2	HYDIN2
	LOC105377673	KIF1C
	DENND5A	ACADM
	ENPP5	ZNF587B
	BORCS5	NDEL1
	MORC3	CTSB
	KIF5C-AS1	COX8A
	TMOD2	GRIPAP1
	TTC7B	ZHX2
	ADAM10	NBPF8
	DNAJB13	NBPF9
	UBE4B	COMMD1
	TTC7A	NBPF14
	LOC105378519	KIF27
	SHQ1	SUPT3H
	POLG2	IMMP1L
	MAP7D1	NBPF19
	BAZ2B-AS1	SLTM
	PPIF	MICU2
	WDFY3	ARHGEF7
	WDFY2	NEDD8
	RAF1	C5orf63
	CARS1	STX10
	SIDT2	MFSD4A
	PKDCC	RXRA
	DIPK1A	CREG2
	PLD5	TCEB1
	HTRA1	EPS15
	CACNA1E	TEFM
	VCPIP1	TSNAX
	LINC01809	NPDC1
	LINC01804	YIPF5
	LINC01806	RSRC2
	FGF20	UBE2G2
	VILL	VEGFA
	LOC105377697	DPY19L3
	TBC1D12	RP11-681B3.4
	MIR3074	RTKN
	FTO-IT1	WWC1
	DENND4B	GSN-AS1
	LOC339862	TMEM260
	CNTN6	CCND3
	GNAO1	LINC00936
	TMEM232	PALM
	GNAQ	PPFIA1
	GNB1	ACAA1
	GNB4	POU3F3
	TCF4	TMX1
	AMOTL2	HHIPL1
	LOC107985953	PPIG
	GALK2	GEMIN8
	FBN1	CCDC152
	LOC102724050	RP11-110I1.11
	TTC23	BHLHB9
	LDB2	PSMD13
	RERG	DDX1
	GRM3	CCDC146
	IFT52	PLD6
	LYL1	MRO
	GRM7-AS1	DDX60
	LOC105378969	TMEM241
	RASGEF1A	RPF1
	LOC105378963	ADGRG1
	MYO18B	IRAK1
	SUN2	CALD1
	LOC107985927	PACSIN2
	TTC33	NPHP4
	SHROOM3	RHPN2
	SPIDR	RP11-486G15.2
	ETV5	LLPH
	SUN5	DNAJC27-AS1
	ETV6	NUP155
	LOC112268009	GULP1
	LOC105371087	PQLC1
	NAV3	CCPG1
	IFIT1B	PQLC2
	CHI3L2	PHF14
	SPATA31D1	UBA3
	DIPK2A	RSRP1
	LOC105371085	TAB1
	ASAP1	GNB5
	GACAT3	LSM14B
	LOC101927421	RBM28
	AGPAT4	RBM25
	NWD2	MCUR1
	SPOCK2	DDX46
	SPOCK3	HP1BP3
	MVB12B	CHD6
	SPOCK1	PSIP1
	SUMO1P1	PCTP
	CYTH1	AFF4
	ARFGEF1	PHTF1
	TTC13	RPGR
	TPBG	TCHP
	EYA4	CA2
	HS3ST5	RB1CC1
	FAM240A	RP13-104F24.3
	NRDE2	UQCRFS1
	MACORIS	LRRFIP2
	OTUD1	IFT57
	LOC100507006	GUSBP1
	CNTF	MKKS
	LOC101928417	DYNLT3
	ADARB2	ABHD14B
	SMC4	EPN2
	RRP8	CREB3
	EPS8	VCAN
	ALCAM	VGF
	ZFHX4-AS1	GFOD2
	ZMIZ1	CHI3L1
	LINC01740	NAA38
	MBNL1	LDAH
	MBNL2	NIM1K
	PRKCH	SFSWAP
	LOC101928429	RNF7
	PRKCB	ABHD17C
	ARMC9	CLCN3
	HUS1	ATAD2B
	C21orf62-AS1	CAND2
	DNAAF9	CYTH2
	LOC105376976	CYTH4
	LOC105374317	CAND1
	DAAM2	RAB40C
	MAP1B	PABPN1
	PRKCQ	NAA25
	TARS2	C10orf10
	PRKD1	NIPSNAP3B
	LINC01770	RP11-379B18.5
	ANAPC16	FAHD1
	PHYHIPL	SUOX
	FAM171A1	USF3
	FLRT3	U2SURP
	FLRT1	MAPK11
	LINC01767	2023-03-02
	ST3GAL6	GLB1
	LINC01768	POLE3
	ICOS	RBM41
	MIR7157	ACIN1
	MIR7158	ERCC5
	CEP78	FAM98B
	LHPP	VIM
	BARD1	VIP
	NDFIP1	TAF4
	ARPP21	TAF3
	LOC102724289	CCDC171
	HDAC2-AS2	CYFIP1
	NR1D1	RP11-229D13.3
	HNRNPF	FRMPD2
	WDR47	RRP1
	GABRB1	ARPC5L
	LOC101929309	PHAX
	DENND1A	SMC3
	SETD7	RPL9
	ADAMTSL1	GLS
	GNLY	PCMT1
	LINC01704	GJA1
	DENND11	CSPP1
	MIR3612	AP1S2
	CIC	CDK5RAP1
	CEP68	MIR22HG
	GRAMD2B	ADNP2
	ASAP1-IT2	CEP97
	LOC101928462	RP1-253P7.4
	ASH1L	CDK5RAP2
	TERF2	CTA-243E7.1
	MIR634	ACOT7
	KAT2B	MED8
	LOC105372577	ATG12
	PLIN3	ARMC5
	LINC00845	DAAM1
	MYZAP	LL22NC03-86G7.1
	PLEKHO2	PRR18
	LINC00880	LINC00882
	NFIX	RHNO1
	WDR26	ZNF398
	SGMS1	MEG3
	C1orf198	SEH1L
	WDR45B	XPC
	APOLD1	ATXN7L3B
	LOC107986391	WDR70
	NSD3	SERF2
	METTL21C	FZD3
	RASSF10	RPL41
	PDK4-AS1	HOMER1
	BCL2L1-AS1	SETD1A
	FARP2	POU6F2
	C10orf90	PRRC2C
	LINC00870	UPF3B
	PBDC1	UPF3A
	LOC105372107	INO80
	ELP4	AC004893.11
	HIPK1	MEX3C
	HIPK2	WDR54
	GATM	HNRNPM
	DHRS7	WDR60
	NFIB	ATG2A
	PLP1	CDK12
	LINC01713	SERPINI1
	SCRG1	CEP89
	TMEM229B	PHF3
	N6AMT1	SETD5
	LINC01353	BTG2
	LINC02200	ARPC1A
	LNCAROD	HIF3A
	LOC102723323	SMG6
	DNM3OS	TRIM8
	CEP128	RNF157
	HMGN4	MTATP6P1
	CFL2	TRIM4
	LARGE1	TIMP2
	LINC01347	RIOK1
	LINC01340	BRD3
	TLE4	ZNF362
	MAGI1	WDR36
	LINC00494	CLUH
	CSNK1G3	SLC2A11
	RALGAPA1	RNU6-116P
	HARBI1	TET2
	SWAP70	TET1
	SKIDA1	ELMOD3
	RALGAPA2	COQ10B
	USP3	C11orf87
	MAGI2	TUBB2B
	FRMD4A	RNF169
	THNSL1	ZEB1
	MIR100HG	EXOC6
	THNSL2	ANGPTL4
	TOM1L2	TKT
	LOC107986385	PLIN5
	RAB31	HBEGF
	LINC02667	GRAMD1A
	PHB	AHNAK
	LOC102724670	RNMT
	FGGY	GPS2
	BTLA	ASCL1
	LOC105379198	FAM214B
	SRGAP1	GRAMD4
	MAP2K5	PPP1R2
	OSBPL9	LMAN2
	SEC16B	NSD1
	LINC02695	UBN1
	LINC02211	RPL13
	FANCC	BRD4
	OTOL1	GABRA1
	TICAM2-AS1	RP11-161M6.2
	LOC105372551	NR1H3
	P4HA1	WDR12
	REEP3	ELP5
	CPE	KTN1
	PTTG3P	TMEM155
	MIR8079	KCNIP4-IT1
	LINC00462	NFIC
	PLEKHF1	GATS
	COL14A1	LAMTOR2
	MCM9	ZNF334
	WDFY3-AS2	LAMTOR5
	LNCARSR	CEP126
	LOC105372980	UHRF1BP1L
	LINC02639	CSF1
	AP1G1	GTF2B
	EMILIN2	FAM107A
	WDR7	BEST3
	MIR3691	TM7SF2
	TPRN	HMGN5
	PLEKHG3	ABHD11
	PLEKHG1	ANKRD36C
	SLC13A3	COL27A1
	SECISBP2L	GTF3A
	LANCL1	THOC2
	COBL	THOC5
	WIPI1	ARMCX3
	TSL	CLIP1
	RABGAP1L-AS1	ILF3
	ZMIZ1-AS1	MALAT1
	AOPEP	SNRPE
	MIR4534	SREK1
	MCM5	FKBP3
	LINC00448	FKBP5
	FAM53B-AS1	METTL2B
	LINC01773	CEP104
	LINC01776	BRSK2
	LINC00444	ZNF791
	TULP4	ANKRD11
	LOC105373845	ERV3-1
	NSL1	AK4
	RAB21	RLF
	ABLIM2	RPS15AP10
	LOC105370344	ALOX12P2
	HECTD4	NEUROD6
	XIRP1	TPR
	RFFL	BAG1
	KRR1	SAFB2
	ASCC1	DVL2
	NCKAP5L	ABL2
	FBXL17	SRGAP2
	TNRC6C	PLXNA3
	TAFA5	ZNF540
	KIAA0586	TMEM132C
	PSAT1	ANKRD26
	VPS41	GPR108
	GLOD5	BTN2A1
	LINC02642	CEP350
	FAM89A	GLMN
	PITPNB	GFAP
	DCAF4L2	BCL9
	HDAC11	MAFB
	C6orf89	BCL6
	PPP2R2A	PLXNB2
	CBLB	TPP1
	RPS6KA3	AP003025.2
	PPP2R1B	LINC01355
	LOC107986770	EIF4G2
	RPS6KA2	BCL2L2
	CIAO2A	LINC01550
	PDHX	MCM7
	TANGO6	RP11-437J2.3
	C1orf100	RP11-437J2.4
	COG6	ZC3H6
	ARRDC2	NAGPA
	COG2	SYNE2
	P3H2	SYNE1
	GPR37L1	PTBP1
	MAPK8IP1	RPL7A
	TIAM1	SCRN3
	SIK3	IDH3B
	VSTM2B-DT	EFHD1
	SUCLG1	EVI5L
	MIR3120	ZNF765
	MIR4451	SLC37A3
	DIP2A-IT1	COA5
	SLC35D1	ILKAP
	SLC7A14-AS1	RFC1
	DCUN1D2	DIS3
	LIAS	REXO2
	ZNF827	METTL22
	TP53BP2	TRAF3
	LOC100506403	DNAJC6
	MAGEE1	CRH
	ATPSCKMT	NSRP1
	PUM2	TRABD
	RPS29	NLGN2
	KLHDC8A	WBP4
	CCSER1	HERC2P2
	LOC107984104	SEMA3B
	TECPR2	PDHB
	ROBO2	DPCD
	HIP1	JAKMIP3
	C2CD3	DCAF17
	SLC44A1	RBBP4
	CAB39L	RBBP5
	SLC35F1	RAB26
	SIPA1L2	RSBN1L
	SPPL3	RAB24
	ROBO1	LINC00476
	C1QBP	SLC35A1
	DNER	ILF3-AS1
	SEC61B	IDH3G
	LOC100506422	TXNRD1
	RALGPS1	PTPN13
	KIZ-AS1	RP11-102M11.1
	ZCCHC24	PFKL
	TMEM202-AS1	P2RX4
	MIR3161	MFAP1
	LINC01260	GLRB
	GPR75-ASB3	POLR3F
	CBFA2T2	RUNDC1
	ITFG1	SNRNP48
	MTSS1	PPIL3
	TLR1	POLR3K
	VWA8	CBLN2
	NFX1	TNRC6B
	LOC107984567	IFITM3
	SDCCAG8	TMEM183A
	RAB7A	TRAF3IP1
	FYTTD1	AQP4
	LINC02144	C21orf2
	LINC01299	GOLGA2
	MACIR	SOX2
	ZDHHC20	NFU1
	PPP2CA	RPS17
	DUOX1	SOX8
	CHRAC1	PTGDS
	ZMYM4-AS1	TNS1
	SUSD6	SKP1
	APBB2	FAAP100
	GPBP1L1	SRRM3
	LOC101927948	CMC2
	METTL8	PTOV1
	RTRAF	MRPS18B
	LOC101927950	P3H1
	NFYB	COG1
	MTX2	SLC6A11
	LINC01282	EBF4
	LSAMP	HLA-E
	LHFPL2	INPP4B
	CT69	AKAP9
	CT66	RRAGD
	COPG2	HECA
	HDAC4-AS1	TLN2
	SRGAP3-AS2	NEIL1
	LOC101927967	ALDH7A1
	SPPL2C	MACF1
	CNDP1	RP11-296E7.1
	DOCK10	CSTF3
	TRAPPC12	EIF5A2
	NRCAM	GSKIP
	SVEP1	RP1-179N16.6
	GUCY1A2	APCDD1
	WNT5B	ZNF829
	LIG1	CYP4X1
	LIFR	INPP5F
	LIG3	DPH2
	TRPC4AP	ZNHIT6
	MBNL1-AS1	CMYA5
	PXK	DPH7
	LOC105369705	TP53BP1
	CLEC16A	ZRSR2
	TRHDE	LINC01089
	CAMSAP2	INSR
	LOC105376004	SNHG8
	CDH20	PUM3
	PNPT1	SRPK1
	LOC101927516	SMTN
	RHBDD1	RPS28
	LOC101927514	GOLGB1
	TRPV3	CCDC88C
	MACO1	CORO6
	LRP1B	BAP1
	LOC112268107	RPAIN
	LOC105377329	ZCCHC11
	GRHPR	C2CD5
	CORO7-PAM16	FASTKD1
	EFNA3	GDI1
	LOC105375146	ZFAND2B
	DYNLRB1	MAGEF1
	FGFR2	HILPDA
	LRP12	SRA1
	THRB	RSF1
	LOC101928858	RYR3
	THRA	C21orf59
	MEGF10	ZMYM1
	LSAMP-AS1	UCHL1
	SPRED1	HINT1
	LRRTM3	HINT2
	LRRTM4	AUH
	PPP2R5E	PCF11
	NTMT1	GUK1
	LOC105372061	CC2D2A
	KDM6A	LRRCC1
	LINC02199	TSC22D4
	LOC107985808	CDV3
	MYRIP	PARP2
	SPECC1L-ADORA2A	LINC00173
	DNM3	C9orf3
	FCHSD2	PPHLN1
	RASA3	NME5
	PEAK1	TUBG2
	CDH11	CTD-2353F22.2
	CDH19	TUBG1
	LOC101928875	RHOB
	KDM3B	RAD51C
	NRXN1	SCNM1
	NRXN3	FAM20C
	NRXN2	VGLL4
	BICRA	AKAP7
	GNA13	NOL8
	FAM168A	PTS
	PCDH9-AS4	NKD1
	PDSS1	NOL6
	PCDH9-AS2	LMNA
	KDM4C	PCP4L1
	FGF12-AS1	SLC31A1
	LOC101927550	AP3D1
	CAPN13	AP000560.3
	SLC4A7	ATAT1
	PPP2R2B	MPHOSPH9
	KLHL7-DT	VWC2
	MAPKBP1	TRIP11
	PID1	FAU
	TMEM94	LINC01278
	EHMT1	GALNT11
	RBPJ	KIAA1191
	ZFYVE1	ROGDI
	MIR4666B	NUCKS1
	PREX1	ARID4B
	MPRIP	LZIC
	PSMD1	CCDC28A
	SAMD12	ARHGAP44
	LOC105373593	BMPER
	NCOA7-AS1	CHCHD6
	MEF2C	COTL1
	RFX3	TRAPPC2L
	EML1	DSCAM
	SND1	RP11-138A9.2
	CNBD1	HGF
	EML6	ALG13
	PSME4	KAZN
	PADI2	KCTD3
	CGGBP1	ALG11
	ZNF277	RSBN1
	LINC00320	ATP5J2
	ACTL7B	DPM3
	AGAP1	FAM161A
	IQGAP1	ELMO2
	AAAS	ISCU
	MIR569	ATP6V1A
	LOC101928554	IDI1
	OAZ2	ZCCHC6
	IL22RA2	RPS19BP1
	HSD11B1	ZMAT1
	UGT8	UBC
	C6	ZC3H18
	MYO6	RPRD1B
	LINC00314	SUDS3
	LINC01641	ZC3H13
	RHBDL2	GAS2L1
	VTI1B	ASIC1
	CTC1	KLHDC2
	MYH7B	LRRC75B
	CADM4	RHBDD3
	SEMA6A-AS1	HSPA5
	CADM2	TDRD3
	EXOC6B	MRGBP
	LOC112267892	ATG16L2
	ABCA8	DLG4
	LOC112267896	ATG16L1
	TMEM98	BAMBI
	MIR581	JMY
	LINC01630	MTND2P28
	GPR18	DNAJC10
	ATF7IP2	CRYL1
	EFCAB5	SAE1
	MYPN	AQP4-AS1
	VSIR	LRP11
	LOC101927243	USP31
	B3GALT2	ATP5G3
	EFCAB2	USP39
	LOC101927259	ELAVL1
	CLUL1	RABEPK
	LRRC49	ELAVL3
	TMC7	MFSD3
	ELAPOR2	C15orf40
	SUMF2	POLE
	LRRC7	USP48
	RILPL1	AKTIP
	PICK1	ARAP2
	CDC42EP1	ARID1A
	LOC101930421	KLF15
	PMP2	CKAP4
	GS1-279B7.1	OAS1
	KATNIP	PALLD
	KANK1	PFDN1
	DMAC1	LUC7L3
	MYRF	HAGH
	COL11A1	MNS1
	PELI2	PFDN5
	FSTL1	CDH18
	PSMB7	RBMS3
	MIR1537	TSEN34
	LINC01602	PDXK
	STAT6	DBF4B
	CSMD3	TM2D3
	FLNC	FAM169A
	EDIL3-DT	UACA
	ANKIB1	NR2C1
	SAMD4B	RP11-795F19.5
	PLXDC2	NT5DC1
	PRKCA-AS1	NRIP1
	TTLL7	STOM
	LOC100128079	ABCF1
	TTLL5	TCF7L2
	RPS16P5	SGTB
	ZNF217	LGI4
	MSANTD2-AS1	ATP13A1
	FAM13B	HAGHL
	LINC00382	ZFC3H1
	HNMT	NAP1L5
	SAT1	NAP1L4
	SLC25A48	ATP13A5
	LOC105372666	RGS11
	SESN1
	MTREX
	SH2D6
	PPP1R16B
	SLC38A1
	AGTPBP1
	ZNF680
	UBE2E2
	LOC105369498
	FAM227B
	FRMD5
	MAL
	LINC00365
	LINC01698
	INO80-AS1
	STK39
	GLIS3
	LOC101929485
	LRRC51
	DPT
	FHIT
	LOC105375709
	SOCS3
	ATXN2
	ATXN7
	ZBBX
	MBP
	SLC38A9
	SOCS6
	NPTX2
	C9orf85
	ZNF664
	BCL2L14
	SLC38A4
	LINC00390
	BICRAL
	ZBTB16
	SRD5A3
	FOXN3
	QKI
	PTPRE
	PTPRB
	RGCC
	LOC105371347
	PTPRA
	MOXD1
	CELF1
	CELF2
	RASGRF1
	SUMO4
	PIK3CB
	FSD1L
	CAPZB
	MEAT6
	HMG20A
	ZNF644
	LINC02511
	EDIL3
	DIS3L2
	OVCH1
	HAS2-AS1
	VPS37B
	PPM1B
	PIK3CA
	LOC102723896
	ZNF638
	MIR3667HG
	ST6GALNAC3
	PPP1R12B
	L3MBTL4
	CNTNAP4
	SLC25A13
	PPP1R15B
	LINC02541
	LINC01695
	ZBTB47
	NDUFB4
	FOXK2
	LRP4
	CXXC5
	MFF
	CXXC4
	LRP6
	KIAA1328
	PTPRZ1
	SLITRK1
	SH3BP5
	LRRC8C
	LRRC8D
	ZNF621
	ATP9B
	CTHRC1
	LINC02534
	SLC12A2
	LINC01684
	LINC00353
	NDUFA4
	TIE1
	MERTK
	USH2A
	LOC112267855
	LOC102723439
	MIR4637
	PC
	ZNF618
	C2orf73
	LOC102724768
	MDGA1
	SLC25A33
	VPS35L
	LINC02046
	CTD-2350J17.1
	C2orf69
	MYOCOS
	LOC105370401
	MIR550B1
	SLC12A8
	SEC63
	LINC02039
	CALN1
	MUSK
	NSMCE2
	LINC02031
	MMD2
	ANK3
	LINC01181
	ASRGL1
	FNDC7
	SHTN1
	NEGR1-IT1
	MDS2
	CCNY
	LOC107986666
	THAP9
	SPATA13
	SPATA18
	PCDH10
	PIK3R1
	PCDH17
	ART3
	TSPAN8
	PCBP3
	ANKH
	PGBD5
	ZNF704
	LOC107986637
	LOC107986636
	ARSI
	SNX9
	HIVEP2
	LOC105379231
	RIMKLB
	PAG1
	LOC107986638
	SEC31A
	LINC02056
	GDNF-AS1
	PPP1R21
	ARMC10
	EPCAM-DT
	COL9A1
	CD28
	RCOR3
	RGL1
	RETREG1
	PTPRT
	GASK1B
	TECR
	AKR1B1
	PTPRJ
	PTPRK
	CLEC9A
	SLC7A11
	PEPD
	PCSK6
	GRID1-AS1
	LOC105370838
	KIF1B
	AASS
	LINC01148
	LOC107984438
	NXPE3
	NCOA5
	ZFR
	PLAAT3
	ANO4
	AJAP1
	ENAH
	LOC105378318
	MN1
	NR5A2
	NCOA7
	PDZRN4
	LINC02024
	LINC01173
	LOC100128885
	GNA14-AS1
	PES1
	LOC105378340
	RFTN2
	SNX9-AS1
	MIR99AHG
	LINC01163
	CAVIN4
	MOK
	UBE2G1
	PLEKHA7
	LOC105378333
	SH3GL3
	SCARB1
	MIR190A
	LOC105369803
	KLHL32
	CPOX
	GXYLT2
	KIF5C
	CAPN2
	OSTF1
	ARID2
	RGS9
	PPFIA2
	LOC112268208
	LMTK2
	LAX1
	TANC2
	CAMKMT
	GPD2
	UQCRBP1
	UTP25
	YTHDC1
	YTHDC2
	SLC1A2
	PSEN2
	SLC1A3
	PSEN1
	HS1BP3-IT1
	MIR548E
	NDRG1
	SUPT6H
	RASGRP3
	FUT8
	MIR5011
	BEAN1-AS1
	MIR9-1HG
	ZFHX2
	INHBA
	MT4
	CYRIB
	SSH2
	ZFHX4
	LOC105370802
	BMP7
	LOC105370805
	ANKHD1
	AFDN
	CPS1
	MIR5006
	DPYD-AS1
	PICALM
	CHD9
	PRKCSH
	PPP1R9A
	CHD1
	GPHN
	PGLS-DT
	FAM178B
	LOC105372188
	LOC105378721
	LOC105375217
	LOC105372180
	RBM17
	ARHGEF10
	ARHGEF17
	PLA2G4A
	TBC1D1
	SFPQ
	CREB1
	TBC1D5
	ATG4C
	NCBP3
	CREB5
	DCTN6
	MVK
	NAA20
	DCTN4
	PARN
	HMGCR
	ATP2C1
	CYGB
	RAB40B
	EPS8L2
	PDLIM5
	CHGA
	GALNT2
	GALNT1
	PEDS1
	SOD2
	LOC105378737
	ABHD17B
	ASB8
	NAA15
	FAM98A
	RB1
	SERPINE3
	MIR6081
	ENO1
	ABCA12
	BACH2
	LOC105378920
	LINC01987
	PIP4K2A
	RTTN
	DIP2B
	DIP2C
	ANKS1A
	ANKS1B
	PACRG-AS3
	CUBN
	UNC13C
	PACRG-AS1
	GLCE
	DAPK2
	LOC105374552
	LINC02823
	HNRNPKP3
	TYRO3
	LINC02821
	FTCDNL1
	LINC02860
	S100A16
	OCSTAMP
	RAD21
	LOC100130298
	ZNF148
	KIAA0319L
	ZNF146
	CDK17
	CDK19
	CHKA
	DNASE2B
	FOXG1-AS1
	PRRC2B
	ST18
	CYLD
	FA2H
	KCNK15-AS1
	MIR1255A
	CSMD2-AS1
	HBP1
	LINC01516
	CPEB3
	CPEB2
	PCSK6-AS1
	CPEB4
	ELL
	ELN
	CLTC
	SRP54
	MYOM2
	TRIM9
	FAM102A
	CSRP1
	TRIM2
	DNM3-IT1
	LOC105370169
	NUF2
	LINC01948
	LINC01941
	GARNL3
	IFNGR1
	ANXA4
	SLC28A2-AS1
	TCF12
	RPL19P12
	ITPKB
	MRAS
	LOC105375843
	PLPPR1
	PHLPP1
	FIGN
	LOC101927385
	ECPAS
	LINC02815
	LOC102724479
	LINC00639
	ZNF589
	BRD8
	LINC-PINT
	LINC00636
	RNF130
	WWOX
	SCARNA20
	ANKRD66
	CARD8
	NMNAT3
	LOC101927397
	TMEM154
	TMEM156
	LOC107986166
	LOC105375861
	LINC00626
	LPCAT2
	MSRB2
	LINC01954
	LINC01950
	RNF141
	ATP8A1
	LINC01592
	ABHD12
	CDH2
	MAGI1-AS1
	GRB10
	ZNF565
	PHLDA3
	TPD52
	LOC654780
	SEMA6A
	PDE4B-AS1
	ANKRD44
	GPT2
	CD180
	GTF2F2
	INIP
	MOB3B
	ENKUR
	CACNB2
	CLIP2
	BTBD9-AS1
	STIM2
	LOC105370115
	ZFP42
	ADAM9
	ANKRD17
	MINDY2
	ABHD2
	ITPR2
	AK5
	RASAL2
	KLC1
	RHOBTB1
	LOC101928277
	STIP1
	HMBOX1
	PSAP
	ABL1
	LOC100130691
	NAALADL2-AS1
	ANKRD28
	FN3K
	LINC01122
	DARS1-AS1
	ESRRG
	BTBD7
	MIR4708
	MOB1B
	MIR4714
	CDK6
	CNOT2
	ALB
	LOC107986124
	CDK1
	ZNF536
	ZNF532
	EIF4G3
	PTPN23
	DUSP16
	LOC105372738
	LOC102724858
	SGCD
	PSD3
	MIR4786
	LINC01549
	CLEC1B
	SH3D19
	NAV2-AS4
	KCNAB1
	TRAF1
	RANGAP1
	PTBP2
	PTP4A2
	METTL25
	BHLHE40-AS1
	LOC105377188
	LINC01537
	SMPDL3A
	SLC24A2
	LINC00240
	NLGN1
	SEMA3C
	LUZP2
	RNF38
	PRR5L
	AMBRA1
	VXN
	ENOX2
	LOC105372762
	LOC107984377
	C4orf19
	ZNF507
	ZNF506
	LOC105371433
	MROH9
	FNIP1
	ACSS1
	LINC01564
	WASF1
	DCAF12
	FNIP2
	LINC02414
	LINC02413
	LINC01563
	KCNIP1
	SEMA4D
	PLCL1
	CDC42BPB
	OXR1
	LOC100129203
	NFASC
	MARCKS
	APC
	KLF9
	PFKP
	APP
	LOC105369526
	DIXDC1
	GDE1
	SCARNA2
	ZNF609
	GLCCI1-DT
	CA3-AS1
	GOLGA1
	LOC100505774
	DPF3
	SKP2
	TNS4
	EYS
	LOC101930053
	SOX5
	SLC6A15
	ACSL6
	MTUS1
	C21orf91-OT1
	LINC02391
	ZPBP
	RUNX1
	MIR4696
	RELCH
	TTLL11
	WDPCP
	ZFPM2
	PLPP3
	PLPP1
	TMEM161B
	SMIM4
	PDE1C
	LINC01094
	ANP32A
	HEPACAM
	PDE1A
	TSHZ1
	LINC01091
	TMTC2
	NLK
	TMTC4
	PTDSS2
	NUAK1
	LOC105378029
	MAP2
	SCAP
	PPM1K-DT
	GPM6B
	SRPK2
	FIS1
	LOC105369559
	MIR4679-2
	SIAH1
	LOC105372703
	MIR551B
	UBAC2
	STAG1
	CELF2-AS1
	AKR1B15
	PDE3A
	SPATS2L
	TMCC3
	ANP32C
	ANP32B
	INVS
	CLIC5
	FEN1
	CLIC4
	MIR4260
	SH3KBP1
	FAF1
	LINC01030
	QRFP
	RPTOR
	LOC107986972
	PP2D1
	HINT3
	KIF13A
	KIF13B
	USP34-DT
	LOC100506664
	PACRG
	TSC22D3
	TFEB
	AP3B1
	RAD51B
	LOC102723935
	FAM20B
	MIR4256
	RHOU
	FAM20A
	SGK1
	MIR5584
	MAPRE2
	RHOQ
	LOC105369509
	SLC20A2
	RPS10-NUDT3
	LYZL1
	NPL
	PPP1R2P2
	TRAK2
	SCEL
	KIAA0753
	CTNNA1
	CTNNA3
	CTNNA2
	LINC02379
	LOC107986954
	MAP4K3
	ARNT2
	GDF11
	RANBP3
	LYVE1
	ETNPPL
	DLC1
	TRIP12
	LINC01036
	TJP2
	ARID4A
	TMEM141
	ARHGAP35
	TMEM144
	ARHGAP42
	C14orf132
	LOC105373191
	MIR181A1
	LOC105370906
	MYH15
	SPNS2
	ARID5B
	SORCS3-AS1
	CDYL
	ALDH3A1
	LOC105375366
	COL4A4
	SELENOP
	STAM2
	ABCG1
	CTTNBP2
	USP54
	NTM
	NID2
	ADIPOR2
	PALM2AKAP2
	ARHGAP12
	DPP4
	ARHGAP21
	MAN2A1
	TMEM128
	LOC105376243
	ATP6V1H
	LINC01923
	ZC3H15
	HSPA8
	SMAD4
	SMURF2
	TGFB3
	SMURF1
	HSPA4
	LOC107986919
	DNAJC13
	ARHGAP24
	AZIN1
	NR4A2
	DLG2
	LOC105375382
	MAN2B1
	PRANCR
	PBOV1
	ABCD4
	B4GALT3
	DOCK4
	ABCD3
	DOCK9
	USP32
	MIR5191
	ELAVL4
	SLC2A2
	CTDSPL2
	HPF1
	NFKBIZ
	LOC105378844
	PDE4B
	USP47
	KLF13
	MEF2C-AS1
	IRF1-AS1
	URB2
	URB1
	CKAP5
	ARID1B
	TGFBR2
	KLF17
	SAG
	MIR5186
	DOCK1
	PRTFDC1
	B4GALT4
	FAN1
	CAMK2D
	USP10
	PON2
	SPG7
	NCALD
	ERBB3
	REPS2
	LRIG1
	NCAM1
	NCAM2
	SASH1
	CLASP1
	REPS1
	RASGRF2-AS1
	SPEN
	LOC101927314
	USP24
	USP22
	B3GAT2
	PCARE
	PANTR1
	NAP1L1
	MEIS1
	FMNL2
	MIR383
	TBKBP1
	SSBP2
	SSBP3
