## Supplementary material for "Antipsychotic-induced epigenomic reorganization in frontal cortex of individuals with schizophrenia": TableS9

### Sheet: signficant_clusters_NeuN+
ClusterID	TotalRegion	RegionInCluster	TotalDiffPeak	OverlapPeakInCluster	H3K27ac_Peak	H3K4me3_Peak	Pvalue	FDR	DiffGene	SectionID
Cluster_5	85462	639	10667	257	242	15	0	0	151	4
Cluster_6	85462	654	10667	226	197	29	0	0	170	4
Cluster_8	85462	582	10667	215	185	30	0	0	133	4
Cluster_7	85462	361	10667	135	121	14	0	0	64	4
Cluster_16	85462	597	10667	135	111	24	4.29456e-12	1.83988e-10	118	4
Cluster_23	85462	601	10667	116	84	32	1.20806e-06	2.13774e-05	102	4
Cluster_0	85462	330	10667	110	105	5	0	0	75	4
Cluster_14	85462	343	10667	105	82	23	0	0	80	4
Cluster_29	85462	600	10667	101	58	43	0.00112745	0.00917741	106	4
Cluster_24	85462	366	10667	95	63	32	2.04914e-12	9.81176e-11	55	4
Cluster_15	85462	499	10667	88	55	33	0.000532269	0.00460923	97	4
Cluster_333	85462	177	10667	80	67	13	0	0	29	4
Cluster_57	85462	160	10667	53	43	10	9.51017e-12	3.87064e-10	27	4
Cluster_30	85462	60	10667	43	36	7	0	0	15	3
Cluster_373	85462	135	10667	39	29	10	3.06823e-07	6.24384e-06	24	4
Cluster_34	85462	51	10667	36	28	8	0	0	15	3
Cluster_60	85462	45	10667	33	31	2	0	0	8	4
Cluster_22	85462	87	10667	33	33	0	1.48204e-09	4.3085e-08	13	4
Cluster_396	85462	110	10667	32	27	5	2.86915e-06	4.8656e-05	18	4
Cluster_3	85462	69	10667	31	30	1	2.83263e-11	1.09798e-09	17	4
Cluster_237	85462	75	10667	31	22	9	3.75525e-10	1.22271e-08	1	2
Cluster_13	85462	125	10667	31	26	5	0.000122282	0.00136925	31	4
Cluster_96	85462	72	10667	30	26	4	5.67416e-10	1.71065e-08	14	3
Cluster_256	85462	65	10667	29	20	9	1.50413e-10	5.10151e-09	8	2
Cluster_87	85462	45	10667	28	24	4	5.9952e-15	3.75392e-13	10	3
Cluster_18	85462	33	10667	27	20	7	0	0	0	3
Cluster_64	85462	69	10667	27	19	8	2.04774e-08	5.20894e-07	4	2
Cluster_139	85462	92	10667	27	22	5	1.38548e-05	0.000205051	23	3
Cluster_31	85462	73	10667	26	22	4	3.3786e-07	6.51777e-06	23	3
Cluster_4	85462	94	10667	26	25	1	6.0904e-05	0.000729056	26	4
Cluster_340	85462	101	10667	26	26	0	0.000219591	0.00219707	0	2
Cluster_270	85462	105	10667	26	23	3	0.000423771	0.00387584	1	2
Cluster_192	85462	57	10667	25	18	7	4.22902e-09	1.18704e-07	1	2
Cluster_308	85462	59	10667	25	21	4	1.00134e-08	2.71697e-07	1	2
Cluster_173	85462	61	10667	24	18	6	1.08961e-07	2.46372e-06	0	2
Cluster_204	85462	64	10667	24	21	3	3.14797e-07	6.24987e-06	1	2
Cluster_259	85462	85	10667	24	22	2	8.0509e-05	0.000936205	2	2
Cluster_50	85462	38	10667	23	18	5	3.69749e-12	1.67209e-10	8	3
Cluster_82	85462	32	10667	22	21	1	2.33813e-13	1.26883e-11	6	3
Cluster_26	85462	39	10667	22	20	2	7.63207e-11	2.70109e-09	7	4
Cluster_369	85462	54	10667	22	17	5	1.76424e-07	3.68228e-06	8	2
Cluster_298	85462	65	10667	22	22	0	6.91216e-06	0.00011253	1	2
Cluster_286	85462	73	10667	22	17	5	5.37316e-05	0.000683399	4	2
Cluster_44	85462	29	10667	21	15	6	1.61204e-13	9.37288e-12	3	3
Cluster_371	85462	64	10667	21	20	1	1.90595e-05	0.000272183	4	2
Cluster_358	85462	78	10667	21	21	0	0.000445563	0.00402987	2	2
Cluster_84	85462	23	10667	20	19	1	9.99201e-16	6.77791e-14	7	4
Cluster_25	85462	27	10667	20	12	8	3.04312e-13	1.54819e-11	1	3
Cluster_32	85462	35	10667	20	15	5	4.06584e-10	1.27292e-08	6	3
Cluster_117	85462	43	10667	20	14	6	4.40542e-08	1.08667e-06	7	3
Cluster_35	85462	49	10667	20	19	1	6.1203e-07	1.13225e-05	9	3
Cluster_54	85462	40	10667	19	17	2	6.25662e-08	1.45511e-06	6	3
Cluster_247	85462	52	10667	19	16	3	8.15496e-06	0.000125248	4	2
Cluster_251	85462	72	10667	19	14	5	0.00106244	0.0087356	1	2
Cluster_81	85462	38	10667	18	16	2	1.46694e-07	3.14234e-06	4	4
Cluster_111	85462	57	10667	18	12	6	0.000128646	0.00141511	5	2
Cluster_494	85462	36	10667	17	15	2	3.44305e-07	6.51777e-06	9	2
Cluster_363	85462	48	10667	17	15	2	3.85243e-05	0.000497758	6	2
Cluster_518	85462	57	10667	17	16	1	0.00041947	0.00387584	8	2
Cluster_199	85462	65	10667	17	10	7	0.00211259	0.0162231	6	2
Cluster_428	85462	69	10667	17	16	1	0.00414945	0.0296285	1	2
Cluster_104	85462	39	10667	16	11	5	7.46847e-06	0.000119203	1	2
Cluster_265	85462	49	10667	16	13	3	0.000194194	0.00200093	7	2
Cluster_272	85462	52	10667	16	16	0	0.000416579	0.00387584	2	2
Cluster_49	85462	53	10667	16	13	3	0.000528175	0.00460923	16	4
Cluster_33	85462	19	10667	15	11	4	6.5006e-11	2.40522e-09	0	3
Cluster_227	85462	30	10667	15	10	5	6.67699e-07	1.20779e-05	7	4
Cluster_493	85462	47	10667	15	14	1	0.0004035	0.00381917	6	2
Cluster_445	85462	59	10667	15	15	0	0.00501641	0.0346048	2	2
Cluster_36	85462	21	10667	14	10	4	1.08309e-08	2.84399e-07	6	3
Cluster_47	85462	34	10667	14	12	2	2.63339e-05	0.000357263	7	4
Cluster_379	85462	34	10667	14	13	1	2.63339e-05	0.000357263	2	2
Cluster_521	85462	36	10667	14	10	4	5.62809e-05	0.000704809	9	4
Cluster_288	85462	37	10667	14	12	2	8.01605e-05	0.000936205	5	2
Cluster_444	85462	39	10667	14	13	1	0.000155256	0.00162023	2	2
Cluster_73	85462	20	10667	13	9	4	5.81938e-08	1.39323e-06	3	3
Cluster_318	85462	32	10667	13	10	3	6.04245e-05	0.000729056	6	2
Cluster_356	85462	36	10667	13	12	1	0.000247753	0.00242977	1	2
Cluster_283	85462	40	10667	13	9	4	0.000796762	0.0067247	6	2
Cluster_343	85462	43	10667	13	8	5	0.0016895	0.0132236	2	2
Cluster_274	85462	47	10667	13	11	2	0.00402792	0.0292743	4	2
Cluster_58	85462	18	10667	12	11	1	1.26932e-07	2.79251e-06	4	4
Cluster_159	85462	23	10667	12	10	2	5.03732e-06	8.36813e-05	1	3
Cluster_41	85462	25	10667	12	9	3	1.52088e-05	0.00022107	6	4
Cluster_281	85462	29	10667	12	9	3	9.3663e-05	0.00107383	1	2
Cluster_306	85462	31	10667	12	10	2	0.000200235	0.00203739	1	2
Cluster_383	85462	40	10667	12	12	0	0.00270339	0.0201886	0	2
Cluster_268	85462	42	10667	12	8	4	0.00421995	0.0296618	5	2
Cluster_175	85462	18	10667	11	10	1	1.55526e-06	2.69358e-05	1	4
Cluster_2	85462	21	10667	11	11	0	1.20113e-05	0.00018106	10	4
Cluster_107	85462	22	10667	11	10	1	2.13031e-05	0.000298977	7	3
Cluster_263	85462	23	10667	11	10	1	3.62133e-05	0.000475446	7	4
Cluster_78	85462	24	10667	11	7	4	5.93029e-05	0.000729056	4	3
Cluster_462	85462	26	10667	11	10	1	0.000144489	0.00152745	1	2
Cluster_319	85462	31	10667	11	7	4	0.000872768	0.00724932	0	2
Cluster_284	85462	32	10667	11	8	3	0.00118111	0.00942569	1	2
Cluster_290	85462	39	10667	11	8	3	0.0067167	0.0448147	6	2
Cluster_217	85462	19	10667	10	9	1	2.87416e-05	0.000383536	3	4
Cluster_45	85462	22	10667	10	8	2	0.000140843	0.0015085	2	3
Cluster_216	85462	22	10667	10	8	2	0.000140843	0.0015085	5	2
Cluster_387	85462	23	10667	10	7	3	0.000221327	0.00219707	0	2
Cluster_380	85462	24	10667	10	9	1	0.000337058	0.00322782	6	2
Cluster_278	85462	26	10667	10	8	2	0.000720782	0.00617596	7	2
Cluster_466	85462	30	10667	10	9	1	0.00254719	0.0191983	5	2
Cluster_315	85462	14	10667	9	7	2	8.10519e-06	0.000125248	1	2
Cluster_72	85462	18	10667	9	7	2	0.000122795	0.00136925	1	4
Cluster_37	85462	20	10667	9	9	0	0.000335416	0.00322782	1	3
Cluster_51	85462	21	10667	9	6	3	0.000522098	0.00460923	3	3
Cluster_40	85462	23	10667	9	7	2	0.00114908	0.00926087	4	3
Cluster_62	85462	24	10667	9	6	3	0.00163629	0.0129314	2	6
Cluster_165	85462	25	10667	9	8	1	0.00227594	0.0173141	1	4
Cluster_406	85462	27	10667	9	8	1	0.00414014	0.0296285	1	2
Cluster_12	85462	28	10667	9	5	4	0.00543476	0.0368658	13	4
Cluster_430	85462	28	10667	9	9	0	0.00543476	0.0368658	5	2
Cluster_108	85462	17	10667	8	8	0	0.000499768	0.00447045	4	3
Cluster_39	85462	18	10667	8	6	2	0.000801346	0.0067247	2	3
Cluster_326	85462	22	10667	8	5	3	0.00369602	0.0271042	3	2
Cluster_147	85462	16	10667	7	6	1	0.00192171	0.0148978	3	3
Cluster_196	85462	18	10667	7	5	2	0.00426343	0.0296618	1	2
Cluster_368	85462	18	10667	7	6	1	0.00426343	0.0296618	7	2
Cluster_123	85462	19	10667	7	7	0	0.00603101	0.0405723	1	4
Cluster_418	85462	13	10667	6	4	2	0.00295529	0.0218692	1	2

### Sheet: Section_4_postive
Pathway name	#Entities found	#Entities total	Entities ratio	Entities pValue	Entities FDR
Regulation of PLK1 Activity at G2/M Transition	11	92	0.00610444	2.74837e-06	0.002949
AURKA Activation by TPX2	9	74	0.00491009	1.94347e-05	0.010417
Anchoring of the basal body to the plasma membrane	10	99	0.00656891	3.24181e-05	0.0115733
Loss of proteins required for interphase microtubule organization from the centrosome	8	71	0.00471103	9.49659e-05	0.0203227
Loss of Nlp from mitotic centrosomes	8	71	0.00471103	9.49659e-05	0.0203227
Recruitment of mitotic centrosome proteins and complexes	8	81	0.00537456	0.000230601	0.041047
Centrosome maturation	8	83	0.00550727	0.000271094	0.0414774
G2/M Transition	13	212	0.0140668	0.000339761	0.0441383
Mitotic G2-G2/M phases	13	214	0.0141995	0.00037091	0.0441383

### Sheet: Section_4_negative
Pathway name	#Entities found	#Entities total	Entities ratio	Entities pValue	Entities FDR
The citric acid (TCA) cycle and respiratory electron transport	10	238	0.0157919	7.15907e-05	0.0485385

### Sheet: Section_3_positive
no significant pathways

### Sheet: Section_3_negative
GO TERM	FDR
amyloid fibril formation	0.0599
protein localization	0.0593
macromolecule localization	0.0457

### Sheet: Section_2_positive
GO TERM	FDR
trans-synaptic signaling	0.0466
chemical synaptic transmission	0.0555
anterograde trans-synaptic signaling	0.0486
synaptic signaling	0.0439
behavior	0.0648
neurogenesis	0.0628
nervous system development	0.0458
regulation of localization	0.0363

### Sheet: Section_2_negative
GO PROCESS	FDR
regulation of transport	0.0138
regulation of transport	0.0209
regulation of localization	0.014
positive regulation of cellular process	0.0518
regulation of biological process	0.0497
