## Supplementary material for "Antipsychotic-induced epigenomic reorganization in frontal cortex of individuals with schizophrenia": TableS10

### Sheet: significant_clusters_NeuN-
ClusterID	TotalRegion	RegionInCluster	TotalDiffPeak	OverlapPeakInCluster	H3K27ac_Peak	H3K4me3_Peak	Pvalue	FDR	DiffGene	SectionID
Cluster_5	85462	639	8861	157	132	25	0	0	64	4
Cluster_6	85462	654	8861	130	104	26	3.38618e-13	8.35258e-12	77	4
Cluster_23	85462	601	8861	92	52	40	0.000103547	0.000916168	32	4
Cluster_8	85462	582	8861	90	59	31	8.50067e-05	0.000768839	65	4
Cluster_15	85462	499	8861	81	55	26	3.55486e-05	0.000352885	42	4
Cluster_0	85462	330	8861	79	72	7	1.09091e-12	2.61176e-11	45	4
Cluster_7	85462	361	8861	78	61	17	3.05088e-10	5.77539e-09	26	4
Cluster_157	85462	90	8861	66	33	33	0	0	8	3
Cluster_139	85462	92	8861	64	23	41	0	0	8	3
Cluster_386	85462	352	8861	63	43	20	1.29543e-05	0.00013945	21	6
Cluster_112	85462	103	8861	58	40	18	0	0	1	6
Cluster_130	85462	59	8861	57	25	32	0	0	3	3
Cluster_138	85462	85	8861	57	29	28	0	0	3	6
Cluster_13	85462	125	8861	51	39	12	0	0	9	4
Cluster_133	85462	92	8861	51	30	21	0	0	2	6
Cluster_160	85462	59	8861	51	19	32	0	0	13	3
Cluster_98	85462	102	8861	50	35	15	0	0	2	6
Cluster_277	85462	67	8861	47	26	21	0	0	4	3
Cluster_30	85462	60	8861	46	21	25	0	0	6	3
Cluster_57	85462	160	8861	46	28	18	8.88303e-11	1.76361e-09	19	4
Cluster_87	85462	45	8861	43	20	23	0	0	5	3
Cluster_96	85462	72	8861	41	21	20	0	0	5	3
Cluster_121	85462	83	8861	40	21	19	0	0	2	6
Cluster_31	85462	73	8861	36	26	10	0	0	11	3
Cluster_280	85462	54	8861	35	19	16	0	0	2	6
Cluster_79	85462	73	8861	35	15	20	4.44089e-16	1.33885e-14	1	3
Cluster_93	85462	93	8861	35	32	3	3.48266e-12	7.66185e-11	0	6
Cluster_325	85462	53	8861	31	26	5	0	0	2	6
Cluster_120	85462	63	8861	30	27	3	7.57172e-14	2.05446e-12	0	6
Cluster_146	85462	45	8861	29	19	10	0	0	2	3
Cluster_114	85462	61	8861	29	26	3	2.07168e-13	5.26983e-12	3	6
Cluster_233	85462	39	8861	28	13	15	0	0	4	3
Cluster_4	85462	94	8861	28	25	3	1.73797e-07	2.35784e-06	12	4
Cluster_82	85462	32	8861	27	11	16	0	0	2	3
Cluster_54	85462	40	8861	26	11	15	1.11022e-16	3.47585e-15	6	3
Cluster_184	85462	47	8861	26	18	8	3.44169e-14	9.66047e-13	4	6
Cluster_346	85462	93	8861	26	16	10	1.80152e-06	2.25605e-05	9	6
Cluster_250	85462	30	8861	25	15	10	0	0	0	3
Cluster_135	85462	45	8861	25	12	13	9.38138e-14	2.46337e-12	3	6
Cluster_109	85462	68	8861	25	23	2	7.13845e-09	1.11744e-07	1	6
Cluster_189	85462	23	8861	24	13	11	0	0	1	3
Cluster_168	85462	22	8861	23	15	8	0	0	0	3
Cluster_117	85462	43	8861	23	16	7	2.67719e-12	6.05343e-11	4	3
Cluster_35	85462	49	8861	23	9	14	8.7173e-11	1.76361e-09	3	3
Cluster_153	85462	31	8861	22	18	4	1.77636e-15	5.16412e-14	7	3
Cluster_105	85462	73	8861	22	21	1	2.82105e-06	3.42737e-05	2	6
Cluster_240	85462	36	8861	21	13	8	2.45515e-12	5.70997e-11	4	6
Cluster_34	85462	51	8861	20	7	13	6.37302e-08	9.26364e-07	3	3
Cluster_91	85462	53	8861	20	13	7	1.35417e-07	1.86829e-06	1	3
Cluster_56	85462	19	8861	19	10	9	0	0	0	3
Cluster_88	85462	31	8861	19	6	13	7.98162e-12	1.70975e-10	1	3
Cluster_154	85462	35	8861	19	11	8	1.52041e-10	2.9467e-09	4	3
Cluster_118	85462	53	8861	19	15	4	7.02011e-07	8.92871e-06	1	3
Cluster_381	85462	63	8861	19	11	8	1.30199e-05	0.00013945	3	6
Cluster_74	85462	33	8861	18	9	9	4.1798e-10	7.73263e-09	1	3
Cluster_128	85462	25	8861	17	6	11	8.67306e-12	1.81022e-10	3	3
Cluster_182	85462	31	8861	17	9	8	1.1498e-09	1.99136e-08	0	6
Cluster_50	85462	38	8861	17	8	9	6.10157e-08	9.03032e-07	1	3
Cluster_273	85462	38	8861	17	16	1	6.10157e-08	9.03032e-07	0	6
Cluster_375	85462	38	8861	17	7	10	6.10157e-08	9.03032e-07	1	3
Cluster_63	85462	41	8861	17	8	9	2.36642e-07	3.15781e-06	0	3
Cluster_416	85462	27	8861	16	10	6	7.45702e-10	1.31957e-08	1	6
Cluster_76	85462	30	8861	16	15	1	6.12478e-09	9.77563e-08	0	6
Cluster_140	85462	44	8861	16	13	3	4.23199e-06	5.06594e-05	2	6
Cluster_145	85462	54	8861	16	15	1	7.80489e-05	0.000721952	0	6
Cluster_71	85462	61	8861	16	15	1	0.00037139	0.00293506	0	3
Cluster_124	85462	25	8861	15	3	12	2.00868e-09	3.27014e-08	3	3
Cluster_328	85462	25	8861	15	13	2	2.00868e-09	3.27014e-08	2	6
Cluster_517	85462	34	8861	15	14	1	4.57782e-07	6.01024e-06	3	6
Cluster_232	85462	43	8861	15	12	3	1.50685e-05	0.000159295	2	6
Cluster_337	85462	47	8861	15	14	1	4.99902e-05	0.000473163	3	6
Cluster_141	85462	35	8861	14	9	5	4.56532e-06	5.38576e-05	2	3
Cluster_313	85462	36	8861	14	9	5	6.75662e-06	7.43228e-05	4	3
Cluster_521	85462	36	8861	14	12	2	6.75662e-06	7.43228e-05	5	4
Cluster_155	85462	44	8861	14	13	1	9.18256e-05	0.000821385	2	6
Cluster_159	85462	23	8861	13	9	4	6.62761e-08	9.4647e-07	4	3
Cluster_78	85462	24	8861	13	9	4	1.30778e-07	1.83539e-06	4	3
Cluster_47	85462	34	8861	13	10	3	1.78639e-05	0.000184066	4	4
Cluster_32	85462	35	8861	13	9	4	2.57222e-05	0.000261723	4	3
Cluster_95	85462	43	8861	13	7	6	0.000287747	0.00233255	2	3
Cluster_167	85462	43	8861	13	10	3	0.000287747	0.00233255	5	6
Cluster_208	85462	15	8861	12	8	4	5.16186e-10	9.33723e-09	0	3
Cluster_261	85462	16	8861	12	5	7	1.86774e-09	3.16738e-08	0	3
Cluster_77	85462	27	8861	12	9	3	5.94821e-06	6.8195e-05	1	3
Cluster_102	85462	27	8861	12	10	2	5.94821e-06	6.8195e-05	2	3
Cluster_144	85462	48	8861	12	10	2	0.00301073	0.0214977	0	6
Cluster_488	85462	19	8861	11	9	2	5.04875e-07	6.52331e-06	1	3
Cluster_36	85462	21	8861	11	5	6	1.93258e-06	2.38352e-05	3	3
Cluster_20	85462	23	8861	11	9	2	6.07869e-06	6.8723e-05	0	3
Cluster_632	85462	45	8861	11	6	5	0.00531479	0.0369764	1	6
Cluster_75	85462	22	8861	10	4	6	2.83835e-05	0.000285237	1	3
Cluster_40	85462	23	8861	10	7	3	4.55411e-05	0.000436123	2	3
Cluster_43	85462	23	8861	10	6	4	4.55411e-05	0.000436123	0	3
Cluster_203	85462	23	8861	10	8	2	4.55411e-05	0.000436123	0	3
Cluster_181	85462	24	8861	10	9	1	7.08084e-05	0.000662506	0	6
Cluster_221	85462	25	8861	10	7	3	0.000107048	0.00092699	1	6
Cluster_246	85462	25	8861	10	7	3	0.000107048	0.00092699	2	4
Cluster_335	85462	26	8861	10	8	2	0.000157806	0.00135215	1	6
Cluster_90	85462	28	8861	10	8	2	0.000320962	0.00256141	0	3
Cluster_18	85462	33	8861	10	7	3	0.00139491	0.0103223	2	3
Cluster_108	85462	17	8861	9	8	1	1.53777e-05	0.00016048	2	3
Cluster_73	85462	20	8861	9	5	4	7.94551e-05	0.000726701	1	3
Cluster_55	85462	22	8861	9	5	4	0.000193989	0.00162791	2	3
Cluster_575	85462	22	8861	9	8	1	0.000193989	0.00162791	2	4
Cluster_67	85462	23	8861	9	6	3	0.00028942	0.00233255	0	3
Cluster_48	85462	26	8861	9	6	3	0.000829442	0.00625154	0	3
Cluster_376	85462	28	8861	9	7	2	0.00151392	0.011102	1	3
Cluster_69	85462	18	8861	8	6	2	0.000223121	0.00185327	0	3
Cluster_37	85462	20	8861	8	5	3	0.000530999	0.00411651	2	3
Cluster_234	85462	20	8861	8	6	2	0.000530999	0.00411651	0	6
Cluster_107	85462	22	8861	8	3	5	0.00111499	0.00832662	2	3
Cluster_169	85462	23	8861	8	8	0	0.00155529	0.0113037	0	6
Cluster_116	85462	26	8861	8	7	1	0.00373448	0.0264336	6	3
Cluster_25	85462	27	8861	8	6	2	0.0048309	0.0338996	0	3
Cluster_147	85462	16	8861	7	2	5	0.000628871	0.00478412	3	3
Cluster_289	85462	16	8861	7	4	3	0.000628871	0.00478412	2	5
Cluster_33	85462	19	8861	7	6	1	0.00209338	0.0150797	1	3
Cluster_45	85462	22	8861	7	6	1	0.00536387	0.0370016	1	3
Cluster_134	85462	17	8861	6	4	2	0.00558211	0.0381835	1	3

### Sheet: Section_4_positive
GO Term	FDR
RNA splicing (GO:0008380)	0.0246
mRNA processing (GO:0006397)	0.0258
RNA processing (GO:0006396)	0.00307
RNA metabolic process (GO:0016070)	0.0479
nitrogen compound metabolic process (GO:0006807)	0.0452
cellular process (GO:0009987)	0.0102
biological_process (GO:0008150)	0.00949
Unclassified (UNCLASSIFIED)	0.00633

### Sheet: Section_4_negative
GO Term	FDR
respiratory electron transport chain (GO:0022904)	0.0272
cellular respiration (GO:0045333)	0.048
mitochondrion organization (GO:0007005)	0.0113
organelle organization (GO:0006996)	0.0462

### Sheet: Section_3_postive
GO TERM	FDR
neuron projection development (GO:0031175)	0.0319
plasma membrane bounded cell projection organization (GO:0120036)	0.0414
generation of neurons (GO:0048699)	0.0295
neurogenesis (GO:0022008)	0.0313
cell development (GO:0048468)	0.00814
nervous system development (GO:0007399)	0.000662
cellular developmental process (GO:0048869)	0.000127
cell differentiation (GO:0030154)	0.000175
system development (GO:0048731)	0.000147
multicellular organism development (GO:0007275)	0.000116
anatomical structure development (GO:0048856)	0.000135
developmental process (GO:0032502)	0.000192
multicellular organismal process (GO:0032501)	0.00856

### Sheet: Section_3_negative
no significant pathways

### Sheet: Section_6_positive
no siginificant pathways

### Sheet: Section_6_negative
no significant pathways
