## Supplementary material for "Antipsychotic-induced epigenomic reorganization in frontal cortex of individuals with schizophrenia": TableS12

### Sheet: 5c_NeuN+
differential expression restoration	differential regulation restoration
AC073109.2
AC074286.1
ACOT7
ACTG1
ACTR3C
AMBRA1
ANKRD37
ARHGAP8
ATP5LP6
ATP5O
BACE2
BOLL
BRSK1
BTF3P9
BTG2
CADM3-AS1
CCDC180
CCL3L3
CD63
CLK2
CTD-2152M20.2
CTD-2161E19.1
CTD-2319I12.10
CTD-2323K18.2
CYC1
DCAF1
DCXR
DDX28
DHCR7
DHDH
DNAJB1
DRC1
DYNLL1P1
DYRK4
EIF3C
ERMARD
EXOSC4
EXTL3-AS1
FAIM
FAM32A
FAM58A
FDPSP5
FES
GADD45G
GAPDHP65
GNPAT
GPAT3
GSTP1
IGFBP3
IGHMBP2
JAG1
KIAA0408
LDHD
LIN7B
LINC00390
LLNLR-268E12.1
LSM14A
MAD1L1
MAGIX
MCU
MSS51
MTA1
MUL1
NAGA
NDUFB11
NDUFV2
NME2
NR2E1
NTHL1
NUSAP1
PAFAH1B3
PDCL
PDLIM2
POLR2A
POMT2
PPIB
PPM1M
PRKAB1
PSD2
PSMB3
PXN-AS1
RBM8B
RHEBP2
RN7SL817P
RNA5SP78
RNU6-564P
RNU6-667P
RNU6-946P
RPL3
RPL4P5
RPSAP70
RSPO3
RUVBL1
SLC45A1
SNCB
SNORA59A
SNORD113-9
SNX18P9
STMN1P2
SUMO1P4
SVEP1
TMEM11
TUBA1A
TUBA4A
TUBB2A
U47924.31
UBA1
UBB
UPF3B
UPK3BL
VGF
XRCC6P2
YWHAZP2
YWHAZP3
ZFYVE1
ZNF622

### Sheet: 5g_NeuN+_pathways
Pathway name	FDR	members_input_overlap
Aggrephagy	0.00365599	TUBB2A;TUBA1A;UBB;TUBA4A
The role of GTSE1 in G2/M progression after G2 checkpoint	0.00365599	TUBB2A;TUBA1A;UBB;PSMB3;TUBA4A
Activation of AMPK downstream of NMDARs	0.00365599	TUBB2A;TUBA1A;PRKAB1;TUBA4A
Selective autophagy	0.00365599	TUBB2A;TUBA1A;UBB;PRKAB1;TUBA4A
RHO GTPases activate IQGAPs	0.00365599	TUBB2A;TUBA1A;TUBA4A;ACTG1
Microtubule-dependent trafficking of connexons from Golgi to the plasma membrane	0.00734578	TUBB2A;TUBA1A;TUBA4A
Transport of connexons to the plasma membrane	0.00746815	TUBB2A;TUBA1A;TUBA4A
Macroautophagy	0.00770855	TUBB2A;TUBA1A;UBB;AMBRA1;PRKAB1;TUBA4A
Post-chaperonin tubulin folding pathway	0.00770855	TUBB2A;TUBA1A;TUBA4A
Assembly and cell surface presentation of NMDA receptors	0.00770855	TUBB2A;TUBA1A;LIN7B;TUBA4A

### Sheet: 5e_NeuN+
differential expression specific	differential regulation specific
AC000095.12	FOXO1
AP000889.1	ZNF502
B3GLCT	MROH1
C1orf145	TMEM110-MUSTN1
CAPRIN2	SPRTN
CBWD7	ASTE1
CFAP70	PURG
CHRFAM7A	SLC39A6
CLEC18B	GLT8D1
CTD-2320G14.2	PCSK1N
EIF2AK3	RBBP8
FAM89A	MKS1
FUZ	PMS2P3
GDPD3	RHBDD3
GREB1	DIS3L
HAR1B	USP32
KCNK3	ZNF271P
KLHL5	ZNF594
LAMA3	TTC27
LINC01355	TTC19
LYPD6	AC140912.1
NEDD9	CCNA1
PLAGL1	SLC2A6
PLEKHH1	MRPL41
PRKAA1	TMEM223
PTPN9	ZNF224
RASSF7	FKBP15
RPS26	MED14
SLC24A2	AP3S1
SMG1P3	RBM3
SNORA11B	AMY2B
TAF15	NHLRC3
TEN1	ANKRD54
TMEM110	HRASLS
TRIM3	SPATC1L
TRMT61B	POLR3F
TRPC3	RPS6KB2
URI1	TESC-AS1
UVSSA	LIAS
ZBTB2	DRAIC
ZNF839P1	PRDX4
	DSCR3
	FJX1
	DOCK7
	HACE1
	ZNF767P
	GPAT4
	DYNC2LI1
	ELAC2
	ANAPC4
	PDK1
	NUP205
	RPL26L1
	BLM
	IDH1
	NEDD9
	SMCO2
	ARSG
	KCNAB3
	PTCH2
	MYO16
	SUSD1
	ETFDH
	TP53RK
	TMTC4
	SLC36A1
	MGAT4A
	PPP4R1
	CRYBB2P1
	GAS5
	SPATA7
	DMTF1
	SRGAP3-AS2
	TMEM67
	LEKR1
	COL5A2
	PPP1R14C
	RIN1
	ZNF786
	PSMD5-AS1
	GAD1
	ANGEL1
	ZNF589
	NUP133

### Sheet: NeuN+_pathways
Pathway name	FDR	members_input_overlap
Regulation of TP53 Activity through Phosphorylation	0.0113456	CCNA1;BLM;PRKAA1;TAF15;TP53RK;RBBP8

### Sheet: 5d_NeuN-
differential expression restoration	differential regulation restoration
AP2A1	AC010127.3
DNAJA4	AKTIP
EDEM2	ALAS1
GGA2	AP2A1
HYLS1	APLP2
INO80B	APPL2
LRRCC1	BSDC1
MGA	BVES-AS1
OSER1-AS1	CCDC88A
P3H4	CDKL1
PRKAG2	CHD2
PTAFR	CLASP2
RN7SL592P	CSTF3
RPL5P34	CTD-2319I12.10
SCLT1	DEDD2
SCN1B	DLG2
STK35	ELMO1
TIMP1	ERBB4
WARS	FAM98B
ZNF391	FBXO42
ZNF7	FCGR2A
	GLB1
	HECTD3
	HIF1AN
	INTS9
	KCNRG
	KIF22
	KLHDC2
	LINC00899
	MED25
	MGA
	MIR3941
	MPST
	MTA3
	NCKAP5
	NR4A2
	NUTM2A-AS1
	OLMALINC
	PCDH12
	PDPN
	PIK3IP1
	PLPP1
	PPM1D
	PSMD9
	PTOV1
	PTOV1-AS1
	RERE
	RIOK2
	RP11-446H18.5
	RP11-618M23.5
	SEC16B
	SEMA4A
	SHC3
	SNORA31
	SNORA48
	SOX11
	SPIDR
	SSR3
	ST7L
	STAT6
	STK35
	TAF2
	TARBP1
	TBL1XR1
	TCN2
	TMEM183A
	TMEM241
	TMEM87B
	TRAF3IP2
	TRAF3IP2-AS1
	UPF3AP2
	UROD
	USP39
	WDR17
	ZHX2
	ZMYM3
	ZNF540

### Sheet: 5h_NeuN-_pathways
Pathway name	FDR	members_input_overlap
Long-term potentiation	0.0195422	DLG2;ERBB4
Post NMDA receptor activation events	0.0364712	DLG2;ERBB4;PRKAG2

### Sheet: 5f_NeuN-
differential expression specific	differential regulation specific
AASDH
AC074289.1
ADAM23
ARHGAP25
ARPC2
BEX1
BID
BOLA2B
BTBD10
C14orf178
C1orf50
CACNA2D1
CAND1
CASK
CEP135
CHUK
CMAHP
COL9A3
CORT
CPSF6
CREB1
CRLF1
CRNKL1
CTD-2336O2.1
DAB2
DAG1
DIS3L
DSN1
DYNLT3P2
EMX2OS
FABP3
FAM118B
FAM167A
FAM71E1
FBXL15
FBXL4
GAD2
GAL3ST3
GLIPR1
GNG7
GTF2H5
HCN1
HIST2H2AA3
ISCA1
ITGAE
KIAA1147
KLF3-AS1
KRT10
LINC01374
LMF1
LSM3
MEIS1
MOGS
MRPS7
MYOF
NAP1L2
NDUFA2
NDUFA6
NME6
NOC4L
NOLC1
NOMO2
OSGIN2
PABPC1
PARVB
PCSK1
PEG3
PIK3R1
PIK3R3
PIP5K1B
PJA2
PLEKHB2
PLPPR4
PRDM4
RASA4B
RBM11
RN7SL130P
RN7SL577P
RN7SL587P
RNFT1
RNU6-353P
RPH3A
RPL17P19
RPL31P63
RRAGB
RTCA
SAV1
SLC26A4-AS1
SLC2A8
SNORD113
SNRPD1
SYNM
SYNPR
TAF5
TBC1D31
TCEAL5
TCTN3
TFEC
TMEM53
TMOD2
TNFSF10
TOMM20
TRIM2
TTC33
TUBB2B
TUSC1
TWF1
WDR77
YWHAG
ZADH2
ZC3H14
ZFP28
ZNF137P
ZNF614
ZNF71
ZNF92
ZNHIT2
ZRANB1
