## Supplementary material for "Antipsychotic-induced epigenomic reorganization in frontal cortex of individuals with schizophrenia": TableS13

### Sheet: af_clusters_h3k27ac
ClusterID	TotalRegion	RegionInCluster	OverlapPeakInCluster	H3K27ac_Peak	H3K4me3_Peak	Pvalue	FDR	DiffGene	SectionID
Cluster_630	85462	572	15	14	1	0.000698347	0.0270693	0	1
Cluster_732	85462	338	15	13	2	1.88661e-06	0.00030714	0	1
Cluster_449	85462	72	9	9	0	4.22678e-08	1.7203e-05	0	2
Cluster_582	85462	463	16	9	7	2.01557e-05	0.00182298	0	6
Cluster_666	85462	164	9	8	1	4.19565e-05	0.00341526	0	1
Cluster_270	85462	105	13	8	5	4.77385e-11	3.88591e-08	0	2
Cluster_428	85462	69	8	8	0	4.34225e-07	8.83647e-05	0	2
Cluster_340	85462	101	8	7	1	7.95149e-06	0.00105924	0	2
Cluster_377	85462	79	7	6	1	1.40892e-05	0.00143358	0	2
Cluster_664	85462	27	6	5	1	2.27622e-07	6.17615e-05	0	2
Cluster_515	85462	29	5	5	0	9.10897e-06	0.00105924	0	2
Cluster_274	85462	47	5	4	1	0.000101582	0.00590626	0	2
Cluster_692	85462	23	4	3	1	7.23496e-05	0.00535387	0	2
Cluster_380	85462	24	4	3	1	8.61402e-05	0.00584318	0	2
Cluster_637	85462	16	3	3	0	0.000489959	0.0209909	0	2
Cluster_383	85462	40	4	3	1	0.000653598	0.0266014	0	2
Cluster_487	85462	42	4	3	1	0.000788091	0.0291594	0	2
Cluster_581	85462	59	5	3	2	0.000300711	0.0143987	0	6
Cluster_493	85462	47	5	2	3	0.000101582	0.00590626	0	2
Cluster_259	85462	85	6	2	4	0.000206879	0.0112266	0	2
Cluster_481	85462	32	4	1	3	0.000273783	0.0139287	0	2
Cluster_622	85462	15	3	1	2	0.000401038	0.0181358	0	2

### Sheet: h3k27ac_enriched_clusters
CLUSTER 630	CLUSTER 732	CLUSTER 449
ANAPC16	BRSK2	ACSL4
CACNA1D	MOB2	ACTR3
CHDH	FRY	ADAMTS12
CLSTN2	RXFP2	ADCYAP1R1
ENPP7	CTAGE5	ADGRL4
ENSG00000284684	FBXO33	AKAIN1
EPHA8	MDGA2	ANTXR2
ETS1	RPL10L	ARHGEF28
FAM19A5	ARHGAP28	ARL15
GABBR2	L3MBTL4	ARRDC4
HAND1	CBLN2	ASB1
HTR3A	NETO1	ASPH
JAKMIP1	IRS1	ATP10A
KIRREL3	GAP43	BHLHE22
LARP1	LSAMP	BICD2
2021-03-04	LRRN1	C11orf87
MEX3B	CRBN	C9orf47
NCOR2	C6	CADM1
NOCT	PLCXD3	CADPS
RBFOX3	F13A1	CAND1
RFLNA	LY86	CASP4
SLC7A11	OXR1	CCNA1
SPOCK2	ZFPM2	CCT6B
TBC1D2	CRB2	CD2AP
TMC3	DENND1A	CDH12
TRIM42		CDH2
XRCC5		CDH9
ZBTB16		CEBPB
ZBTB40		CELF2
		CHD6
		CHST9
		CNTN1
		CNTN5
		COL12A1
		CSNK2A3
		CXADR
		DAD1
		DAOA
		DDX10
		DLGAP1
		DPP10
		DPY19L2
		DYNLRB2
		DYRK2
		ENC1
		FAM133A
		FAM46C
		FAM49A
		GABRB3
		GDAP2
		GHITM
		GHRHR
		GK2
		GORAB
		HSPB3
		IGF1
		IGFBP3
		IPO8
		KCNQ5
		KLF12
		KLF5
		KRBOX4
		LAMA2
		LOXHD1
		LRRK2
		MAF
		MAGEC2
		MAP2K4
		MAT2B
		MOBP
		MYCBP2
		MYOCD
		MYRIP
		NKAIN3
		NPIPA7
		NXNL2
		NXPE2
		OR4E2
		PDGFD
		PMCH
		PMEPA1
		PRDM9
		PRRX1
		PTCHD4
		PTPN1
		PTPRK
		RAB22A
		RAD51AP2
		RIMS1
		SCEL
		SEC61G
		SERTM1
		SPATA8
		ST8SIA5
		SYNPR
		TARS
		TLE4
		TMEM132E
		TMEM164
		TMEM5
		TMTC1
		TNFRSF21
		TNS3
		TSN
		TWIST2
		TYRP1
		TYW1
		VSTM2A
		XYLT1
		ZBED5
		ZNF484
		ZPLD1

### Sheet: af_h3k27ac_pathways
Genes	Pathway	p-value	FDR
CDH2;CADM1;CDH12;CDH9	Adherens junctions interactions	8.16535e-05	0.0434397

### Sheet: af_clusters_h3k4me3
ClusterID	TotalRegion	RegionInCluster	OverlapPeakInCluster	H3K27ac_Peak	H3K4me3_Peak	Pvalue	FDR	DiffGene	SectionID
Cluster_582	85462	463	16	9	7	2.01557e-05	0.00182298	0	6
Cluster_270	85462	105	13	8	5	4.77385e-11	3.88591e-08	0	2
Cluster_259	85462	85	6	2	4	0.000206879	0.0112266	0	2
Cluster_493	85462	47	5	2	3	0.000101582	0.00590626	0	2
Cluster_481	85462	32	4	1	3	0.000273783	0.0139287	0	2
Cluster_732	85462	338	15	13	2	1.88661e-06	0.00030714	0	1
Cluster_581	85462	59	5	3	2	0.000300711	0.0143987	0	6
Cluster_622	85462	15	3	1	2	0.000401038	0.0181358	0	2
Cluster_630	85462	572	15	14	1	0.000698347	0.0270693	0	1
Cluster_666	85462	164	9	8	1	4.19565e-05	0.00341526	0	1
Cluster_340	85462	101	8	7	1	7.95149e-06	0.00105924	0	2
Cluster_377	85462	79	7	6	1	1.40892e-05	0.00143358	0	2
Cluster_664	85462	27	6	5	1	2.27622e-07	6.17615e-05	0	2
Cluster_274	85462	47	5	4	1	0.000101582	0.00590626	0	2
Cluster_692	85462	23	4	3	1	7.23496e-05	0.00535387	0	2
Cluster_380	85462	24	4	3	1	8.61402e-05	0.00584318	0	2
Cluster_383	85462	40	4	3	1	0.000653598	0.0266014	0	2
Cluster_487	85462	42	4	3	1	0.000788091	0.0291594	0	2
Cluster_449	85462	72	9	9	0	4.22678e-08	1.7203e-05	0	2
Cluster_428	85462	69	8	8	0	4.34225e-07	8.83647e-05	0	2
Cluster_515	85462	29	5	5	0	9.10897e-06	0.00105924	0	2
Cluster_637	85462	16	3	3	0	0.000489959	0.0209909	0	2

### Sheet: h3k4me3_enriched_clusters
CLUSTER 582	CLUSTER 270	CLUSTER 259
ARHGEF28	BMPER	ABCC12
ASPH	CDH10	ADAT2
ATP9B	CHRM2	ADGRL4
CCNG2	CHRM3	ARRDC4
CCNI	GHITM	ATRNL1
CLVS1	IL7	BMPER
CTNNA3	LNX2	BRINP1
CTNND2	MTCL1	CARTPT
DAP	MTIF3	CCER1
DSCR3	MTRNR2L11	CCK
DYRK1A	NDUFV2	CD180
ENC1	NPSR1	CDH8
FAM13C	POM121L12	CDH9
FGFBP2	POU6F2	CELF2
FHIT	PPP1R3A	CLVS2
GPR65	PRDM9	CORIN
IL31	PTN	CPNE8
KCNK10	SMIM30	DHRS7
LIMCH1	STMN2	ERCC4
LRRTM3	VPS41	FAM49A
MLXIP		FANCL
NFATC1		FBXO15
PBOV1		FER
PHYHIPL		FOXA1
PROM1		FRMD4A
SLC46A2		FSHR
SMIM28		GCFC2
SNX30		GHITM
TAB2		GPR65
UCHL1		GSG1L2
UST		HRH4
		HS3ST2
		HSD17B7
		KBTBD8
		KCNIP4
		KCTD8
		KIF16B
		KIF4B
		LMO3
		LMO4
		LNX1
		MAGI3
		MAP3K7
		MAS1
		MAT2B
		MCHR2
		MED30
		MED9
		MSGN1
		NR2F1
		NR3C1
		OR8B8
		OR9I1
		OTOL1
		OXR1
		PAK5
		PDCD6IP
		PDZRN3
		PREP
		PSMG1
		RAB38
		SEL1L
		SLC16A9
		SLC39A10
		SLC39A8
		SMIM23
		SSX2IP
		TBC1D32
		THRB
		TMC3
		TMEM170B
		XYLT1
		ZBTB16
		ZEB2
		ZFP64
		ZNF385D
		ZRANB2

### Sheet: af_h3k4me3_pathways
Genes	Pathway	p-value	FDR
THRB;NR2F1;NR3C1	Nuclear Receptor transcription pathway	1.26518e-09	4.08652e-07
