## Supplementary material for "Antipsychotic-induced epigenomic reorganization in frontal cortex of individuals with schizophrenia": TableS16

### Sheet: at_clusters_h3k27ac
ClusterID	TotalRegion	RegionInCluster	OverlapPeakInCluster	H3K27ac_Peak	H3K4me3_Peak	Pvalue	FDR	DiffGene	SectionID
Cluster_6	85462	654	324	324	0	0	0	17	4
Cluster_8	85462	582	299	299	0	0	0	21	4
Cluster_29	85462	600	276	276	0	0	0	18	4
Cluster_16	85462	597	271	271	0	0	0	14	4
Cluster_5	85462	639	262	262	0	0	0	23	4
Cluster_23	85462	601	236	236	0	0	0	15	4
Cluster_15	85462	499	203	203	0	0	0	13	4
Cluster_24	85462	366	202	202	0	0	0	8	4
Cluster_14	85462	343	182	182	0	0	0	18	4
Cluster_59	85462	492	148	148	0	0	0	11	4
Cluster_7	85462	361	141	141	0	0	0	12	4
Cluster_19	85462	237	124	124	0	0	0	6	4
Cluster_28	85462	202	96	96	0	0	0	10	4
Cluster_0	85462	330	95	95	0	0	0	8	4
Cluster_373	85462	135	61	61	0	0	0	5	4
Cluster_404	85462	108	50	49	1	0	0	5	2
Cluster_4	85462	94	49	49	0	0	0	5	4
Cluster_9	85462	117	48	48	0	0	0	5	4
Cluster_191	85462	35	46	46	0	0	0	4	2
Cluster_22	85462	87	44	44	0	0	0	3	4
Cluster_27	85462	220	42	41	1	1.3062e-08	2.0848e-07	7	4
Cluster_111	85462	57	39	39	0	0	0	3	2
Cluster_57	85462	160	39	39	0	2.48312e-11	4.59378e-10	5	4
Cluster_156	85462	103	38	38	0	0	0	7	1
Cluster_126	85462	93	37	37	0	0	0	2	4
Cluster_119	85462	117	34	34	0	2.34679e-12	4.65924e-11	1	2
Cluster_13	85462	125	34	33	1	1.80091e-11	3.40917e-10	9	4
Cluster_3	85462	69	32	32	0	0	0	1	4
Cluster_68	85462	117	31	31	0	2.81507e-10	4.98145e-09	2	2
Cluster_11	85462	53	31	31	0	0	0	3	4
Cluster_60	85462	45	30	30	0	0	0	1	4
Cluster_81	85462	38	28	28	0	0	0	0	4
Cluster_64	85462	69	27	27	0	1.39e-13	2.82865e-12	1	2
Cluster_42	85462	44	27	27	0	0	0	2	4
Cluster_52	85462	67	27	27	0	5.90639e-14	1.23277e-12	5	4
Cluster_110	85462	27	26	26	0	0	0	0	4
Cluster_333	85462	177	25	24	1	0.00138674	0.0131256	3	4
Cluster_413	85462	61	24	24	0	2.70306e-12	5.23879e-11	0	5
Cluster_26	85462	39	23	23	0	1.11022e-16	2.658e-15	1	4
Cluster_210	85462	20	21	21	0	0	0	4	2
Cluster_175	85462	18	21	21	0	0	0	2	4
Cluster_17	85462	33	21	21	0	2.22045e-16	5.16412e-15	1	4
Cluster_427	85462	74	20	20	0	2.7268e-07	3.76206e-06	3	1
Cluster_38	85462	29	20	20	0	1.11022e-16	2.658e-15	3	5
Cluster_282	85462	129	19	19	0	0.00305136	0.0267076	1	1
Cluster_49	85462	53	19	19	0	3.18761e-09	5.40566e-08	0	4
Cluster_303	85462	18	17	17	0	0	0	0	2
Cluster_84	85462	23	17	17	0	3.77476e-15	8.53515e-14	0	4
Cluster_92	85462	21	16	16	0	1.11022e-14	2.37821e-13	1	4
Cluster_53	85462	43	15	15	0	2.1785e-07	3.16661e-06	0	5
Cluster_339	85462	24	14	14	0	1.38249e-10	2.50077e-09	2	2
Cluster_174	85462	40	14	14	0	5.26139e-07	6.9077e-06	1	5
Cluster_12	85462	28	13	13	0	2.52222e-08	3.94825e-07	1	4
Cluster_157	85462	90	15	12	3	0.00241583	0.0220953	2	3
Cluster_2	85462	21	12	12	0	4.11577e-09	6.83721e-08	0	4
Cluster_415	85462	35	11	11	0	2.80668e-05	0.000335976	1	1
Cluster_146	85462	45	14	11	3	2.65802e-06	3.38067e-05	1	3
Cluster_104	85462	39	10	10	0	0.000418588	0.00436834	0	2
Cluster_113	85462	48	10	10	0	0.00233925	0.021638	0	2
Cluster_79	85462	73	29	10	19	1.09912e-14	2.37821e-13	0	3
Cluster_277	85462	67	13	10	3	0.00111943	0.0108478	1	3
Cluster_225	85462	33	10	10	0	9.17798e-05	0.00103762	1	4
Cluster_235	85462	46	10	10	0	0.00166894	0.0156152	0	4
Cluster_65	85462	17	10	10	0	5.7981e-08	8.58119e-07	0	5
Cluster_382	85462	16	9	9	0	4.64337e-07	6.19623e-06	0	2
Cluster_118	85462	53	15	9	6	4.42269e-06	5.51374e-05	0	3
Cluster_58	85462	18	9	9	0	1.72123e-06	2.22394e-05	0	4
Cluster_246	85462	25	9	9	0	4.48968e-05	0.000522086	2	4
Cluster_10	85462	26	9	9	0	6.41592e-05	0.000735571	1	4
Cluster_1	85462	29	9	9	0	0.000167817	0.00182137	1	4
Cluster_70	85462	33	9	9	0	0.000493245	0.00501877	0	5
Cluster_112	85462	103	27	9	18	4.97992e-09	8.10732e-08	0	6
Cluster_138	85462	85	17	9	8	0.000142187	0.00156406	1	6
Cluster_389	85462	19	8	8	0	3.19351e-05	0.000376742	0	2
Cluster_71	85462	61	19	8	11	4.46943e-08	6.86437e-07	0	3
Cluster_227	85462	30	8	8	0	0.00118574	0.0113552	1	4
Cluster_86	85462	29	8	8	0	0.000929293	0.00911379	1	5
Cluster_93	85462	93	24	8	16	4.81931e-08	7.26467e-07	0	6
Cluster_120	85462	63	13	8	5	0.000609223	0.00612232	0	6
Cluster_98	85462	102	18	7	11	0.00046897	0.00483217	0	6
Cluster_133	85462	92	15	7	8	0.00300774	0.026612	2	6
Cluster_387	85462	23	6	6	0	0.00548329	0.0450849	0	2
Cluster_91	85462	53	19	6	13	3.18761e-09	5.40566e-08	1	3
Cluster_90	85462	28	12	6	6	2.60676e-07	3.65845e-06	1	3
Cluster_130	85462	59	15	6	9	1.84743e-05	0.000224449	0	3
Cluster_166	85462	16	6	6	0	0.000681196	0.00676212	0	5
Cluster_532	85462	24	8	5	3	0.000222248	0.0023804	1	2
Cluster_313	85462	36	8	5	3	0.00412136	0.0353136	2	3
Cluster_135	85462	45	9	5	4	0.00507119	0.0429994	0	6
Cluster_77	85462	27	7	4	3	0.00285199	0.0255112	1	3
Cluster_416	85462	27	7	4	3	0.00285199	0.0255112	3	6
Cluster_88	85462	31	9	3	6	0.000295089	0.00311951	0	3
Cluster_141	85462	35	8	3	5	0.00342413	0.0296515	1	3
Cluster_67	85462	23	6	3	3	0.00548329	0.0450849	0	3
Cluster_114	85462	61	18	3	15	2.5175e-07	3.59516e-06	0	6
Cluster_105	85462	73	18	3	15	4.4706e-06	5.51374e-05	1	6
Cluster_63	85462	41	11	2	9	0.000140512	0.00156406	1	3
Cluster_250	85462	30	7	2	5	0.0053794	0.0450849	1	3
Cluster_206	85462	16	9	2	7	4.64337e-07	6.19623e-06	0	6

### Sheet: h3k27ac_enriched_clusters
CLUSTER 6	CLUSTER 8
ZBED5	TMEM39B
SLC35F5	MANBA
CCDC28A	SAP18
ASTE1	PIH1D2
CASC3	SMIM26
SNRPA1	BUD31
XRN2	DCK
NME9	UBLCP1
TRPC4AP	RNF41
NEK9	CD46
PPIL3	MICAL3
NCBP1	ZNF143
HARBI1	GBF1
UEVLD	ZNF613
FDXACB1	COG5
YME1L1	ACP2
SNW1	SEC23B
USP16	TTC8
ARMT1	RPE
SLC25A44	ARL1
NDUFB5	DDX20
ANAPC7	MED21
GSS	METTL18
HDHD2	CEBPZ
ZBTB8OS	PDSS2
CLASP1	DDX19B
COMMD6	GPATCH3
SARNP	MEIG1
TSTD2	RPL32
ZNF226	VDAC2
EIF4G2	EIF2S2
TIA1	PEX2
FBXW11	VPS39
RLF	THAP11
C11orf1	NUP58
PRMT5	ZNF391
TAF7	ALS2
TMEM192	NDUFAF7
STAG2	CRYZL1
TMEM209	PRCC
SEC23A	KBTBD6
ZNF138	NICN1
HIGD2B	ZNF45
MRPL47	BMS1
C14orf119	C11orf57
ZNF615	ENSG00000283189
NEK11	DUSP11
NIF3L1	ZMYND12
VPS13B	COX20
C12orf57	SUPT7L
MCEE	PSMA4
ATP5A1	ACOX1
SNRPB	DMAC2
RHBDD3	LMBRD2
ARMC8	SPICE1
TAF6	SSB
SF3B3	SLC4A1AP
ZNF780B	SEC24A
PPP1R3C	ORC5
ACBD6	NAA16
C1D	PDAP1
ATP5B	PPP2R1A
CIR1	DNAJC7
BBS4	PUS3
PSMC6	ATAD1
LRBA	CREB1
CDKN2C	SPATA5L1
CNOT6L	RPN2
DCP1A	VPS33B
RPL35A	TAPBPL
ASNS	UGDH
MRPL9	MPV17
GARS	SPRYD4
SCRN3	KLHDC2
NGRN	SMARCA5
METAP2	RABIF
NEMP2	POLD3
RPS23	CDK5
UGP2	SKP2
CDC73	FABP5
MAPK1IP1L	CHEK1
EMC7	EDEM2
ETFRF1	TAF1A
MPHOSPH10	NAPB
DDX50	ZNF736
BTBD9	COPS3
PIK3IP1	TEN1
ATP5L	C2orf42
GPATCH8	GPN3
ZNF573	NQO1
TNPO3	ABHD14A
ADAT1	ACTR1A
NAA38	NUDCD3
TFAM	MICU3
RMND1	FAM151B
MRFAP1L1	PDK2
ZNF227	PHTF1
CCPG1	KIAA0753
TRPM7	RAD51C
ACAT1	DDX1
TRAPPC6B	ZCCHC10
AASDH	PRR13
EWSR1	NKIRAS2
ORMDL2	LRRC41
ZNF781	NIPSNAP3A
CCDC91	PPCS
RRAGA	AP4E1
SLC35A1	MED17
ZNF420	MRPS23
MDH1	UQCRH
LSM1	ZNF660
WDR5B	PPIL1
KLHDC1	PRIM1
SNAP23	THRAP3
ACOT13	TRIM7
SLC3A2	USP54
PLPBP	ENSG00000241962
PAAF1	SRRT
PRPF39	GTF2I
ENSG00000258529	XRCC4
NUDT12	PRDM10
TMEM5	ATP2B1
RAF1	ISOC2
GNG3	SIL1
COA4	NAGA
ZNF708	NR1H3
ASH1L	IRGQ
TDP2	L2HGDH
FER	HSD17B6
TMEM231	PGK1
TRMT11	TOMM20
ATE1	BCL2L1
DNAJC14	SLC4A2
H3F3A	DUS4L
CAAP1	PHC1
CYB5D1	TMOD2
MARK3	TOM1
THAP5	C9orf43
RPLP1	TMEM167A
USF1	TOMM70
AP3S2	CLU
IFT52	ENSG00000267140
DMTF1	ARL5B
ZNF655	TM7SF3
FNTA	INO80C
COG4	HS2ST1
CCDC97	UCHL3
FAF1	PCF11
ATG13	POLE3
CNPY4	RPL31
MGEA5	RBX1
GDPD1	BTBD1
PSMD12	PCIF1
HBS1L	PAFAH1B1
RBM15	SCAMP1
ZNF345	FAIM2
BAG4	TARBP2
ENSG00000280571	OXNAD1
SUPT16H	RHNO1
ARMCX5	DHX35
ZNF583	ISCA1
CNBP	MAD2L1BP
RIC8B	ZNF181
SNAPC3	SRPK1
RPL18	ECD
PPP4R3B	SLC5A6
ZC2HC1C	C11orf54
DIMT1	ATP5S
CHMP3	ITSN1
HIGD1A	LEPROT
RPL7	IL6ST
CNRIP1	ENSG00000284057
DMXL2	PLAGL2
NUP88	NCEH1
OAZ2	TCP11L1
C11orf58	GFOD2
CTSL	NT5C2
DNAJB9	TXNDC17
CNTRL	RASA1
ADAM17	LEPR
ISY1	CNPPD1
CNOT2	B3GALNT2
RPAIN	GPR155
FAM174A	TDP1
FLCN	DDX25
ANKRD13C	TEX14
BSCL2	ENSG00000266826
TRA2A	TBC1D17
ITFG2	LINC00672
TMEM62	ZNF202
PEX1	FRY
HSD17B4	FBXO42
TPP1	PRDX6
ATP11B	FOXM1
SRGAP3	ARPC2
C6orf62	DPH3
PRKAB2	UBE2L6
INIP	ISCU
WDPCP	ZNF576
BTD	HIVEP3
MAGEF1	VASH1
MIGA1	GNPDA1
ZNF248	KIF13A
MARK2	SF3B4
RBBP4	CKAP2
PEX11B	GLRX2
ENSG00000275740	AP2M1
HACL1	SRA1
FBXO15	SNX7
HHLA3	CYP20A1
TNIK	CNOT9
ACYP1	NRXN1
HIST2H3PS2	PIH1D1
SPHK2	DPY19L3
UFL1	CANX
KLHDC10	SELENOF
THYN1	DDHD1
RBM27	SFXN3
MRPL36	MAPK14
PPID	GTPBP2
TRIM37	ARL14EP
TGOLN2	FBXO10
DARS2	THRA
FAM173B	DENND5B
ATP6AP1L	PDZD7
SELENOI	RETREG2
FAM76B	POGZ
FAM168A	USP37
INTS4	TRIM41
LGI1	PIGP
C12orf73	KMT2A
PPP1R15B	ZBTB11
HEXIM2	UQCC2
SWSAP1	LGI3
CCT5	FBXO11
ACIN1	ZNF646
NCOA5	ALDH16A1
APPBP2	ZBTB41
ZCCHC11	RNF149
ENSG00000275674	ZBTB25
MPHOSPH8	CHPT1
NFE2L1	ZBTB1
PAPD4	MAP3K2
ATP5O	GPHN
ACAD8	ATP6V1H
NDUFS6	LUZP2
TRIM13	OSBP2
RBM48	EFCAB11
PANK2	ASTN1
RAB5B	FAAH
ATM	LRRK2
LUC7L3	SART3
ARHGEF9	PLEKHA1
MCL1	SUFU
CAMLG	NABP2
HINFP	ABHD14A-ACY1
HTD2	ENSG00000268361
PPP3CC	DEDD
RPP14	ENC1
CENPL	FAM212B
EEF1G	FAM109B
PAPSS1	ING1
HIBCH	NIN
ZNF253	SFTPC
RPL5	RAD54L2
SETD2	POFUT1
RAB3GAP1	TNRC18
NPAT	PEA15
NBN	TAF1D
MASTL	VPS36
PPP1R15A	PITX3
WTAP	SLC26A8
PAIP2	CAD
IFT122	NUTF2
RDH10	C2CD2L
TYW1B	ZNF77
UBAP2L	SNX33
TAGLN3	ECM1
PARP8	EIF4EBP3
KCNK1	ABCF3
TXNDC12	UBC
FBXO21	ARHGEF2
UBE4B	SNUPN
MBD4	RHOT1
NCOA1	FKBP9
CEP57	SHISA7
SPTAN1	FAHD2B
FBXO5	BCL7C
C1orf43	TRIM2
POLR3GL	CKAP5
CXADR	RACK1
TIMM21	RXFP4
ATP2A2	FAM156A
SRP14	SLC25A25
GABRB1	TLE6
TK2	ERVMER34-1
RCOR3	TSSK3
ZDHHC17	ADAMTSL4
TMEM126A	M6PR
CEBPD	NR1D1
SUB1	IGFL4
CSNK1E	PTGES2
RTN4	ZNF335
FYTTD1	NPIPB4
LRRTM4	DOCK9
MAP4K4	FAM156B
SSMEM1	LIFR
FAM171A1	PIK3C2A
UBE2H	SYCP3
MGST3	AP3B2
MITD1	COQ8A
MRPL30	GPBAR1
YWHAH	ESR2
CKLF	CTBS
ENSG00000257390	TROVE2
PCMTD1	IGFL3
OAZ3	MTHFD1
MTFP1	GTF2A1
SMARCA2	KBTBD2
HEY1	DCAF8
ZNF8	CNOT11
LRRC57	FSD2
HAUS2	ERC1
LRRC4C	ACTR6
TUBB2B	PSMB4
ACKR2	DHX37
FAM72C	NOL4
PLEKHA4	USP46
COX7A2L	SLC8A1
CNFN	HEG1
ZCCHC3	NUCB2
FBXO46	ZBTB8B
CREBZF	SSX2IP
SOX12	KDM5B
TOX4	ARMS2
TULP2	NEMF
QPCTL	ATP13A3
CHD8	LSG1
PHC2	ABI2
A3GALT2	ZNF629
LIPE	POLR1E
NPM3	ITPR3
ZNF407	SLC12A8
ACAT2	ERCC3
C19orf68	PCNP
NEK3	LRRC37B
CARD8	F2
TBCC	NFRKB
LRCH3	DMBX1
TANC2	CLUH
TMPRSS7	RAP1A
PSIP1	MSH6
TMEM184B	MND1
CD34	ANKRD20A1
TRIM2	EP300
PDE4DIP	OTOA
CNDP1	CCNH
ALDH9A1	ANKS1B
CCDC180	SAV1
MIOS	RAPGEF2
PIK3CB	PDCD5
RCOR2	UBAC2
RPA3	FERMT2
ZNF582	TSHR
OSGIN2	MPPED2
BIN1	MORC2
RNF24	EGFLAM
MND1	FNIP2
ZSCAN5A	PLPPR5
ERC2	CDC42BPA
TESC	CCDC90B
RPL7L1	ANKRD36B
SLC5A1	FBXL14
ELF1	ASXL3
BTG3	OPRK1
EIF2AK4	THUMPD2
FOXL2	FAM71D
CSRP2	PAPPA2
CD46	SPATA31A3
NPR3
FAM208A
TEX51
SLC25A15
NBPF9
STMN2
2021-03-10
NBPF26
KCNAB1
DCUN1D1
MB21D2
EML4
CTSV
NMT2
THSD1
MKLN1
PRLHR
SSR3
SLC35F3
IL1R2
RAB11FIP2
CENPO
CXCL13
FGF12
NRF1
EML6
SYNE1
KLF14
SEC22B
SH2D1A
COMMD8
SLC2A2
SPIDR
ZRANB3
ESR1
ISL1

### Sheet: at_h3k27ac_pathways
NA

### Sheet: at_clusters_h3k4me3
ClusterID	TotalRegion	RegionInCluster	OverlapPeakInCluster	H3K27ac_Peak	H3K4me3_Peak	Pvalue	FDR	DiffGene	SectionID
Cluster_79	85462	73	29	10	19	1.09912e-14	2.37821e-13	0	3
Cluster_112	85462	103	27	9	18	4.97992e-09	8.10732e-08	0	6
Cluster_93	85462	93	24	8	16	4.81931e-08	7.26467e-07	0	6
Cluster_114	85462	61	18	3	15	2.5175e-07	3.59516e-06	0	6
Cluster_105	85462	73	18	3	15	4.4706e-06	5.51374e-05	1	6
Cluster_91	85462	53	19	6	13	3.18761e-09	5.40566e-08	1	3
Cluster_71	85462	61	19	8	11	4.46943e-08	6.86437e-07	0	3
Cluster_98	85462	102	18	7	11	0.00046897	0.00483217	0	6
Cluster_130	85462	59	15	6	9	1.84743e-05	0.000224449	0	3
Cluster_63	85462	41	11	2	9	0.000140512	0.00156406	1	3
Cluster_138	85462	85	17	9	8	0.000142187	0.00156406	1	6
Cluster_133	85462	92	15	7	8	0.00300774	0.026612	2	6
Cluster_206	85462	16	9	2	7	4.64337e-07	6.19623e-06	0	6
Cluster_90	85462	28	12	6	6	2.60676e-07	3.65845e-06	1	3
Cluster_118	85462	53	15	9	6	4.42269e-06	5.51374e-05	0	3
Cluster_88	85462	31	9	3	6	0.000295089	0.00311951	0	3
Cluster_141	85462	35	8	3	5	0.00342413	0.0296515	1	3
Cluster_250	85462	30	7	2	5	0.0053794	0.0450849	1	3
Cluster_120	85462	63	13	8	5	0.000609223	0.00612232	0	6
Cluster_135	85462	45	9	5	4	0.00507119	0.0429994	0	6
Cluster_532	85462	24	8	5	3	0.000222248	0.0023804	1	2
Cluster_146	85462	45	14	11	3	2.65802e-06	3.38067e-05	1	3
Cluster_277	85462	67	13	10	3	0.00111943	0.0108478	1	3
Cluster_157	85462	90	15	12	3	0.00241583	0.0220953	2	3
Cluster_77	85462	27	7	4	3	0.00285199	0.0255112	1	3
Cluster_313	85462	36	8	5	3	0.00412136	0.0353136	2	3
Cluster_67	85462	23	6	3	3	0.00548329	0.0450849	0	3
Cluster_416	85462	27	7	4	3	0.00285199	0.0255112	3	6
Cluster_404	85462	108	50	49	1	0	0	5	2
Cluster_13	85462	125	34	33	1	1.80091e-11	3.40917e-10	9	4
Cluster_27	85462	220	42	41	1	1.3062e-08	2.0848e-07	7	4
Cluster_333	85462	177	25	24	1	0.00138674	0.0131256	3	4
Cluster_156	85462	103	38	38	0	0	0	7	1
Cluster_427	85462	74	20	20	0	2.7268e-07	3.76206e-06	3	1
Cluster_415	85462	35	11	11	0	2.80668e-05	0.000335976	1	1
Cluster_282	85462	129	19	19	0	0.00305136	0.0267076	1	1
Cluster_111	85462	57	39	39	0	0	0	3	2
Cluster_191	85462	35	46	46	0	0	0	4	2
Cluster_210	85462	20	21	21	0	0	0	4	2
Cluster_303	85462	18	17	17	0	0	0	0	2
Cluster_64	85462	69	27	27	0	1.39e-13	2.82865e-12	1	2
Cluster_119	85462	117	34	34	0	2.34679e-12	4.65924e-11	1	2
Cluster_339	85462	24	14	14	0	1.38249e-10	2.50077e-09	2	2
Cluster_68	85462	117	31	31	0	2.81507e-10	4.98145e-09	2	2
Cluster_382	85462	16	9	9	0	4.64337e-07	6.19623e-06	0	2
Cluster_389	85462	19	8	8	0	3.19351e-05	0.000376742	0	2
Cluster_104	85462	39	10	10	0	0.000418588	0.00436834	0	2
Cluster_113	85462	48	10	10	0	0.00233925	0.021638	0	2
Cluster_387	85462	23	6	6	0	0.00548329	0.0450849	0	2
Cluster_0	85462	330	95	95	0	0	0	8	4
Cluster_3	85462	69	32	32	0	0	0	1	4
Cluster_4	85462	94	49	49	0	0	0	5	4
Cluster_5	85462	639	262	262	0	0	0	23	4
Cluster_6	85462	654	324	324	0	0	0	17	4
Cluster_7	85462	361	141	141	0	0	0	12	4
Cluster_8	85462	582	299	299	0	0	0	21	4
Cluster_9	85462	117	48	48	0	0	0	5	4
Cluster_11	85462	53	31	31	0	0	0	3	4
Cluster_14	85462	343	182	182	0	0	0	18	4
Cluster_15	85462	499	203	203	0	0	0	13	4
Cluster_16	85462	597	271	271	0	0	0	14	4
Cluster_19	85462	237	124	124	0	0	0	6	4
Cluster_22	85462	87	44	44	0	0	0	3	4
Cluster_23	85462	601	236	236	0	0	0	15	4
Cluster_24	85462	366	202	202	0	0	0	8	4
Cluster_28	85462	202	96	96	0	0	0	10	4
Cluster_29	85462	600	276	276	0	0	0	18	4
Cluster_42	85462	44	27	27	0	0	0	2	4
Cluster_59	85462	492	148	148	0	0	0	11	4
Cluster_60	85462	45	30	30	0	0	0	1	4
Cluster_81	85462	38	28	28	0	0	0	0	4
Cluster_110	85462	27	26	26	0	0	0	0	4
Cluster_126	85462	93	37	37	0	0	0	2	4
Cluster_175	85462	18	21	21	0	0	0	2	4
Cluster_373	85462	135	61	61	0	0	0	5	4
Cluster_26	85462	39	23	23	0	1.11022e-16	2.658e-15	1	4
Cluster_17	85462	33	21	21	0	2.22045e-16	5.16412e-15	1	4
Cluster_84	85462	23	17	17	0	3.77476e-15	8.53515e-14	0	4
Cluster_92	85462	21	16	16	0	1.11022e-14	2.37821e-13	1	4
Cluster_52	85462	67	27	27	0	5.90639e-14	1.23277e-12	5	4
Cluster_57	85462	160	39	39	0	2.48312e-11	4.59378e-10	5	4
Cluster_49	85462	53	19	19	0	3.18761e-09	5.40566e-08	0	4
Cluster_2	85462	21	12	12	0	4.11577e-09	6.83721e-08	0	4
Cluster_12	85462	28	13	13	0	2.52222e-08	3.94825e-07	1	4
Cluster_58	85462	18	9	9	0	1.72123e-06	2.22394e-05	0	4
Cluster_246	85462	25	9	9	0	4.48968e-05	0.000522086	2	4
Cluster_10	85462	26	9	9	0	6.41592e-05	0.000735571	1	4
Cluster_225	85462	33	10	10	0	9.17798e-05	0.00103762	1	4
Cluster_1	85462	29	9	9	0	0.000167817	0.00182137	1	4
Cluster_227	85462	30	8	8	0	0.00118574	0.0113552	1	4
Cluster_235	85462	46	10	10	0	0.00166894	0.0156152	0	4
Cluster_38	85462	29	20	20	0	1.11022e-16	2.658e-15	3	5
Cluster_413	85462	61	24	24	0	2.70306e-12	5.23879e-11	0	5
Cluster_65	85462	17	10	10	0	5.7981e-08	8.58119e-07	0	5
Cluster_53	85462	43	15	15	0	2.1785e-07	3.16661e-06	0	5
Cluster_174	85462	40	14	14	0	5.26139e-07	6.9077e-06	1	5
Cluster_70	85462	33	9	9	0	0.000493245	0.00501877	0	5
Cluster_166	85462	16	6	6	0	0.000681196	0.00676212	0	5
Cluster_86	85462	29	8	8	0	0.000929293	0.00911379	1	5

### Sheet: h3k4me3_enriched_clusters
CLUSTER 79	CLUSTER 112
APOB	SEPT4
ARPC5	ADAMTS5
AUTS2	ATP6V1G3
BNC1	BTBD16
CA10	C3orf58
CA2	CD55
CADM2	CDYL
COMMD2	CR2
CSMD1	DTNA
CYP39A1	ENSG00000266826
DHRS9	ETV7
DPT	FABP1
DUSP1	FAM126A
EGLN3	KCNRG
ELMO1	MAML3
FRYL	MAPRE2
GPR141	N6AMT1
LRP2	NBAS
MTDH	NID2
NCF2	PAIP2B
NECTIN1	PAX9
NEURL1B	PHLPP1
NPAS3	PLEKHA1
OCIAD1	PNPLA1
PLEKHG3	PTGDR
PPP1R36	RHOU
PSKH2	RNASEH2B
RCAN2	RPP40
RHOU	SCOC
RNF13	SLC25A21
RYBP	SMYD1
SEMA6A	SSU72P8
SH3GL3	TCF4
SHQ1	TMEM229A
SLITRK6	TMEM38B
TMEM78	TMEM78
TRIM29	TXNL1
TSPYL5	ZNF462
USP24	ZNF638
UTP18
XCL1

### Sheet: at_h3k4me3_pathways
Genes	Pathway	p-value	FDR
SH3GL3;ARPC5;LRP2;APOB	Clathrin-mediated endocytosis	0.0172015	0.352033
