## Supplementary material for "Antipsychotic-induced epigenomic reorganization in frontal cortex of individuals with schizophrenia": TableS17

### Sheet: at_clusters_h3k27ac
ClusterID	TotalRegion	RegionInCluster	TotalDiffPeak	OverlapPeakInCluster	H3K27ac_Peak	H3K4me3_Peak	Pvalue	FDR	DiffGene	SectionID
Cluster_582	85462	463	1456	39	37	2	5.55112e-16	4.51861e-13	4	6
Cluster_703	85462	224	1456	24	24	0	1.32983e-12	2.16496e-10	4	1
Cluster_15	85462	499	1456	22	22	0	6.24451e-05	0.00115523	5	4
Cluster_414	85462	397	1456	21	20	1	6.38674e-06	0.000152906	4	1
Cluster_5	85462	639	1456	21	21	0	0.00371693	0.0444938	9	4
Cluster_386	85462	352	1456	21	20	1	9.76713e-07	3.05786e-05	2	6
Cluster_8	85462	582	1456	20	20	0	0.00278978	0.0346165	4	4
Cluster_457	85462	108	1456	20	19	1	2.66454e-15	7.22977e-13	2	6
Cluster_373	85462	135	1456	18	18	0	2.13659e-11	2.17398e-09	9	4
Cluster_138	85462	85	1456	15	15	0	1.62657e-11	1.89146e-09	0	6
Cluster_710	85462	195	1456	14	14	0	7.67488e-06	0.000170382	8	2
Cluster_333	85462	177	1456	14	14	0	2.49508e-06	6.76999e-05	3	4
Cluster_7	85462	361	1456	14	14	0	0.00404432	0.0463673	2	4
Cluster_325	85462	53	1456	14	14	0	2.11386e-13	4.30171e-11	2	6
Cluster_171	85462	84	1456	14	14	0	1.7087e-10	1.33729e-08	0	6
Cluster_751	85462	223	1456	14	14	0	3.44543e-05	0.000684044	2	6
Cluster_157	85462	90	1456	13	13	0	4.71875e-09	2.40066e-07	2	3
Cluster_133	85462	92	1456	13	13	0	6.21282e-09	2.80958e-07	1	6
Cluster_130	85462	59	1456	12	12	0	3.06202e-10	2.07707e-08	1	3
Cluster_31	85462	73	1456	12	12	0	4.03954e-09	2.19212e-07	4	3
Cluster_328	85462	25	1456	12	12	0	2.44249e-15	7.22977e-13	1	6
Cluster_240	85462	36	1456	11	11	0	1.3754e-11	1.86596e-09	0	6
Cluster_121	85462	83	1456	11	11	0	1.77988e-07	6.58556e-06	0	6
Cluster_277	85462	67	1456	10	9	1	2.05439e-07	7.27075e-06	0	3
Cluster_517	85462	34	1456	10	10	0	1.80715e-10	1.33729e-08	0	6
Cluster_252	85462	63	1456	10	10	0	1.12598e-07	4.36453e-06	0	6
Cluster_587	85462	117	1456	10	10	0	3.43245e-05	0.000684044	1	6
Cluster_168	85462	22	1456	9	9	0	4.80855e-11	4.34907e-09	0	3
Cluster_153	85462	31	1456	9	9	0	1.69789e-09	9.87203e-08	1	3
Cluster_109	85462	68	1456	9	9	0	2.35963e-06	6.62323e-05	0	6
Cluster_131	85462	87	1456	9	9	0	1.84025e-05	0.000384093	0	6
Cluster_672	85462	170	1456	9	9	0	0.00271231	0.0344972	3	6
Cluster_362	85462	134	1456	8	8	0	0.00219682	0.0288421	2	1
Cluster_488	85462	19	1456	8	8	0	4.45518e-10	2.78963e-08	1	3
Cluster_87	85462	45	1456	8	8	0	8.57807e-07	2.79302e-05	2	3
Cluster_160	85462	59	1456	8	8	0	7.14811e-06	0.000166245	2	3
Cluster_246	85462	25	1456	8	8	0	5.82178e-09	2.7876e-07	0	4
Cluster_280	85462	54	1456	8	8	0	3.61585e-06	9.49451e-05	0	6
Cluster_426	85462	47	1456	7	7	0	1.42456e-05	0.000305155	1	1
Cluster_189	85462	23	1456	7	7	0	7.93066e-08	3.39766e-06	0	3
Cluster_4	85462	94	1456	7	7	0	0.00116131	0.0162983	0	4
Cluster_570	85462	35	1456	7	7	0	1.81979e-06	5.48634e-05	1	6
Cluster_105	85462	73	1456	7	7	0	0.000251485	0.00409417	0	6
Cluster_601	85462	43	1456	7	6	1	7.74462e-06	0.000170382	1	6
Cluster_702	85462	104	1456	7	6	1	0.00208295	0.0277955	3	6
Cluster_208	85462	15	1456	6	6	0	1.06203e-07	4.32245e-06	0	3
Cluster_203	85462	23	1456	6	6	0	1.90597e-06	5.54094e-05	0	3
Cluster_102	85462	27	1456	6	6	0	5.27259e-06	0.000130057	0	3
Cluster_30	85462	60	1456	6	6	0	0.000553009	0.00818454	2	3
Cluster_96	85462	72	1456	6	6	0	0.00145253	0.02004	1	3
Cluster_651	85462	20	1456	6	6	0	7.64554e-07	2.59311e-05	0	6
Cluster_335	85462	26	1456	6	6	0	4.16105e-06	0.000105847	0	6
Cluster_636	85462	37	1456	5	4	1	0.000395021	0.00606692	0	2
Cluster_159	85462	23	1456	5	5	0	3.71506e-05	0.000720015	0	3
Cluster_376	85462	28	1456	5	5	0	0.000101105	0.00175105	0	3
Cluster_198	85462	38	1456	5	5	0	0.000448523	0.00676106	0	5
Cluster_347	85462	24	1456	5	5	0	4.6268e-05	0.000875864	0	6
Cluster_416	85462	27	1456	5	5	0	8.42313e-05	0.00152365	1	6
Cluster_182	85462	31	1456	5	5	0	0.000167551	0.0027834	0	6
Cluster_200	85462	37	1456	5	5	0	0.000395021	0.00606692	0	6
Cluster_311	85462	28	1456	5	4	1	0.000101105	0.00175105	0	6
Cluster_56	85462	19	1456	4	4	0	0.000265082	0.00423092	0	3
Cluster_20	85462	23	1456	4	4	0	0.000573639	0.00819197	0	3
Cluster_40	85462	23	1456	4	4	0	0.000573639	0.00819197	2	3
Cluster_82	85462	32	1456	4	4	0	0.002063	0.0277955	0	3
Cluster_154	85462	35	1456	4	4	0	0.00288506	0.0350513	0	3
Cluster_233	85462	39	1456	4	4	0	0.00429519	0.0485595	0	3
Cluster_285	85462	17	1456	4	4	0	0.000167251	0.0027834	0	6
Cluster_323	85462	34	1456	4	4	0	0.00258992	0.0334634	0	6
Cluster_385	85462	38	1456	4	4	0	0.00390669	0.0454292	0	6
Cluster_291	85462	17	1456	3	3	0	0.00280675	0.0346165	0	6
Cluster_513	85462	19	1456	3	2	1	0.00389953	0.0454292	0	6

### Sheet: h3k27ac_enriched_clusters
CLUSTER 582	CLUSTER 703
AFF1	ACACB
API5	AIPL1
ASPH	ARHGEF16
BCAS3	ATP1B2
BCL2	C7orf61
C12orf49	CAMTA1
CAPS	CCDC28A
CCDC182	CPB2
CCDC50	CRB2
CLVS1	DENND1A
CPQ	ELK4
DCHS2	FANCC
DEPDC1B	FBXO42
DPF3	FOXN4
DTNA	GAB2
ETNK1	HS1BP3
GLCE	KCNK16
GPR65	KIF6
HMBOX1	LCP1
INSM1	NACC2
IPCEF1	NARS2
KCNK10	NHSL1
KIF13B	OTULIN
KLHL8	PHYHD1
LPP	PIK3AP1
LRRC4C	PRDM16
MAN2A1	PTCH1
MAP1LC3B2	RHOB
MAPRE2	SLC39A11
MERTK	SLC45A3
MSI2	SOX9
NAA15	SPATA21
NAALADL2	TM9SF3
NEGR1	TRIO
OPRM1	UBAC1
OSTN	VAMP3
PAQR5	WRAP53
PDE4D	WSCD1
PHLPP1
PJA2
PLRG1
PROX1
RAB33B
RALGAPA2
RANBP3
REEP3
RGS6
RPS6KC1
SALL1
SLC2A2
SLC7A1
SOX5
TBX2
TMEM87B
TNIK
TOX3
TPRG1
TRHDE
TSPYL5
UBL3
ZADH2
ZNF407

### Sheet: at_h3k27ac_pathways
p-value	pathway	Genes
0.00312036	RHOB GTPase cycle	DEPDC1B;TRIO;VAMP3;RHOB
0.0035851	RHOG GTPase cycle	DEPDC1B;TRIO;ARHGEF16;VAMP3
0.00786629	RHOA GTPase cycle	DEPDC1B;TMEM87B;TRIO;VAMP3
0.00988549	CDC42 GTPase cycle	DEPDC1B;TRIO;ARHGEF16;VAMP3
0.0118111	RHOJ GTPase cycle	DEPDC1B;TRIO;VAMP3
